# DEMINERS enables clinical metagenomics and comparative transcriptomic analysis by increasing throughput and accuracy of nanopore direct RNA sequencing

**DOI:** 10.1101/2024.10.15.618384

**Authors:** Junwei Song, Li-an Lin, Chao Tang, Chuan Chen, Qingxin Yang, Dan Zhang, Yuancun Zhao, Han-cheng Wei, Kepan Linghu, Zijie Xu, Tingfeng Chen, Zhifeng He, Defu Liu, Yu Zhong, Weizhen Zhu, Wanqin Zeng, Li Chen, Guiqin Song, Mutian Chen, Juan Jiang, Juan Zhou, Jing Wang, Bojiang Chen, Binwu Ying, Yuan Wang, Jia Geng, Jing-wen Lin, Lu Chen

**Author notes:** Correspondence to (L. C.); (J-w. L.); (J. G.). These authors have contributed equally to this work (Junwei Song, Li-an Lin, Chao Tang, Chuan Chen).

## Abstract

Nanopore direct RNA sequencing (DRS) advances RNA biology but is limited by relatively low basecalling accuracy, low throughput, yet high RNA input and costs. Here we introduce a novel DRS toolkit, DEMINERS, which integrates an RNA multiplexing experimental workflow, a machine-learning barcode classifier based on Random Forest and a novel basecaller built on an optimized convolutional neural network providing an additional species-specific training module. With the increased accuracy in barcode classification and basecalling, DEMINERS can demultiplex up to 24 samples and the required RNA input and running time are both substantially reduced. We demonstrated the applications of DEMINERS in clinical metagenomics, cancer transcriptomics and parallel comparison of transcriptomic features in different biological conditions, revealing altered airway microbial diversity in COVID-19 and a potential role of m^6^A in increasing transcriptomic diversity in glioma and the mature blood-stage of malaria parasites. Overall, DEMINERS is a simple, robust, high-throughput DRS method for accurately estimating transcript levels, poly(A) lengths, and mutation and RNA modification heterogeneity at single-read level, with minimal sequencing biases.
