## Supplementary Table for "DEMINERS enables clinical metagenomics and comparative transcriptomic analysis by increasing throughput and accuracy of nanopore direct RNA sequencing": Supplementary Table 1.xlsx

### Sheet: Table S1
Supplementary Table 1. Comparative performance of demultiplexing direct RNA-seq data using different machine-learning algorithms.
Machine-learning algorithm	Abbreviation	Accuracy	Sensitivity	Specificity	Precision	Recall	F1-score
Random forest	RF	95.66 ± 0.07	95.66 ± 0.07	98.55 ± 0.02	95.67 ± 0.07	95.66 ± 0.07	95.66 ± 0.07
AdaBoost	AdaBoost	93.41 ± 0.13	93.41 ± 0.13	97.8 ± 0.04	93.41 ± 0.13	93.41 ± 0.13	93.41 ± 0.13
Classification and regression tree	CART	92.9 ± 0.13	92.9 ± 0.13	97.63 ± 0.04	92.91 ± 0.13	92.9 ± 0.13	92.9 ± 0.13
Neural network	NNet	83.69 ± 0.14	83.69 ± 0.14	94.56 ± 0.05	83.69 ± 0.14	83.69 ± 0.14	83.67 ± 0.14
Naïve Bayes	NB	83.59 ± 0.13	83.59 ± 0.13	94.53 ± 0.04	83.91 ± 0.12	83.59 ± 0.13	83.68 ± 0.13
k-nearest neighbour	KNN	83.24 ± 0.12	83.24 ± 0.12	94.41 ± 0.04	84.62 ± 0.13	83.24 ± 0.12	83.27 ± 0.12
