## Supplementary Table for "DEMINERS enables clinical metagenomics and comparative transcriptomic analysis by increasing throughput and accuracy of nanopore direct RNA sequencing": Supplementary Table 2.xlsx

### Sheet: Table S2
Supplementary Table 2. Accuracy and performance of DEMINERS in the training and test sets.
Number of predicted barcodes	Training accuracy	Testing accuracy	Sensitivity	Specificity	Precision	Recall	F1-score
2	0.9842	0.9842	0.985	0.9831	0.9866	0.985	0.9858
4	0.9708	0.9712	0.9712	0.9707	0.9917	0.9877	0.9902
6	0.9644	0.9647	0.9649	0.9662	0.969	0.9641	0.994
8	0.9623	0.9624	0.9628	0.9723	0.9541	0.9589	0.9617
10	0.9553	0.9558	0.9559	0.9701	0.9482	0.9488	0.9523
12	0.9514	0.9524	0.9526	0.9394	0.9471	0.942	0.9412
14	0.9461	0.9475	0.9472	0.9344	0.9409	0.9462	0.9463
16	0.9392	0.9418	0.9409	0.9303	0.9319	0.9295	0.9365
18	0.9112	0.9129	0.9132	0.8705	0.9007	0.9014	0.9114
20	0.9047	0.9085	0.907	0.8713	0.8973	0.9068	0.8994
22	0.9018	0.9056	0.903	0.8656	0.8949	0.8834	0.8945
24	0.9198	0.9217	0.922	0.8935	0.9415	0.914	0.91
