## Supplementary Table for "DEMINERS enables clinical metagenomics and comparative transcriptomic analysis by increasing throughput and accuracy of nanopore direct RNA sequencing": Supplementary Table 3.xlsx

### Sheet: Table S3
Supplementary Table 3. Comparative analysis of DEMINERS and established demultiplexing methods.
Method	Barcode Usage	Accuracy	Sensitivity	Specificity	Precision	Recall	F1-score
DEMINERS	D_BC1-4	0.963857	0.80483	0.986518	0.822604	0.80483	0.78878
DeePlexiCon	D_BC1-4	0.790746	0.705137	0.933011	0.506074	0.705137	0.521244
DEMINERS	P_BC1-4	0.969559	0.969861	0.990255	0.951402	0.969861	0.959791
Poreplex	P_BC1-4	0.898626	0.893977	0.998772	0.87081	0.893977	0.86423
DEMINERS	BC01-24	0.9471	0.8986	0.9956	0.8991	0.8986	0.8987
DeePlexiCon	BC01-24	0.8988	0.8061	0.9916	0.8069	0.8061	0.8061
