## Supplementary Table for "DEMINERS enables clinical metagenomics and comparative transcriptomic analysis by increasing throughput and accuracy of nanopore direct RNA sequencing": Supplementary Table 4.xlsx

### Sheet: sheet
Supplementary Table 4. Median performance of different basecallers in basecalling direct RNA-seq data.
Data name	Species	Basecaller	Mapping Rate (%)	Accuracy (%)	Accuracy Std (%)	Mismatch (%)	Deletions (%)	Length (bp)	Insertions (%)	Data from
arabidopsis	Arabidopsis thaliana	DEMINERS	99.1	93.51	4.16	1.65	3.16	855	1.47	[1]
arabidopsis		RODAN	99.02	92.93	4.38	1.68	3.44	851	1.57	[1]
arabidopsis		Guppy	93.77	89.16	3.62	3.12	4.99	872	2.46	[1]
human	Homo Sapiens	DEMINERS	99.3	93.47	3.82	1.63	3.21	702	1.47	[1]
human		RODAN	99.02	93.22	4.31	1.55	3.18	702	1.53	[1]
human		Guppy	89.92	86.99	3.81	4.06	5.92	751	2.67	[1]
mouse	Mus musculus	DEMINERS-mouse specific	96.83	90.44	5.14	2.42	4.3	517	2.47	[1]
mouse		DEMINERS	96.75	87.84	4	3.82	6.14	510	1.94	[1]
mouse		RODAN	96.9	88.16	3.71	3.56	6.13	506	1.93	[1]
mouse		Guppy	86	84.06	3.47	5.31	7.77	534	2.57	[1]
poplar	Populus trichocarpa	DEMINERS	98.7	91.64	4.37	2.48	3.63	660	2.06	[1]
poplar		RODAN	97.92	91.15	4.26	2.46	3.84	658	2.24	[1]
poplar		Guppy	87.25	86.59	4.05	4.29	5.1	708	3.57	[1]
yeast	S. cerevisiae S288C	DEMINERS	97.35	91.85	4.15	2.59	3.36	587	2.05	[1]
yeast		RODAN	96.53	91.53	4.14	2.52	3.65	585	2.06	[1]
yeast		Guppy	89.78	88.6	3.99	3.69	4.23	607	3.16	[1]
SARS	SARS-CoV-2	DEMINERS	100	93.37	3.42	1.97	2.93	2001.5	1.69	[2]
SARS		RODAN	100	92.72	3.22	1.97	3.38	2001	1.78	[2]
SARS		Guppy	99.25	90.75	3.13	2.63	3.94	2013	2.55	[2]
PEDV	Porcine Epidemic Diarrhea virus	DEMINERS	100	90.45	1.65	4.1	3.63	1214	1.89	Supplementary data 3
PEDV	Porcine Epidemic Diarrhea virus	RODAN	100	89.82	1.34	3.86	3.94	1236	2.28	Supplementary data 3
PEDV	Porcine Epidemic Diarrhea virus	Guppy	100	88.43	1.72	4.48	4.13	1255	3.13	Supplementary data 3
PRRSV	Porcine Reproductive and Respiratory Syndrome virus	DEMINERS	99.94	83.08	2.22	10.71	3.67	1139	2.25	Supplementary data 3
PRRSV	Porcine Reproductive and Respiratory Syndrome virus	RODAN	99.68	82.65	2.23	10.69	4.02	1133	2.4	Supplementary data 3
PRRSV	Porcine Reproductive and Respiratory Syndrome virus	Guppy	100	81.59	2.25	10.71	4.48	1157	2.97	Supplementary data 3
Pberghei	P. berghei	DEMINERS	99.2	89.06	10.06	2.04	5.96	786	1.9	Supplementary data 3
Pberghei	P. berghei	RODAN	98.85	89.32	9.99	1.93	5.92	783	1.95	Supplementary data 3
Pberghei	P. berghei	Guppy	95.3	85.62	9.14	3.33	7.15	784	2.48	Supplementary data 3
SVV	Seneca Valley virus	DEMINERS	100	86.54	2.1	7.8	3.68	3128	1.96	Supplementary data 3
SVV	Seneca Valley virus	RODAN	100	85.97	2	7.78	4.05	3125	2.08	Supplementary data 3
SVV	Seneca Valley virus	Guppy	100	83.38	2.28	8.7	4.68	3152	3.14	Supplementary data 3
human_tumor	Homo Sapiens	DEMINERS	100	90.88	8.57	2.42	4.16	646	1.8	Supplementary data 6
human_tumor	Homo Sapiens	RODAN	100	90.5	8.3	2.45	4.37	640	2.02	Supplementary data 6
human_tumor	Homo Sapiens	Guppy	100	86.53	7.47	4	5.69	631.5	2.88	Supplementary data 6
[1] Neumann, D., Reddy, A.S.N. & Ben-Hur, A. RODAN: a fully convolutional architecture for basecalling nanopore RNA sequencing data. BMC Bioinformatics 23, 142 (2022)
[2] Kim, D. et al. The Architecture of SARS-CoV-2 Transcriptome. Cell 181, 914-921 e910 (2020).
