## Supplementary material for "DEMINERS enables clinical metagenomics and comparative transcriptomic analysis by increasing throughput and accuracy of nanopore direct RNA sequencing": Supplementary Data 1.xlsx

### Sheet: Outline
Supplementary Data 1. Data used to establish DEMINERS barcode classification algorithm.
	1. Sequences and usage of RNA transcription adapters and barcodes.
	2. Sequences of in-vitro transcribed RNA and the related primer sequences.
	3. Information of five sequencing runs.
	4. Data used for training and testing for different machine-learning algorithms.
	5. Barcodes and reads used in demultiplexing test of DEMINERS.
	6. Data used for model training and testing of DEMINERS in classifying different numbers of barcodes.
	7. Accuracy and recovery rates of DEMINERS on the test set at different probability cutoffs.

### Sheet: 1. RTA
1. Sequences and usage of RNA transcription adapters and barcodes.
Barcode (BC) ID	Barcode type	RNA transcription adapter (RTA) ID	Barcode length (bp)	Barcode sequence	Forward strand sequence	Reverse strand sequence	Sequencing run
D_BC1	ONT/DeePlexiCon	RTA_00	20	GGCTTCTTCTTGCTCTTAGG	GGCTTCTTCTTGCTCTTAGGTAGTAGGTTC	GAGGCGAGCGGTCAATTTTCCTAAGAGCAAGAAGAAGCCTTTTTTTTTT	Run 1,2,3,4
D_BC2	DeePlexiCon	RTA_01	20	GTGATTCTCGTCTTTCTGCG	GTGATTCTCGTCTTTCTGCGTAGTAGGTTC	GAGGCGAGCGGTCAATTTTCGCAGAAAGACGAGAATCACTTTTTTTTTT	Run 1,2,3,4
D_BC3	DeePlexiCon	RTA_02	20	GTACTTTTCTCTTTGCGCGG	GTACTTTTCTCTTTGCGCGGTAGTAGGTTC	GAGGCGAGCGGTCAATTTTCCGCGCAAAGAGAAAAGTACTTTTTTTTTT	Run 1,2,3,4
BC01	This study	RTA_03	24	CCTGGTAACTGGGACACAAGACTC	CCTGGTAACTGGGACACAAGACTCTAGTAGGTTC	GAGGCGAGCGGTCAATTTTGAGTCTTGTGTCCCAGTTACCAGGTTTTTTTTTT	Run 2,3,4
D_BC4	DeePlexiCon	RTA_04	20	GGTCTTCGCTCGGTCTTATT	GGTCTTCGCTCGGTCTTATTTAGTAGGTTC	GAGGCGAGCGGTCAATTTTAATAAGACCGAGCGAAGACCTTTTTTTTTT	Run 1,2,3,4
P_BC1	Poreplex	RTA_05	28	CCTCCCCTAAAAACGAGCCGCATTTGCG	CCTCCCCTAAAAACGAGCCGCATTTGCGTAGTAGGTTC	GAGGCGAGCGGTCAATTTTCGCAAATGCGGCTCGTTTTTAGGGGAGGTTTTTTTTTT	Run 2,3,4,5
P_BC2	Poreplex	RTA_06	28	CCTCGTCGGTTCTAGGCATCGCGTATGC	CCTCGTCGGTTCTAGGCATCGCGTATGCTAGTAGGTTC	GAGGCGAGCGGTCAATTTTGCATACGCGATGCCTAGAACCGACGAGGTTTTTTTTTT	Run 2,3,4,5
P_BC3	Poreplex	RTA_07	28	CCTCCCACTTTCACACGCACTAACCAGG	CCTCCCACTTTCACACGCACTAACCAGGTAGTAGGTTC	GAGGCGAGCGGTCAATTTTCCTGGTTAGTGCGTGTGAAAGTGGGAGGTTTTTTTTTT	Run 2,3,4,5
BC02	This study	RTA_08	24	ACGTAACTTGGTTTGTTCCCTGAA	ACGTAACTTGGTTTGTTCCCTGAATAGTAGGTTC	GAGGCGAGCGGTCAATTTTTTCAGGGAACAAACCAAGTTACGTTTTTTTTTTT	Run 2,3,4
P_BC4	Poreplex	RTA_09	28	CCTCCTTCAGAAGAGGGTCGCTTCTACC	CCTCCTTCAGAAGAGGGTCGCTTCTACCTAGTAGGTTC	GAGGCGAGCGGTCAATTTTGGTAGAAGCGACCCTCTTCTGAAGGAGGTTTTTTTTTT	Run 2,3,4,5
BC03	This study	RTA_10	24	GAGAGGACAAAGGTTTCAACGCTT	GAGAGGACAAAGGTTTCAACGCTTTAGTAGGTTC	GAGGCGAGCGGTCAATTTTAAGCGTTGAAACCTTTGTCCTCTCTTTTTTTTTT	Run 2,3,4
BC04	This study	RTA_11	24	TCCATTCCCTCCGATAGATGAAAC	TCCATTCCCTCCGATAGATGAAACTAGTAGGTTC	GAGGCGAGCGGTCAATTTTGTTTCATCTATCGGAGGGAATGGATTTTTTTTTT	Run 2,3,4
BC05	This study	RTA_12	20	CACACACCGACAACTTTCTT	CACACACCGACAACTTTCTTTAGTAGGTTC	GAGGCGAGCGGTCAATTTTAAGAAAGTTGTCGGTGTGTGTTTTTTTTTT	Run 3,4
BC06	This study	RTA_13	20	TAGGGACGATAGAATCCGAA	TAGGGACGATAGAATCCGAATAGTAGGTTC	GAGGCGAGCGGTCAATTTTTTCGGATTCTATCGTCCCTATTTTTTTTTT	Run 3,4
BC07	This study	RTA_14	20	AAGGTTACACACTGGACAAG	AAGGTTACACACTGGACAAGTAGTAGGTTC	GAGGCGAGCGGTCAATTTTCTTGTCCAGTGTGTAACCTTTTTTTTTTTT	Run 3,4
BC08	This study	RTA_15	20	AACCCTCGCTGTGCCTAGTT	AACCCTCGCTGTGCCTAGTTTAGTAGGTTC	GAGGCGAGCGGTCAATTTTAACTAGGCACAGCGAGGGTTTTTTTTTTTT	Run 3,4
BC09	This study	RTA_16	20	CGAGGAGGTTCACTGGGTAG	CGAGGAGGTTCACTGGGTAGTAGTAGGTTC	GAGGCGAGCGGTCAATTTTCTACCCAGTGAACCTCCTCGTTTTTTTTTT	Run 3,4
BC10	This study	RTA_17	20	CTAACCCATCATGCAGAAGC	CTAACCCATCATGCAGAAGCTAGTAGGTTC	GAGGCGAGCGGTCAATTTTGCTTCTGCATGATGGGTTAGTTTTTTTTTT	Run 3,4
BC11	This study	RTA_18	24	AAGAGTTGTCGGTGTCTTAATGTG	AAGAGTTGTCGGTGTCTTAATGTGTAGTAGGTTC	GAGGCGAGCGGTCAATTTTCACATTAAGACACCGACAACTCTTTTTTTTTTTT	Run 3,4
BC12	This study	RTA_19	24	TTCGGATTCTATTCCTCGTGTCTA	TTCGGATTCTATTCCTCGTGTCTATAGTAGGTTC	GAGGCGAGCGGTCAATTTTTAGACACGAGGAATAGAATCCGAATTTTTTTTTT	Run 3,4
BC13	This study	RTA_20	24	TTCTCGCAAAGGCAGTAAGAAGTC	TTCTCGCAAAGGCAGTAAGAAGTCTAGTAGGTTC	GAGGCGAGCGGTCAATTTTGACTTCTTACTGCCTTTGCGAGAATTTTTTTTTT	Run 3,4
BC14	This study	RTA_21	24	AAGCGTCTTTGTCTGAAACCTCTC	AAGCGTCTTTGTCTGAAACCTCTCTAGTAGGTTC	GAGGCGAGCGGTCAATTTTGAGAGGTTTCAGACAAAGACGCTTTTTTTTTTTT	Run 3,4
BC15	This study	RTA_22	24	AGAACCATACTCCGACTTGTGTGA	AGAACCATACTCCGACTTGTGTGATAGTAGGTTC	GAGGCGAGCGGTCAATTTTTCACACAAGTCGGAGTATGGTTCTTTTTTTTTTT	Run 3,4
BC16	This study	RTA_23	24	AGGTCTACCTAACACTCGCCACTG	AGGTCTACCTAACACTCGCCACTGTAGTAGGTTC	GAGGCGAGCGGTCAATTTTCAGTGGCGAGTGTTAGGTAGACCTTTTTTTTTTT	Run 3,4
BC17	This study	RTA_24	22	ACCCTCCAGAAGTACCTCTGAT	ACCCTCCAGAAGTACCTCTGATTAGTAGGTTC	GAGGCGAGCGGTCAATTTTATCAGAGGTACTTCTGGAGGGTTTTTTTTTTT	Run 3,4
BC18	This study	RTA_25	22	TTGCGTCCTGTTACGAGAACAT	TTGCGTCCTGTTACGAGAACATTAGTAGGTTC	GAGGCGAGCGGTCAATTTTATGTTCTCGTAACAGGACGCAATTTTTTTTTT	Run 3,4
BC19	This study	RTA_26	22	CATACCGACTACGCATTCTCAT	CATACCGACTACGCATTCTCATTAGTAGGTTC	GAGGCGAGCGGTCAATTTTATGAGAATGCGTAGTCGGTATGTTTTTTTTTT	Run 3,4
BC22	This study	RTA_27	22	TCAGTGAGGATCTACTTCGCCA	TCAGTGAGGATCTACTTCGCCATAGTAGGTTC	GAGGCGAGCGGTCAATTTTTGGCGAAGTAGATCCTCACTGATTTTTTTTTT	Run 3,4
BC20	This study	RTA_28	22	CTATACGAAGCTGAGGGACTGC	CTATACGAAGCTGAGGGACTGCTAGTAGGTTC	GAGGCGAGCGGTCAATTTTGCAGTCCCTCAGCTTCGTATAGTTTTTTTTTT	Run 3,4
BC21	This study	RTA_29	22	TAGTGGATGACCAAGGATAGCC	TAGTGGATGACCAAGGATAGCCTAGTAGGTTC	GAGGCGAGCGGTCAATTTTGGCTATCCTTGGTCATCCACTATTTTTTTTTT	Run 3,4
BC25	This study	RTA_30	22	GGAGTGTCCAGAGAAGTACACG	GGAGTGTCCAGAGAAGTACACGTAGTAGGTTC	GAGGCGAGCGGTCAATTTTCGTGTACTTCTCTGGACACTCCTTTTTTTTTT	Run 3,4
BC26	This study	RTA_31	22	AGTAGAAGGTTCCTTCCCACTC	AGTAGAAGGTTCCTTCCCACTCTAGTAGGTTC	GAGGCGAGCGGTCAATTTTGAGTGGGAAGGAACCTTCTACTTTTTTTTTTT	Run 3,4
BC27	This study	RTA_32	22	GATCACAGAGATGCCTTCAGTG	GATCACAGAGATGCCTTCAGTGTAGTAGGTTC	GAGGCGAGCGGTCAATTTTCACTGAAGGCATCTCTGTGATCTTTTTTTTTT	Run 3,4
BC23	This study	RTA_33	26	CATACCTGGAACGTGGTACACCTGTA	CATACCTGGAACGTGGTACACCTGTATAGTAGGTTC	GAGGCGAGCGGTCAATTTTTACAGGTGTACCACGTTCCAGGTATGTTTTTTTTTT	Run 3,4
BC28	This study	RTA_34	26	AGATTCAGACCAAGTCTCATGCAAAG	AGATTCAGACCAAGTCTCATGCAAAGTAGTAGGTTC	GAGGCGAGCGGTCAATTTTCTTTGCATGAGACTTGGTCTGAATCTTTTTTTTTTT	Run 3,4
BC29	This study	RTA_35	26	TGGAAGATGAGACATCCTGATCTACG	TGGAAGATGAGACATCCTGATCTACGTAGTAGGTTC	GAGGCGAGCGGTCAATTTTCGTAGATCAGGATGTCTCATCTTCCATTTTTTTTTT	Run 3,4
BC30	This study	RTA_36	26	TCACTACTCACGACAGGTGGCATGAA	TCACTACTCACGACAGGTGGCATGAATAGTAGGTTC	GAGGCGAGCGGTCAATTTTTTCATGCCACCTGTCGTGAGTAGTGATTTTTTTTTT	Run 3,4
BC24	This study	RTA_37	26	GCTAGGTCAATCGATCCTTCGGAAGT	GCTAGGTCAATCGATCCTTCGGAAGTTAGTAGGTTC	GAGGCGAGCGGTCAATTTTACTTCCGAAGGATCGATTGACCTAGCTTTTTTTTTT	Run 3,4
BC31	This study	RTA_38	26	CAGGTTACTCCTCTACGTGAGTCTGA	CAGGTTACTCCTCTACGTGAGTCTGATAGTAGGTTC	GAGGCGAGCGGTCAATTTTTCAGACTCACGTAGAGGAGTAACCTGTTTTTTTTTT	Run 3,4
BC32	This study	RTA_39	26	CATGTTCAACGGCAAGGCTTCTATGG	CATGTTCAACGGCAAGGCTTCTATGGTAGTAGGTTC	GAGGCGAGCGGTCAATTTTCCATAGAAGCCTTGCCGTTGAACATGTTTTTTTTTT	Run 3,4
BC33	This study	RTA_40	26	CACCCACACTTACGCTTCAGGACGTA	CACCCACACTTACGCTTCAGGACGTATAGTAGGTTC	GAGGCGAGCGGTCAATTTTTACGTCCTGAAGCGTAAGTGTGGGTGTTTTTTTTTT	Run 3,4
BC34	This study	RTA_41	26	TTAGCTGAAGTTCCTGGGTCTTGAAC	TTAGCTGAAGTTCCTGGGTCTTGAACTAGTAGGTTC	GAGGCGAGCGGTCAATTTTGTTCAAGACCCAGGAACTTCAGCTAATTTTTTTTTT	Run 3,4
BC35	This study	RTA_42	28	ATGCTTGTTACATCACAGAACCCTGGAC	ATGCTTGTTACATCACAGAACCCTGGACTAGTAGGTTC	GAGGCGAGCGGTCAATTTTGTCCAGGGTTCTGTGATGTAACAAGCATTTTTTTTTTT	Run 3,4
BC36	This study	RTA_43	28	AACAACCGAACCTTACAGTGAATCAGAA	AACAACCGAACCTTACAGTGAATCAGAATAGTAGGTTC	GAGGCGAGCGGTCAATTTTTTCTGATTCACTGTAAGGTTCGGTTGTTTTTTTTTTTT	Run 3,4
BC37	This study	RTA_44	28	CGGATGAACATAGGACAGTTAGCGATTC	CGGATGAACATAGGACAGTTAGCGATTCTAGTAGGTTC	GAGGCGAGCGGTCAATTTTGAATCGCTAACTGTCCTATGTTCATCCGTTTTTTTTTT	Run 3,4
BC38	This study	RTA_45	28	TCTTCTACTACCGACAGATCCGAAGCAG	TCTTCTACTACCGACAGATCCGAAGCAGTAGTAGGTTC	GAGGCGAGCGGTCAATTTTCTGCTTCGGATCTGTCGGTAGTAGAAGATTTTTTTTTT	Run 3,4
BC39	This study	RTA_46	28	TTGTGAGTGGAAACAGAGATACAGGACC	TTGTGAGTGGAAACAGAGATACAGGACCTAGTAGGTTC	GAGGCGAGCGGTCAATTTTGGTCCTGTATCTCTGTTTCCACTCACAATTTTTTTTTT	Run 3,4
BC40	This study	RTA_47	28	CCTGTCTGGAAGAAGAAACTTTGGACTT	CCTGTCTGGAAGAAGAAACTTTGGACTTTAGTAGGTTC	GAGGCGAGCGGTCAATTTTAAGTCCAAAGTTTCTTCTTCCAGACAGGTTTTTTTTTT	Run 3,4

### Sheet: 2. IVT-RNA
2. Sequences of in-vitro transcribed RNA and the related primer sequences.
Gene name	Species	T7P-Forward primer sequence	Poly(A)-Reverse primer sequence	mRNA information	cDNA sequence	Length (bp)
hActB	H. sapiens	GAAATTAATACGACTCACTATAGGGgtgctatccctgtacgcctc	TTTTTTTTTTTTTTTaatgccagggtacatggtgg	NM_001101.5 Homo sapiens actin beta (ACTB), mRNA 499 1011	GTGCTATCCCTGTACGCCTCTGGCCGTACCACTGGCATCGTGATGGACTCCGGTGACGGG GTCACCCACACTGTGCCCATCTACGAGGGGTATGCCCTCCCCCATGCCATCCTGCGTCTG GACCTGGCTGGCCGGGACCTGACTGACTACCTCATGAAGATCCTCACCGAGCGCGGCTAC AGCTTCACCACCACGGCCGAGCGGGAAATCGTGCGTGACATTAAGGAGAAGCTGTGCTAC GTCGCCCTGGACTTCGAGCAAGAGATGGCCACGGCTGCTTCCAGCTCCTCCCTGGAGAAG AGCTACGAGCTGCCTGACGGCCAGGTCATCACCATTGGCAATGAGCGGTTCCGCTGCCCT GAGGCACTCTTCCAGCCTTCCTTCCTGGGCATG…	513
hB2M	H. sapiens	GAAATTAATACGACTCACTATAGGGgctcgcgctactctctcttt	TTTTTTTTTTTTTTTccccacctctaagttgccag	NM_004048.4 Homo sapiens beta-2-microglobulin (B2M), mRNA 57 636	GCTCGCGCTACTCTCTCTTTCTGGCCTGGAGGCTATCCAGCGTACTCCAAAGATTCAGGT TTACTCACGTCATCCAGCAGAGAATGGAAAGTCAAATTTCCTGAATTGCTATGTGTCTGG GTTTCATCCATCCGACATTGAAGTTGACTTACTGAAGAATGGAGAGAGAATTGAAAAAGT GGAGCATTCAGACTTGTCTTTCAGCAAGGACTGGTCTTTCTATCTCTTGTACTACACTGA ATTCACCCCCACTGAAAAAGATGAGTATGCCTGCCGTGTGAACCATGTGACTTTGTCACA GCCCAAGATAGTTAAGTGGGATCGAGACATGTAAGCAGCATCATGGAGGTTTGAAGATGC CGCATTTGGATTGGATGAATTCCAAATTCTGCT…	580
hCYC1	H. sapiens	GAAATTAATACGACTCACTATAGGGcagctacatcgtgcgagcta	TTTTTTTTTTTTTTTccccttgcctcttcttccag	NM_001916.5 Homo sapiens cytochrome c1 (CYC1), mRNA; nuclear gene for mitochondrial product 615 1118	CAGCTACATCGTGCGAGCTAGGCATGGTGGTGAGGACTACGTCTTCTCCCTGCTCACGGG CTACTGCGAGCCACCCACCGGGGTGTCACTGCGGGAAGGTCTCTACTTCAACCCCTACTT TCCTGGCCAGGCCATTGCCATGGCCCCTCCCATCTACACAGATGTCTTAGAGTTTGACGA TGGCACCCCAGCTACCATGTCCCAGATAGCCAAGGATGTGTGCACCTTCCTGCGCTGGGC ATCTGAGCCAGAGCACGACCATCGAAAACGCATGGGGCTCAAGATGTTGATGATGATGGC TCTGCTGGTGCCCCTGGTCTACACCATAAAGCGGCACAAGTGGTCAGTCCTGAAGAGTCG GAAGCTGGCATATCGGCCGCCCAAGTGACCCTG…	504
hDDX5	H. sapiens	GAAATTAATACGACTCACTATAGGGgagtgcgacttggccaaaag	TTTTTTTTTTTTTTTctcctctacccctggaacga	NM_004396.5 Homo sapiens DEAD-box helicase 5 (DDX5), transcript variant 2, mRNA 1004 1632	GAGTGCGACTTGGCCAAAAGAAGTAAGACAGCTTGCTGAAGATTTCCTGAAAGACTATAT TCATATAAACATTGGTGCACTTGAACTGAGTGCAAACCACAACATTCTTCAGATTGTGGA TGTGTGTCATGACGTAGAAAAGGATGAAAAACTTATTCGTCTAATGGAAGAGATCATGAG TGAGAAGGAGAATAAAACCATTGTTTTTGTGGAAACCAAAAGAAGATGTGATGAGCTTAC CAGAAAAATGAGGAGAGATGGGTGGCCTGCCATGGGTATCCATGGTGACAAGAGTCAACA AGAGCGTGACTGGGTTCTAAATGAATTCAAACATGGAAAAGCTCCTATTCTGATTGCTAC AGATGTGGCCTCCAGAGGGCTAGATGTGGAAGA…	629
hDDX5-2	H. sapiens	GAAATTAATACGACTCACTATAGGGctgcccgaagccagttctaa	TTTTTTTTTTTTTTTcttttggccaagtcgcactc	NM_004396.5 Homo sapiens DEAD-box helicase 5 (DDX5), transcript variant 2, mRNA 434 1023	CTGCCCGAAGCCAGTTCTAAATTTTTATGAAGCCAATTTCCCTGCAAATGTCATGGATGT TATTGCAAGACAGAATTTCACTGAACCCACTGCTATTCAAGCTCAGGGATGGCCAGTTGC TCTAAGTGGATTGGATATGGTTGGAGTGGCACAGACTGGATCTGGGAAAACATTGTCTTA TTTGCTTCCTGCCATTGTCCACATCAATCATCAGCCATTCCTAGAGAGAGGCGATGGGCC TATTTGTTTGGTGCTGGCACCAACTCGGGAACTGGCCCAACAGGTGCAGCAAGTAGCTGC TGAATATTGTAGAGCATGTCGCTTGAAGTCTACTTGTATCTACGGTGGTGCTCCTAAGGG ACCACAAATACGTGATTTGGAGAGAGGTGTGGA…	590
hEEF1A1	H. sapiens	GAAATTAATACGACTCACTATAGGGcaaccccgacacagtagcat	TTTTTTTTTTTTTTTgcgcttatttggcctggatg	NM_001402.6 Homo sapiens eukaryotic translation elongation factor 1 alpha 1 (EEF1A1), mRNA 612 1127	CAACCCCGACACAGTAGCATTTGTGCCAATTTCTGGTTGGAATGGTGACAACATGCTGGA GCCAAGTGCTAACATGCCTTGGTTCAAGGGATGGAAAGTCACCCGTAAGGATGGCAATGC CAGTGGAACCACGCTGCTTGAGGCTCTGGACTGCATCCTACCACCAACTCGTCCAACTGA CAAGCCCTTGCGCCTGCCTCTCCAGGATGTCTACAAAATTGGTGGTATTGGTACTGTTCC TGTTGGCCGAGTGGAGACTGGTGTTCTCAAACCCGGTATGGTGGTCACCTTTGCTCCAGT CAACGTTACAACGGAAGTAAAATCTGTCGAAATGCACCATGAAGCTTTGAGTGAAGCTCT TCCTGGGGACAATGTGGGCTTCAATGTCAAGAA…	515
hEEF1A1-2	H. sapiens	GAAATTAATACGACTCACTATAGGGttgcccaggctagaatgcaa	TTTTTTTTTTTTTTTtggctgatgggaaggcattt	NM_001402.6 Homo sapiens eukaryotic translation elongation factor 1 alpha 1 (EEF1A1), mRNA 2671 3103	TTGCCCAGGCTAGAATGCAATGGCAAAATCTCACTGCAAT CTCCTCCTCCTGGGTTCAAGCAATTCTCCTACTTCAGCCTCCCAAGTAGCTGGGATTACA GGCATGTGCTAATTTGGTGTTTTTAATAGAGATGAGGTTTTTCCATGTTGGTCAGGCTGG TCTCAAACTCCTGACCTTAGGTGATCGCCTCGGCCTCCTAAAGTGCTGGAATTACAGGCA TGAGCCACCATGCCTGGCCAGGACATGTGTTCTTAAGGACATGCTAAGCAGGAGTTAAAG CAGCCCAAGAGATAAGGCCTCTTAAAGTGACTGGCAATGTGTATTGCTCAAGATTCAAAG GTACTTGAATTGGCCATAGACAAGTCTGTAATGAAGTGTTATCGTTTTCCCTC…	433
hGAPDH	H. sapiens	GAAATTAATACGACTCACTATAGGGtgcaccaccaactgcttagc	TTTTTTTTTTTTTTTtcttgtagtagggacggaga	NM_001357943.2 Homo sapiens glyceraldehyde-3-phosphate dehydrogenase (GAPDH), transcript variant 7, mRNA 476 652	TGCACCACCAACTGCTTAGCACCCCTGGCCAAGGTCATCCATGACAACTTTGGTATCGTG GAAGGACTCATGACCACAGTCCATGCCATCACTGCCACCCAGAAGACTGTGGATGGCCCC TCCGGGAAACTGTGGCGTGATGGCCGCGGGGCTCTCCAGAACATCATCCCTGCCTCT	177
hGUSB	H. sapiens	GAAATTAATACGACTCACTATAGGGagccactacccctatgcaga	TTTTTTTTTTTTTTTcgtcggtgactgttcagtca	NM_000181.3 Homo sapiens glucuronidase beta (GUSB), transcript variant 1, mRNA 1281 1928	AGCCACTACCCCTATGCAGAGGAAGTGATGCAGATGTGTGACCGCTATGGGATTGTGGTC ATCGATGAGTGTCCCGGCGTGGGCCTGGCGCTGCCGCAGTTCTTCAACAACGTTTCTCTG CATCACCACATGCAGGTGATGGAAGAAGTGGTGCGTAGGGACAAGAACCACCCCGCGGTC GTGATGTGGTCTGTGGCCAACGAGCCTGCGTCCCACCTAGAATCTGCTGGCTACTACTTG AAGATGGTGATCGCTCACACCAAATCCTTGGACCCCTCCCGGCCTGTGACCTTTGTGAGC AACTCTAACTATGCAGCAGACAAGGGGGCTCCGTATGTGGATGTGATCTGTTTGAACAGC TACTACTCTTGGTATCACGACTACGGGCACCTG…	648
Hh3f3a	H. sapiens	GAAATTAATACGACTCACTATAGGGttcaattgtgttcgcagccg	TTTTTTTTTTTTTTTgcgtgctagctggatgtctt	NM_002107.7 Homo sapiens H3.3 histone A (H3-3A), transcript variant 1, mRNA 3 506	TTCAATTGTGTTCGCAGCCGCCGCCGCGCCGCCGTCGCTCTCCAACGCCAGCGCCGCCTC TCGCTCGCCGAGCTCCAGCCGAAGGAGAAGGGGGGTAAGTAAGGAGGTCTCTGTACCATG GCTCGTACAAAGCAGACTGCCCGCAAATCGACCGGTGGTAAAGCACCCAGGAAGCAACTG GCTACAAAAGCCGCTCGCAAGAGTGCGCCCTCTACTGGAGGGGTGAAGAAACCTCATCGT TACAGGCCTGGTACTGTGGCGCTCCGTGAAATTAGACGTTATCAGAAGTCCACTGAACTT CTGATTCGCAAACTTCCCTTCCAGCGTCTGGTGCGAGAAATTGCTCAGGACTTTAAAACA GATCTGCGCTTCCAGAGCGCAGCTATCGGTGCT…	504
hHMBS	H. sapiens	GAAATTAATACGACTCACTATAGGGccctgccagagaagagtgtg	TTTTTTTTTTTTTTTagggacatggatggtagcct	NM_000190.4 Homo sapiens hydroxymethylbilane synthase (HMBS), transcript variant 1, mRNA 560 1059	CCCTGCCAGAGAAGAGTGTGGTGGGAACCAGCTCCCTGCGAAGAGCAGCCCAGCTGCAGA GAAAGTTCCCGCATCTGGAGTTCAGGAGTATTCGGGGAAACCTCAACACCCGGCTTCGGA AGCTGGACGAGCAGCAGGAGTTCAGTGCCATCATCCTGGCAACAGCTGGCCTGCAGCGCA TGGGCTGGCACAACCGGGTGGGGCAGATCCTGCACCCTGAGGAATGCATGTATGCTGTGG GCCAGGGGGCCTTGGGCGTGGAAGTGCGAGCCAAGGACCAGGACATCTTGGATCTGGTGG GTGTGCTGCACGATCCCGAGACTCTGCTTCGCTGCATCGCTGAAAGGGCCTTCCTGAGGC ACCTGGAAGGAGGCTGCAGTGTGCCAGTAGCCG…	500
hHUWE1	H. sapiens	GAAATTAATACGACTCACTATAGGGagcccccaccatatacacct	TTTTTTTTTTTTTTTtggtgctggtgttcaacagt	NM_031407.7 Homo sapiens HECT, UBA and WWE domain containing E3 ubiquitin protein ligase 1 (HUWE1), mRNA 3740 4426	AGCCCCCACCATATACACCTACTCCCCGATTCAGGCTGACATTCTTCATCTGTTCAGTTG GTTTCACATCCCCAATGCTGTTTGATGAGAGGAAGTATCCCTACCACCTCATGCTGCAAA AATTTCTCTGCTCCGGAGGCCACAATGCTCTTTTTGAAACTTTCAACTGGGCTCTGTCCA TGGGAGGTAAAGTTCCTGTTTCTGAGGGATTGGAACACTCAGACTTGCCTGATGGCACAG GAGAATTCCTAGATGCCTGGCTTATGCTGGTGGAGAAGATGGTGAATCCCACCACGGTGC TTGAATCTCCACATTCGCTGCCTGCCAAATTGCCTGGAGGTGTCCAGAACTTTCCCCAGT TCAGTGCACTGCGCTTCCTTGTGGTAACTCAGA…	687
hPOLR2A	H. sapiens	GAAATTAATACGACTCACTATAGGGttttgcgctgtgtctgcttc	TTTTTTTTTTTTTTTgggagttcagggacttcgtc	NM_000937.3 Homo sapiens polymerase (RNA) II (DNA directed) polypeptide A, 220kDa (POLR2A), mRNA 551 1257	TTTTGCGCTGTGTCTGCTTCTTCTGCTCCAAACTGCTTGTGGACTCTAACAACCCAAAGA TCAAGGATATCCTGGCTAAGTCCAAGGGACAGCCCAAGAAGCGGCTCACACATGTCTACG ACCTTTGCAAGGGCAAAAACATATGCGAGGGTGGGGAGGAGATGGACAACAAGTTCGGTG TGGAACAACCTGAGGGTGACGAGGATCTGACCAAAGAAAAGGGCCATGGTGGCTGTGGGC GGTACCAGCCCAGGATCCGGCGTTCTGGCCTAGAGTTGTATGCGGAATGGAAGCACGTTA ATGAGGACTCTCAGGAGAAGAAGATCCTGCTGAGTCCAGAGCGAGTGCATGAGATCTTCA AACGCATCTCAGATGAGGAGTGTTTTGTGCTGG…	707
hPOLR2A-4	H. sapiens	GAAATTAATACGACTCACTATAGGGagtctatggtcgtgtccgga	TTTTTTTTTTTTTTTcgaccttgctgtctccagtt	NM_000937.3 Homo sapiens polymerase (RNA) II (DNA directed) polypeptide A, 220kDa (POLR2A), mRNA 2534 3166	AGTCTATGGTCGTGTCCGGAGCTAAAGGTTCCAAGATTAACATCTCCCAGGTCATTGCTG TCGTTGGACAGCAGAACGTCGAGGGCAAGCGGATTCCATTTGGCTTCAAGCACCGGACTC TGCCTCACTTCATCAAGGATGACTACGGGCCTGAGAGCCGTGGCTTTGTGGAGAACTCCT ACCTAGCCGGCCTCACACCCACTGAGTTCTTTTTCCACGCCATGGGGGGTCGTGAGGGGC TCATTGACACGGCTGTCAAGACTGCTGAGACTGGATACATCCAGCGGCGGCTGATCAAGT CCATGGAGTCAGTGATGGTGAAGTACGACGCGACTGTGCGGAACTCCATCAACCAGGTGG TGCAGCTGCGCTACGGCGAAGACGGCCTGGCAG…	633
hPRT1	H. sapiens	GAAATTAATACGACTCACTATAGGGccatcacattgtggccctct	TTTTTTTTTTTTTTTggccacaggactagaacacc	NM_000194.3 Homo sapiens hypoxanthine phosphoribosyltransferase 1 (HPRT1), mRNA 104 667	TTCCTCCTCCTGAGCAGTCAGCCCGCGCGCCGGCCGGCTCCGTTATGGCGACCCGCAGCC CTGGCGTCGTGATTAGTGATGATGAACCAGGTTATGACCTTGATTTATTTTGCATACCTA ATCATTATGCTGAGGATTTGGAAAGGGTGTTTATTCCTCATGGACTAATTATGGACAGGA CTGAACGTCTTGCTCGAGATGTGATGAAGGAGATGGGAGGCCATCACATTGTAGCCCTCT GTGTGCTCAAGGGGGGCTATAAATTCTTTGCTGACCTGCTGGATTACATCAAAGCACTGA ATAGAAATAGTGATAGATCCATTCCTATGACTGTAGATTTTATCAGACTGAAGAGCTATT GTAATGACCAGTCAACAGGGGACATAAAAGTAA…	564
hRPL13-3	H. sapiens	GAAATTAATACGACTCACTATAGGGcacccagggagctgttactg	TTTTTTTTTTTTTTTgcctaggctcaagcttccaa	NM_000977.3 Homo sapiens ribosomal protein L13 (RPL13), transcript variant 1, mRNA 3174 3668	CACCCAGGGAGCTGTTACTGGCGTGGAAATAGGTGATGCTGCTACCTCTGCTGCTGCACT CACAGCCACACTTGATACACGATGACACCTTGCTTGTTTGGAAACATCTAAACATCTAGT AGATGACTTGCAGGCTGTTGGCTACCAGTTTCCTGTCTGAGGTGTATATGTTAACTTCGT GATCAGTTTGTATGTTTGGGACTCTTGTCCTATGTAAAGTTAAGGTGGGCCGGGTGCAGT GGCTCACGCCTGTAATCCTAACACTGGGAGGCCGAGGCGGGTGGATCACCTGATGGTGAA ACCTCATCTCTACTGAAAATACAAAAATTAGCTGAGTGGTGACACACGCCTGTAATCCCA GCTACTTGGTAGGCTTGAACCCAGGAGGCAGAG…	495
hRPL13A	H. sapiens	GAAATTAATACGACTCACTATAGGGaagtaccaggcagtgacagc	TTTTTTTTTTTTTTTacagatgccccactcacaag	NM_012423.4 Homo sapiens ribosomal protein L13a (RPL13A), transcript variant 1, mRNA 464 930	AAGTACCAGGCAGTGACAGCCACCCTGGAGGAGAAGAGGAAAGAGAAAGCCAAGATCCAC TACCGGAAGAAGAAACAGCTCATGAGGCTACGGAAACAGGCCGAGAAGAACGTGGAGAAG AAAATTGACAAATACACAGAGGTCCTCAAGACCCACGGACTCCTGGTCTGAGCCCAATAA AGACTGTTAATTCCTCATGCGTTGCCTGCCCTTCCTCCATTGTTGCCCTGGAATGTACGG GACCCAGGGGCAGCAGCAGTCCAGGTGCCACAGGCAGCCCTGGGACATAGGAAGCTGGGA GCAAGGAAAGGGTCTTAGTCACTGCCTCCCGAAGTTGCTTGAAAGCACTCGGAGAATTGT GCAGGTGTCATTTATCTATGACCAATAGGAAGA…	467
hRPL29	H. sapiens	GAAATTAATACGACTCACTATAGGGtcctgaggaacatgcgcttt	TTTTTTTTTTTTTTTcccatgtcttctcccacacc	NM_000992.3 Homo sapiens ribosomal protein L29 (RPL29), mRNA 163 721	TCCTGAGGAACATGCGCTTTGCCAAGAAGCACAACAAAAAGGGCCTAAAGAAGATGCAGG CCAACAATGCCAAGGCCATGAGTGCACGTGCCGAGGCTATCAAGGCCCTCGTAAAGCCCA AGGAGGTTAAGCCCAAGATCCCAAAGGGTGTCAGCCGCAAGCTCGATCGACTTGCCTACA TTGCCCACCCCAAGCTTGGGAAGCGTGCTCGTGCCCGTATTGCCAAGGGGCTCAGGCTGT GCCGGCCAAAGGCCAAGGCCAAGGCCAAGGCCAAGGATCAAACCAAGGCCCAGGCTGCAG CCCCAGCTTCAGTTCCAGCTCAGGCTCCCAAACGTACCCAGGCCCCTACAAAGGCTTCAG AGTAGATATCTCTGCCAACATGAGGACAGAAGG…	559
hRPS23	H. sapiens	GAAATTAATACGACTCACTATAGGGttgcatgtcgcctgctctta	TTTTTTTTTTTTTTTctgaggcgccggagattatt	NM_001025.4 Homo sapiens ribosomal protein S23 (RPS23), mRNA 1711 2285	TTGCATGTCGCCTGCTCTTACTAAAGAGCTCGTGTGTTTTCCAGCACACTTCGGTTTATC TCTTGATGATGATGCTAGTCTCTCCCTCCGCAAGGGCGGAAAGGCTGCCTGTTGGTTTGT ACCAGTGTTTCCTAACGTGTAGCTGCAGTCAGTATTTGGCTAAGCTGTTCCCAGGGGCTC AACAGATGCTTTCGGATGAGCCTTAACTGACCCAATCCTTTGTGATGCGGGAGAGATTGC TAGGCCTCGCTCACCTGGCCAGAACCAGGGAAAGAGGCCGCGGTTGCAGCGCGATTCCAG GCCCTGGGCGTCAGGCGCGGGGTGGGCAGCTCTCCCCGGGCGGTGGGGCCCTTGTGACCG CGAGGCGGGGCGCACCAGGAAGGGAGTGGGACA…	575
hSDHA	H. sapiens	GAAATTAATACGACTCACTATAGGGggaacaagagggcatctgct	TTTTTTTTTTTTTTTttatgcgatggatggacccg	NM_004168.2 Homo sapiens succinate dehydrogenase complex, subunit A, flavoprotein (Fp) (SDHA), mRNA 231 857	GGAACAAGAGGGCATCTGCTAAAGTTTCAGATTCCATTTCTGCTCAGTATCCAGTAGTGG ATCATGAATTTGATGCAGTGGTGGTAGGCGCTGGAGGGGCAGGCTTGCGAGCTGCATTTG GCCTTTCTGAGGCAGGGTTTAATACAGCATGTGTTACCAAGCTGTTTCCTACCAGGTCAC ACACTGTTGCAGCACAGGGAGGAATCAATGCTGCTCTGGGGAACATGGAGGAGGACAACT GGAGGTGGCATTTCTACGACACCGTGAAGGGCTCCGACTGGCTGGGGGACCAGGATGCCA TCCACTACATGACGGAGCAGGCCCCCGCCGCCGTGGTCGAGCTAGAAAATTATGGCATGC CGTTTAGCAGAACTGAAGATGGGAAGATTTATC…	627
hTBP	H. sapiens	GAAATTAATACGACTCACTATAGGGtgctgagaagagtgtgctgg	TTTTTTTTTTTTTTTggggagggatacagtggagt	NM_003194.5 Homo sapiens TATA-box binding protein (TBP), transcript variant 1, mRNA 144 668	TGCTGAGAAGAGTGTGCTGGAGATGCTCTAGGAAAAAATTGAATAGTGAGACGAGTTCCA GCGCAAGGGTTTCTGGTTTGCCAAGAAGAAAGTGAACATCATGGATCAGAACAACAGCCT GCCACCTTACGCTCAGGGCTTGGCCTCCCCTCAGGGTGCCATGACTCCCGGAATCCCTAT CTTTAGTCCAATGATGCCTTATGGCACTGGACTGACCCCACAGCCTATTCAGAACACCAA TAGTCTGTCTATTTTGGAAGAGCAACAAAGGCAGCAGCAGCAACAACAACAGCAGCAGCA GCAGCAGCAGCAGCAACAGCAACAGCAGCAGCAGCAGCAGCAGCAGCAGCAGCAGCAGCA GCAGCAGCAGCAGCAGCAGCAACAGGCAGTGGC…	525
hTBP-2	H. sapiens	GAAATTAATACGACTCACTATAGGGgtggggagctgtgatgtgaa	TTTTTTTTTTTTTTTgaggtggaatgtgtctggca	NM_003194.5 Homo sapiens TATA-box binding protein (TBP), transcript variant 1, mRNA 1018 1748	GTGGGGAGCTGTGATGTGAAGTTTCCTATAAGGTTAGAAGGCCTTGTGCTCACCCACCAA CAATTTAGTAGTTATGAGCCAGAGTTATTTCCTGGTTTAATCTACAGAATGATCAAACCC AGAATTGTTCTCCTTATTTTTGTTTCTGGAAAAGTTGTATTAACAGGTGCTAAAGTCAGA GCAGAAATTTATGAAGCATTTGAAAACATCTACCCTATTCTAAAGGGATTCAGGAAGACG ACGTAATGGCTCTCATGTACCCTTGCCTCCCCCACCCCCTTCTTTTTTTTTTTTTAAACA AATCAGTTTGTTTTGGTACCTTTAAATGGTGGTGTTGTGAGAAGATGGATGTTGAGTTGC AGGGTGTGGCACCAGGTGATGCCCTTCTGTAAG…	731
hYWHAZ-2	H. sapiens	GAAATTAATACGACTCACTATAGGGtccatgtcccatgatcccct	TTTTTTTTTTTTTTTaagcagggtgccttagacac	NM_001135702.1 Homo sapiens tyrosine 3-monooxygenase/tryptophan 5-monooxygenase activation protein zeta (YWHAZ), transcript variant 6, mRNA 2090 2506	TCCATGTCCCATGATCCCCTCTCTTCCTCCCCACCCTGAAAAAAATGAGTTCCTATTTTT TCTGGGAGAGGGGGGGATTGATTAGAAAAAAATGTAGTGTGTTCCATTTAAAATTTTGGC ATATGGCATTTTCTAACTTAGGAAGCCACAATGTTCTTGGCCCATCATGACATTGGGTAG CATTAACTGTAAGTTTTGTGCTTCCAAATCACTTTTTGGTTTTTAAGAATTTCTTGATAC TCTTATAGCCTGCCTTCAATTTTGATCCTTTATTCTTTCTATTTGTCAGGTGCACAAGAT TACCTTCCTGTTTTAGCCTTCTGTCTTGTCACCAACCATTCTTACTTGGTGGCCATGTAC TTGGAAAAAGGCCGCATGATCTTTCTGGCTCCA…	417
mActB	M. musculus	GAAATTAATACGACTCACTATAGGGagggaaatcgtgcgtgacat	TTTTTTTTTTTTTTTcggactcatcgtactcctgc	XM_030254057.1 PREDICTED: Mus musculus actin, beta (Actb), transcript variant X1, mRNA 1399 2095	GCAGGAGTACGATGAGTCCGGCCCCTCCATCGTGCACCGCAAGTGCTTCTAGGCGGACTG TTACTGAGCTGCGTTTTACACCCTTTCTTTGACAAAACCTAACTTGCGCAGAAAAAAAAA AAATAAGAGACAACATTGGCATGGCTTTGTTTTTTTAAATTTTTTTTAAAGTTTTTTTTT TTTTTTTTTTTTTTTTTTTTAAGTTTTTTTGTTTTGTTTTGGCGCTTTTGACTCAGGATT TAAAAACTGGAACGGTGAAGGCGACAGCAGTTGGTTGGAGCAAACATCCCCCAAAGTTCT ACAAATGTGGCTGAGGACTTTGTACATTGTTTTGTTTTTTTTTTTTTTTGGTTTTGTCTT TTTTTAATAGTCATTCCAAGTATCCATGAAATA…	697
mB2M	M. musculus	GAAATTAATACGACTCACTATAGGGggagaatgggaagccgaaca	TTTTTTTTTTTTTTTgcagaagtagccacagggtt	NM_009735.3 Mus musculus beta-2 microglobulin (B2m), mRNA 156 829	GGAGAATGGGAAGCCGAACATACTGAACTGCTACGTAACACAGTTCCACCCGCCTCACAT TGAAATCCAAATGCTGAAGAACGGGAAAAAAATTCCTAAAGTAGAGATGTCAGATATGTC CTTCAGCAAGGACTGGTCTTTCTATATCCTGGCTCACACTGAATTCACCCCCACTGAGAC TGATACATACGCCTGCAGAGTTAAGCATGCCAGTATGGCCGAGCCCAAGACCGTCTACTG GGATCGAGACATGTGATCAAGCATCATGATGCTCTGAAGATTCATTTGAACCTGCTTAAT TACAAATCCAGTTTCTAATATGCTATACAATTTATGCACGCAGAAAGAAATAGCAATGTA CACATCACCTTCTTTATATCTTACTTTAAATAT…	673
mEef2	M. musculus	GAAATTAATACGACTCACTATAGGGccatcgctgaacgcatcaag	TTTTTTTTTTTTTTTgtctttgtcctcgctgtcca	NM_007907.2 Mus musculus eukaryotic translation elongation factor 2 (Eef2), mRNA 533 1083	CCATCGCTGAACGCATCAAGCCCGTCCTGATGATGAACAAGATGGACCGGGCCCTGCTGG AGCTGCAGCTGGAGCCCGAGGAGCTCTACCAGACCTTCCAGCGCATCGTGGAGAACGTCA ACGTCATCATCTCTACCTACGGCGAGGGCGAGAGTGGGCCCATGGGCAATATCATGATTG ACCCCGTCCTGGGCACCGTAGGCTTTGGTTCTGGCCTGCATGGCTGGGCCTTCACCCTGA AGCAGTTTGCGGAGATGTATGTGGCCAAGTTTGCAGCCAAGGGTGAGGGCCAGCTGAGCG CAGCCGAGCGTGCCAAGAAAGTAGAGGACATGATGAAGAAGCTGTGGGGAGACCGGTACT TTGATCCGGCCAATGGCAAGTTCAGTAAGTCAG…	551
mEef2-2	M. musculus	GAAATTAATACGACTCACTATAGGGctgtgtctgtccaagtcccc	TTTTTTTTTTTTTTTcagtggtcaaacacgcactg	NM_007907.2 Mus musculus eukaryotic translation elongation factor 2 (Eef2), mRNA 1864 2546	CTGTGTCTGTCCAAGTCCCCCAATAAGCACAACCGGCTGTACATGAAGGCCAGGCCCTTC CCTGATGGCCTGGCAGAGGACATCGATAAGGGTGAGGTGTCTGCCCGCCAGGAGCTCAAG GCACGTGCCCGCTACCTGGCCGAAAAGTATGAGTGGGACGTTGCTGAAGCCCGCAAGATC TGGTGCTTTGGCCCTGATGGCACTGGCCCCAACATTCTCACCGACATCACCAAGGGTGTG CAGTACCTGAATGAGATCAAGGACAGTGTGGTGGCTGGCTTCCAGTGGGCTACTAAGGAG GGCGCTCTCTGTGAGGAAAACATGCGTGGTGTGCGGTTTGATGTTCATGATGTGACCCTG CATGCTGATGCCATTCACCGGGGAGGTGGCCAG…	683
mEef2-3	M. musculus	GAAATTAATACGACTCACTATAGGGgcctgggaagaaagaggacc	TTTTTTTTTTTTTTTggggacttggacagacacag	NM_007907.2 Mus musculus eukaryotic translation elongation factor 2 (Eef2), mRNA 1401 1883	GCCTGGGAAGAAAGAGGACCTATACCTGAAGCCTATCCAGAGAACCATTCTGATGATGGG CCGCTACGTGGAGCCGATTGAGGACGTGCCATGTGGAAACATTGTGGGGCTGGTCGGAGT GGACCAGTTCCTTGTGAAGACGGGGACCATCACTACCTTTGAGCACGCTCACAACATGCG CGTGATGAAGTTCAGCGTCAGCCCTGTCGTCCGTGTGGCAGTGGAGGCCAAGAACCCAGC TGACCTGCCCAAGCTGGTGGAGGGGCTGAAGCGGCTGGCTAAGTCTGACCCTATGGTGCA GTGCATCATTGAGGAGTCTGGAGAACATATTATTGCTGGCGCCGGTGAGCTGCACCTGGA GATCTGCCTTAAGGACCTGGAGGAGGACCATGC…	483
mGAPDH	M. musculus	GAAATTAATACGACTCACTATAGGGtgatgggtgtgaaccacgag	TTTTTTTTTTTTTTTtgaagtcgcaggagacaacc	XM_017321385.2 PREDICTED: Mus musculus glyceraldehyde-3-phosphate dehydrogenase (Gapdh), transcript variant X1, mRNA 826 1373	TGATGGGTGTGAACCACGAGAAATATGACAACTCACTCAAGATTGTCAGCAATGCATCCT GCACCACCAACTGCTTAGCCCCCCTGGCCAAGGTCATCCATGACAACTTTGGCATTGTGG AAGGGCTCATGACCACAGTCCATGCCATCACTGCCACCCAGAAGACTGTGGATGGCCCCT CTGGAAAGCTGTGGCGTGATGGCCGTGGGGCTGCCCAGAACATCATCCCTGCATCCACTG GTGCTGCCAAGGCTGTGGGCAAGGTCATCCCAGAGCTGAACGGGAAGCTCACTGGCATGG CCTTCCGTGTTCCTACCCCCAATGTGTCCGTCGTGGATCTGACGTGCCGCCTGGAGAAAC CTGTATGTATGGGGAGAGCTGGGCTTGTCTCTG…	548
mGUSB-2	M. musculus	GAAATTAATACGACTCACTATAGGGtgggcattgtgctacctcag	TTTTTTTTTTTTTTTctgctccatactcgctctgg	NM_010368.2 Mus musculus glucuronidase, beta (Gusb), transcript variant 1, mRNA 1450 1851	TGGGCATTGTGCTACCTCAGAGTTTTGGCAACGAGTCACTTCGGCACCACCTAGAGGTGA TGGAGGAGCTGGTTCGCCGGGACAAAAATCACCCTGCGGTTGTGATGTGGTCTGTGGCCA ATGAGCCTTCCTCTGCTCTGAAACCCGCCGCATATTACTTTAAGACGCTGATCACCCACA CCAAAGCCCTGGACCTCACCCGTCCCGTGACCTTTGTGAGCAACGCCAAATATGATGCAG ACCTGGGGGCCCCGTACGTGGATGTTATCTGTGTAAACAGCTACTTTTCTTGGTATCATG ACTATGGGCATTTGGAGGTGATTCAGCCACAGCTGAATAGCCAGTTTGAGAACTGGTATA AGACGCATCAGAAGCCGATTATCCAGAGCGAGT…	402
mGUSB-3	M. musculus	GAAATTAATACGACTCACTATAGGGgcttgccctcaaccaagttg	TTTTTTTTTTTTTTTacccagccaataaagtcccg	NM_010368.2 Mus musculus glucuronidase, beta (Gusb), transcript variant 1, mRNA 105 529	GCTTGCCCTCAACCAAGTTGGCGCAGGCGGCTTCTCTCGAGAACATGTGACTCTTCCAGG TCCCGCCTCTGCCCTCCCAGAGAGGAGGCTAAAAAGCCCAGCCGCTGGTCGGTGGGCAGC CTGGCCAGTATGTCCCTAAAATGGAGTGCGTGTTGGGTCGCGCTGGGCCAGCTGCTGTGC AGCTGCGCGCTGGCTCTGAAGGGCGGGATGCTGTTCCCGAAGGAGAGCCCGTCGCGGGAG CTCAAGGCGCTGGACGGACTGTGGCACTTCCGCGCCGACCTCTCGAACAACCGGCTGCAG GGTTTCGAGCAGCAATGGTACCGGCAGCCGCTACGGGAGTCGGGCCCAGTCTTGGACATG CCTGTCCCTTCTAGCTTCAATGACATCACCCAA…	425
mHPRT-1	M. musculus	GAAATTAATACGACTCACTATAGGGccatcacattgtggccctct	TTTTTTTTTTTTTTTggccacaggactagaacacc	NM_013556.2 Mus musculus hypoxanthine guanine phosphoribosyl transferase (Hprt), mRNA 323 826	CCATCACATTGTGGCCCTCTGTGTGCTCAAGGGGGGCTATAAGTTCTTTGCTGACCTGCT GGATTACATTAAAGCACTGAATAGAAATAGTGATAGATCCATTCCTATGACTGTAGATTT TATCAGACTGAAGAGCTACTGTAATGATCAGTCAACGGGGGACATAAAAGTTATTGGTGG AGATGATCTCTCAACTTTAACTGGAAAGAATGTCTTGATTGTTGAAGATATAATTGACAC TGGTAAAACAATGCAAACTTTGCTTTCCCTGGTTAAGCAGTACAGCCCCAAAATGGTTAA GGTTGCAAGCTTGCTGGTGAAAAGGACCTCTCGAAGTGTTGGATACAGGCCAGACTTTGT TGGATTTGAAATTCCAGACAAGTTTGTTGTTGG…	504
mPPia	M. musculus	GAAATTAATACGACTCACTATAGGGtcaaccccaccgtgttcttc	TTTTTTTTTTTTTTTattgcgagcagatggggtag	NM_008907.2 Mus musculus peptidylprolyl isomerase A (Ppia), mRNA 49 623	TCAACCCCACCGTGTTCTTCGACATCACGGCCGATGACGAGCCCTTGGGCCGCGTCTCCT TCGAGCTGTTTGCAGACAAAGTTCCAAAGACAGCAGAAAACTTTCGAGCTCTGAGCACTG GAGAGAAAGGATTTGGCTATAAGGGTTCCTCCTTTCACAGAATTATTCCAGGATTCATGT GCCAGGGTGGTGACTTTACACGCCATAATGGCACTGGCGGCAGGTCCATCTACGGAGAGA AATTTGAGGATGAGAACTTCATCCTAAAGCATACAGGTCCTGGCATCTTGTCCATGGCAA ATGCTGGACCAAACACAAACGGTTCCCAGTTTTTTATCTGCACTGCCAAGACTGAATGGC TGGATGGCAAGCATGTGGTCTTTGGGAAGGTGA…	574
mPpib	M. musculus	GAAATTAATACGACTCACTATAGGGcgtcgtcttccttttgctgc	TTTTTTTTTTTTTTTccccaggctctctactcctt	NM_011149.2 Mus musculus peptidylprolyl isomerase B (Ppib), mRNA 160 759	CGTCGTCTTCCTTTTGCTGCCCGGACCCTCCGTGGCCAACGATAAGAAGAAGGGACCTAA AGTCACAGTCAAGGTATACTTTGATTTACAAATTGGAGATGAATCTGTAGGACGAGTCGT CTTTGGACTCTTTGGAAAGACTGTTCCAAAAACAGTGGATAATTTTGTAGCCTTAGCTAC AGGAGAGAAAGGATTTGGCTACAAAAACAGCAAGTTCCATCGTGTCATCAAGGACTTCAT GATCCAGGGTGGAGACTTCACCAGGGGAGATGGCACAGGAGGAAAGAGCATCTATGGTGA GCGCTTCCCAGATGAGAACTTCAAGCTGAAGCACTACGGGCCTGGCTGGGTGAGCATGGC CAATGCAGGCAAAGACACCAATGGCTCACAGTT…	600
mRer1-2	M. musculus	GAAATTAATACGACTCACTATAGGGaggggacagtgttggagact	TTTTTTTTTTTTTTTaaatgtcttgcccacgtcct	NM_026395.2 Mus musculus retention in endoplasmic reticulum sorting receptor 1 (Rer1), transcript variant 1, mRNA 165 738	AGGGGACAGTGTTGGAGACTCTGTCCATGGGAAGCCCTCGGTGGTGTACAGATTTTTCTC ACGGCTTGGACAGATTTATCAGTCCTGGCTGGACAAGTCTACCCCCTACACAGCCGTCCG GTGGGTTGTGACACTGGGCCTGAGTTTTGTCTACATGATTAGAGTTTACCTGTTACAAGG TTGGTACATTGTGACCTACGCCTTGGGAATTTACCACCTAAACCTTTTCATTGCGTTCCT TTCTCCCAAAGTGGATCCTTCCTTGATGGAAGACTCAGATGACGGCCCTTCATTACCAAC CAAACAGAATGAGGAATTTCGTCCCTTCATTCGAAGGCTTCCAGAATTCAAATTTTGGCA CGCAGCTACAAAAGGCATTCTTGTGGCTATGAT…	574
mRn18S	M. musculus	GAAATTAATACGACTCACTATAGGGagctaatacatgccgacggg	TTTTTTTTTTTTTTTcagctaagagcatcgagggg	NR_046233.2 Mus musculus 45S pre-ribosomal RNA (Rn45s), ribosomal RNA 4173 4783	AGCTAATACATGCCGACGGGCGCTGACCCCCCTTCCCGGGGGGGGATGCGTGCATTTATC AGATCAAAACCAACCCGGTGAGCTCCCTCCCGGCTCCGGCCGGGGGTCGGGCGCCGGCGG CTTGGTGACTCTAGATAACCTCGGGCCGATCGCACGCCCCCCGTGGCGGCGACGACCCAT TCGAACGTCTGCCCTATCAACTTTCGATGGTAGTCGCCGTGCCTACCATGGTGACCACGG GTGACGGGGAATCAGGGTTCGATTCCGGAGAGGGAGCCTGAGAAACGGCTACCACATCCA AGGAAGGCAGCAGGCGCGCAAATTACCCACTCCCGACCCGGGGAGGTAGTGACGAAAAAT AACAATACAGGACTCTTTCGAGGCCCTGTAATT…	610
mRn18S-2	M. musculus	GAAATTAATACGACTCACTATAGGGattcgtattgcgccgctaga	TTTTTTTTTTTTTTTcccggacatctaagggcatc	NR_003278.3 Mus musculus 18S ribosomal RNA (Rn18s), ribosomal RNA 939 1516	ATTCGTATTGCGCCGCTAGAGGTGAAATTCTTGGACCGGCGCAAGACGGACCAGAGCGAA AGCATTTGCCAAGAATGTTTTCATTAATCAAGAACGAAAGTCGGAGGTTCGAAGACGATC AGATACCGTCGTAGTTCCGACCATAAACGATGCCGACTGGCGATGCGGCGGCGTTATTCC CATGACCCGCCGGGCAGCTTCCGGGAAACCAAAGTCTTTGGGTTCCGGGGGGAGTATGGT TGCAAAGCTGAAACTTAAAGGAATTGACGGAAGGGCACCACCAGGAGTGGGCCTGCGGCT TAATTTGACTCAACACGGGAAACCTCACCCGGCCCGGACACGGACAGGATTGACAGATTG ATAGCTCTTTCTCGATTCCGTGGGTGGTGGTGC…	578
mRplp0	M. musculus	GAAATTAATACGACTCACTATAGGGcaggtgtttgacaacggcag	TTTTTTTTTTTTTTTggctgacttggttgctttgg	NM_007475.5 Mus musculus ribosomal protein, large, P0 (Rplp0), mRNA 692 1100	CAGGTGTTTGACAACGGCAGCATTTATAACCCTGAAGTGCTCGACATCACAGAGCAGGCC CTGCACTCTCGCTTTCTGGAGGGTGTCCGCAACGTGGCCAGTGTGTGTCTGCAGATCGGG TACCCAACTGTTGCCTCGGTGCCACACTCCATCATCAATGGGTACAAGCGCGTCCTGGCA TTGTCTGTGGAGACTGAGTACACCTTCCCACTTACTGAAAAGGTCAAGGCCTTCCTGGCT GATCCATCTGCATTTGCGGCTGCTGCCCCTGCAGCTGCTGCCACCACTGCTGCCCCTGCG GCTGCTGCAGCCCCTGCCAAAGCTGAAGCAAAGGAAGAGTCGGAGGAATCAGATGAGGAT ATGGGATTCGGTCTCTTCGACTAATCCCGCCAA…	409
mSDHA-2	M. musculus	GAAATTAATACGACTCACTATAGGGcagaatctgatgctgtgcgc	TTTTTTTTTTTTTTTggacctgccctacttcacac	BC011301.1 Mus musculus succinate dehydrogenase complex, subunit A, flavoprotein (Fp), mRNA (cDNA clone IMAGE:3981915), partial cds 1697 2365	CAGAATCTGATGCTGTGCGCACTGCAGACCATATATGGTGCAGAAGCTCGGAAGGAGTCC CGGGGAGCCCATGCCAGGGAAGATTACAAAGTGCGGGTCGATGAGTATGATTACTCCAAG CCCATCCAGGGACAGCAGAAGAAGCCGTTTGGGGAACACTGGAGGAAGCACACCCTCTCA TATGTGGACATCAAGACTGGCAAGGTTACTTTGGAGTACAGACCTGTTATCGACAAGACC TTGAATGAGGCTGACTGTGCCACCGTACCTCCTGCTATCCGCTCCTACTGATGAAACCTG ACAGCTACAGGACCAGCTTATGTGATTATAGCATAGCTTACCTGCGTTTCCCCTCATACT TGTCTTGGTAAAATTCTGCTCTCATGAACAAGG…	669
mSptbn	M. musculus	GAAATTAATACGACTCACTATAGGGaccagcgtcttgtgtctcag	TTTTTTTTTTTTTTTcggccactcatctcatcctc	NM_175836.2 Mus musculus spectrin beta, non-erythrocytic 1 (Sptbn1), transcript variant 1, mRNA 1368 2115	ACCAGCGTCTTGTGTCTCAGGACAACTTTGGATTTGACCTTCCCGCTGTTGAGGCTGCTA CCAAAAAACACGAGGCCATTGAGACAGACATCGCTGCATATGAAGAACGAGTTCAGGCCG TGGTGGCTGTGGCCAGGGAACTTGAAGCCGAGAACTACCATGACATCAAGCGCATCACAG CGAGGAAGGACAATGTCATCCGGCTCTGGGAATACTTGCTGGAACTGCTCAGGGCCAGGA GGCAGCGTCTTGAGATGAACCTGGGATTGCAAAAGATATTCCAGGAAATGCTTTATATTA TGGACTGGATGGATGAAATGAAGGTGCTATTGCTGTCTCAAGACTATGGCAAACACTTAC TTGGTGTTGAAGACCTGTTACAGAAGCATGCCC…	748
mSptbn1-2	M. musculus	GAAATTAATACGACTCACTATAGGGcacaggagacaagttccgct	TTTTTTTTTTTTTTTttccatggttcctgccatcc	NM_175836.2 Mus musculus spectrin beta, non-erythrocytic 1 (Sptbn1), transcript variant 1, mRNA 5773 6481	CACAGGAGACAAGTTCCGCTTCTTCAGCATGGTGCGTGACCTCATGCTCTGGATGGAAGA TGTCATCCGGCAGATCGAGGCCCAGGAGAAACCACGGGATGTGTCATCTGTTGAACTGTT AATGAATAATCATCAAGGTATCAAAGCTGAAATTGATGCTCGTAATGACAGCTTTACAGC CTGCATTGAGCTTGGGAAATCCCTGCTGGCACGGAAACACTATGCTTCTGAGGAGATCAA GGAAAAGTTACTGCAGCTGACAGAGAAAAGAAAAGAAATGATTGACAAGTGGGAAGACCG GTGGGAGTGGTTAAGACTGATTTTGGAGGTCCATCAGTTCTCAAGGGATGCCAGTGTGGC AGAGGCTTGGCTGCTTGGACAGGAACCATACCT…	709
mTgfb1	M. musculus	GAAATTAATACGACTCACTATAGGGccgcaacaacgccatctatg	TTTTTTTTTTTTTTTggatccacttccaacccagg	M_011577.2 Mus musculus transforming growth factor, beta 1 (Tgfb1), mRNA 1212 1801	CCGCAACAACGCCATCTATGAGAAAACCAAAGACATCTCACACAGTATATATATGTTCTT CAATACGTCAGACATTCGGGAAGCAGTGCCCGAACCCCCATTGCTGTCCCGTGCAGAGCT GCGCTTGCAGAGATTAAAATCAAGTGTGGAGCAACATGTGGAACTCTACCAGAAATATAG CAACAATTCCTGGCGTTACCTTGGTAACCGGCTGCTGACCCCCACTGATACGCCTGAGTG GCTGTCTTTTGACGTCACTGGAGTTGTACGGCAGTGGCTGAACCAAGGAGACGGAATACA GGGCTTTCGATTCAGCGCTCACTGCTCTTGTGACAGCAAAGATAACAAACTCCACGTGGA AATCAACGGGATCAGCCCCAAACGTCGGGGCGA…	590
mTGFB1-2	M. musculus	GAAATTAATACGACTCACTATAGGGcctgctgctttctccctcaa	TTTTTTTTTTTTTTTcatagatggcgttgttgcgg	NM_011577.2 Mus musculus transforming growth factor, beta 1 (Tgfb1), mRNA 711 1231	CCTGCTGCTTTCTCCCTCAACCTCAAATTATTCAGGACTATCACCTACCTTTCCTTGGGA GACCCCACCCCACAAGCCCTGCAGGGGCGGGGCCTCCGCATCCCACCTTTGCCGAGGGTT CCCGCTCTCCGAAGTGCCGTGGGGCGCCGCCTCCCCCATGCCGCCCTCGGGGCTGCGGCT ACTGCCGCTTCTGCTCCCACTCCCGTGGCTTCTAGTGCTGACGCCCGGGAGGCCAGCCGC GGGACTCTCCACCTGCAAGACCATCGACATGGAGCTGGTGAAACGGAAGCGCATCGAAGC CATCCGTGGCCAGATCCTGTCCAAACTAAGGCTCGCCAGTCCCCCAAGCCAGGGGGAGGT ACCGCCCGGCCCGCTGCCCGAGGCGGTGCTCGC…	521
mTubala	M. musculus	GAAATTAATACGACTCACTATAGGGtggggccctgaatgttgatc	TTTTTTTTTTTTTTTgcacgcttggcatacatcag	XR_002381333.2 PREDICTED: Mus pahari tubulin alpha-1 chain-like (LOC110339099), misc_RNA 709 1180	TGGGGCCCTGAATGTTGATCTGACAGAATTCCAGACCAACCTGGTACCCTACCCTCGCAT CCACTTCCCTCTGGCCACTTATGCCCCTGTCATCTCTGCTGAGAAAGCCTACCATGAGCA GCTTTCTGTAGCAGAGATCACCAATGCCTGCTTTGAGCCAGCCAACCAGATGGTGAAATG TGGCCCTCACCATGGTAAATACATGGCTTGCTGCCTGCTGTACCATGGTGATGTGGTTCC CAACGATGTCAATGCTGCCATTGCCACCATTAAGACCAAGCGTACCATCCAGTTTGTGGA CTGGTGCCCCACTGGCTTCAAGGTTGGCATTAATTATCAGCCTCCCACTGTGGTACCTGG GTGACTTGGCCAAGGTCTAGAGAGCTGTGTGCA…	471
mWrnip	M. musculus	GAAATTAATACGACTCACTATAGGGtcctactgaccctctgagcc	TTTTTTTTTTTTTTTctcctcaggcaggtagtcct	NM_030215.3 Mus musculus Werner helicase interacting protein 1 (Wrnip1), mRNA 1408 2152	TCCTACTGACCCTCTGAGCCACAGCAGCAACTGCAGCTCTGAGCCCTCTGTCTTCATAGA AGATAAAGCAGTGGACACTCTGGCTTACCTCAGTGATGGTGATGCCCGGACGGGCTTGAA TGGACTGCAACTGGCAGTGCTGGCCAGGTTAAGCTCTAGGAAGGTGTTCTGTAAGAAGAG CGGTCAAACCTATTCTCCTAGTCGAGTTCTGATCACTGAGAATGATGTGAAAGAAGGCCT ACAGCGGTCCCACATTTTATATGACCGTGCAGGAGAAGAGCACTACAACTGCATCTCTGC CCTACACAAGGCTATGCGTGGCTCTGACCAGAATGCTTCCCTGTATTGGCTGGCCCGGAT GCTTGAGGGAGGAGAGGACCCACTCTATGTGGC…	745
mWrnip1-2	M. musculus	GAAATTAATACGACTCACTATAGGGaggactacatcgggcagagt	TTTTTTTTTTTTTTTacggctggagtctaggacat	NM_030215.3 Mus musculus Werner helicase interacting protein 1 (Wrnip1), mRNA 903 1408	AGGACTACATCGGGCAGAGTAGGGCCGTAGGGCAGGAGACTCTGCTCCGCTCGCTACTGG AGGCCAATGAGATCCCTTCGCTCATCTTGTGGGGCCCGCCAGGTTGCGGTAAGACCACCT TGGCTCACATCATAGCCAACAACAGCAAGAAGCACAGCATAAGGTTTGTGACATTATCTG CAACAAATGCCAAGACAAATGATGTGCGAGATGTCATAAAGCAGGCTCAGAATGAGAAGA GCTTTTTCAAAAGGAAAACCATCCTTTTTATTGATGAGATTCATCGCTTCAATAAATCTC AGCAGGACACTTTCCTTCCTCACGTGGAGTGCGGGACAATCACGCTGATTGGTGCGACCA CTGAGAACCCTTCCTTCCAAGTCAACGCCGCCC…	506
mYwhaz	M. musculus	GAAATTAATACGACTCACTATAGGGtcgtacaaagacagcacgct	TTTTTTTTTTTTTTTaccgtttctgcccttaccag	NM_001253807.1 Mus musculus tyrosine 3-monooxygenase/tryptophan 5-monooxygenase activation protein, zeta polypeptide (Ywhaz), transcript variant 4, mRNA 593 1273	TCGTACAAAGACAGCACGCTAATAATGCAGTTACTGAGAGACAACTTAACATTGTGGACA TCGGATACCCAAGGAGATGAAGCAGAAGCAGGAGAAGGAGGGGAAAATTAACCGGCCTTC CAACCTTTGTCTGCCTCATTCTAAAATTTACACAGTAGACCATTTGTCATCCATGCTGTC CCACAGATAGTTTTTTTGTTTACGATTTATGACAGGTTTATGTTACTTCTATTTGAATTT CTATATTTCCCATGTGGTTTTTATGTTTTAATATTAGGGGAGTAGAGCCAGTTAACTTTA GGGAGTTACTCATTTTCATCTTGAGGTGGCCAATATGGGATGTGGAATTTTTACATGAGT TACACATGTTTGGCATAGTACTTTTGGTACATT…	681
mYwhaz-2	M. musculus	GAAATTAATACGACTCACTATAGGGctggtaagggcagaaacggt	TTTTTTTTTTTTTTTcccccaccccataaaagtcc	NM_001253807.1 Mus musculus tyrosine 3-monooxygenase/tryptophan 5-monooxygenase activation protein, zeta polypeptide (Ywhaz), transcript variant 4, mRNA 1254 1953	CTGGTAAGGGCAGAAACGGTTCACATTCCATTATTTGTAAAGTTACCTGCTGTTTGCTTT CATTATTTTTGCTACACATTTTATTTGTATTTAAATGTTTTAGGCAATCTAAGAACAAAT GTAAAAGTAAAGATGCAGTAAAAACGAGTTGCTTGGTGTGCCCGGCTCCATACGTATCAA GCACAGCGGTAAACAAAATCCCATGTATTTAACTTTTTCTTTCTTTTTTTTTTTTTTTAA AGTTTTTTGTTTTGTTTTGTTTTTGCTTTTGTGATTTTTTTTTTTTCTTTTTGATACTTG CCTAACATGCATGTGCTGTAAAAATAGTTAACAGGGAAATAACTTGAGATGACGGCTAGC TTTGTTTTAATGTCTTAAGAAATTTTCATGAAC…	700
sptbn1-4	M. musculus	GAAATTAATACGACTCACTATAGGGccagactgctatcgcctcag	TTTTTTTTTTTTTTTatgcggtcggagttgatgtt	NM_175836.2 Mus musculus spectrin beta, non-erythrocytic 1 (Sptbn1), transcript variant 1, mRNA 3289 3783	CCAGACTGCTATCGCCTCAGAGGACATGCCCAATACCCTCACTGAGGCAGAGAAGCTTCT CACACAGCACGAGAATATCAAAAATGAGATCGACAATTATGAGGAAGACTACCAGAAGAT GCGGGACATGGGCGAGATGGTCACCCAGGGGCAGACTGATGCCCAGTATATGTTTCTGCG GCAGCGGCTGCAGGCCTTAGACACTGGCTGGAATGAGCTCCACAAAATGTGGGAGAACAG GCAAAACCTCCTCTCCCAGTCCCATGCCTACCAGCAGTTCCTTAGGGACACCAAACAAGC TGAAGCTTTTCTTAATAACCAGGAGTATGTTTTGGCTCATACTGAAATGCCCACCACCCT GGAAGGAGCTGAAGCAGCCATTAAAAAGCAGGA…	495
Nsp1	SARS-CoV-2	GAAATTAATACGACTCACTATAGGGcgtacgtggctttggagact	TTTTTTTTTTTTTTTccatcagggccacagaag	NC_045512.2 Severe acute respiratory syndrome coronavirus 2 isolate Wuhan-Hu-1, complete genome 346 851	CGTACGTGGCTTTGGAGACTCCGTGGAGGAGGTCTTATCAGAGGCACGTCAACATCTTAA AGATGGCACTTGTGGCTTAGTAGAAGTTGAAAAAGGCGTTTTGCCTCAACTTGAACAGCC CTATGTGTTCATCAAACGTTCGGATGCTCGAACTGCACCTCATGGTCATGTTATGGTTGA GCTGGTAGCAGAACTCGAAGGCATTCAGTACGGTCGTAGTGGTGAGACACTTGGTGTCCT TGTCCCTCATGTGGGCGAAATACCAGTGGCTTACCGCAAGGTTCTTCTTCGTAAGAACGG TAATAAAGGAGCTGGTGGCCATAGTTACGGCGCCGATCTAAAGTCATTTGACTTAGGCGA CGAGCTTGGCACTGATCCTTATGAAGATTTTCA…	506
ORF1ab	SARS-CoV-2	GAAATTAATACGACTCACTATAGGGtggtgcatcgtgttgtctgt	TTTTTTTTTTTTTTTagacgaggtctgccattgtg	NC_045512.2 Severe acute respiratory syndrome coronavirus 2 isolate Wuhan-Hu-1, complete genome 13231 13825	GGTGGTGCATCGTGTTGTCTGTACTGCCGTTGCCACATAGATCATCCAAATCCTAAAGGA TTTTGTGACTTAAAAGGTAAGTATGTACAAATACCTACAACTTGTGCTAATGACCCTGTG GGTTTTACACTTAAAAACACAGTCTGTACCGTCTGCGGTATGTGGAAAGGTTATGGCTGT AGTTGTGATCAACTCCGCGAACCCATGCTTCAGTCAGCTGATGCACAATCGTTTTTAAAC GGGTTTGCGGTGTAAGTGCAGCCCGTCTTACACCGTGCGGCACAGGCACTAGTACTGATG TCGTATACAGGGCTTTTGACATCTACAATGATAAAGTAGCTGGTTTTGCTAAATTCCTAA AAACTAATTGTTGTCGCTTCCAAGAAAAGGACG…	595
Note: The sequence of T7 RNA polymerase promoter was added to the forward primers and Oligo (dT)-15 was added to the reverse primers.

### Sheet: 3. Sequencing Runs
3. Information of five sequencing runs.
Run ID	Barcode (BC) ID	RTA ID	Raw reads	Read length (Mean ± SD)	Base quality (Mean ± SD)	Uniquely mapped reads
Run 1	DeePlexiCon-BC1 (D_BC1)	RTA_00 (ONT)	649179	516.8 ± 162.6	17.2 ± 8.6	623407
	DeePlexiCon-BC2 (D_BC2)	RTA_01
	DeePlexiCon-BC3 (D_BC3)	RTA_02
	DeePlexiCon-BC4 (D_BC4)	RTA_04
Run 2	DeePlexiCon-BC1 (D_BC1)	RTA_00 (ONT)	712762	436.5 ± 158.4	17.7 ± 9.0	678785
	DeePlexiCon-BC2 (D_BC2)	RTA_01
	DeePlexiCon-BC3 (D_BC3)	RTA_02
	DeePlexiCon-BC4 (D_BC4)	RTA_04
	BC01	RTA_03
	BC02	RTA_08
	BC03	RTA_10
	BC04	RTA_11
	Poreplex-BC1 (P_BC1)	RTA_05
	Poreplex-BC2 (P_BC2)	RTA_06
	Poreplex-BC3 (P_BC3)	RTA_07
	Poreplex-BC4 (P_BC4)	RTA_09
Run 3	all 48 barcodes	all 48 RTAs	1734081	545.8 ± 147.0	18.2 ± 9.0	1640254
Run 4	all 48 barcodes	all 48 RTAs	2400000	532.4 ± 129.3	18.2 ± 9.1	2301625
Run 5	Poreplex-BC1 (P_BC1)	RTA_05	1075928	439.8 ± 189.7	17.2 ± 8.8	1032097
	Poreplex-BC2 (P_BC2)	RTA_06
	Poreplex-BC3 (P_BC3)	RTA_07
	Poreplex-BC4 (P_BC4)	RTA_09
Total			6571950			6276168

### Sheet: 4. Data for ML
4. Data used for training and testing for different machine-learning algorithms.
RTA ID	Training reads	Testing reads (Run 3)	Testing reads (Run 4)
RTA_21	10000	36995	19770
RTA_33	10000	41414	10153
RTA_35	10000	35246	10437
RTA_40	10000	38503	8088

### Sheet: 5. Barcode selection
5. Barcodes and reads used in demultiplexing test of DEMINERS.
RTA ID	IVT-RNA	Uniquely mapped reads in Run 3	Uniquely mapped reads in Run 4	Total reads	Used for model training
RTA_33	mEef2-2	115237	55101	170338	Y
RTA_35	mGUSB-3	125917	33927	159844	Y
RTA_40	mTgfb1	126705	27569	154274	Y
RTA_21	hHMBS	119523	33930	153453	Y
RTA_03	hRPL13A	91555	59018	150573	Y
RTA_26	CYC1	114977	35591	150568	Y
RTA_08	hEEF1A1	87683	61719	149402	Y
RTA_10	hActB	93673	54347	148020	Y
RTA_36	mSptbn1-2	94755	33911	128666	Y
RTA_24	hPRT1	88743	35229	123972	Y
RTA_06	mGAPDH	88221	32967	121188	Y
RTA_19	hSDHA	72892	45746	118638	Y
RTA_32	mSDHA-2	91612	26881	118493	Y
RTA_17	hEEF1A1-2	75762	34255	110017	Y
RTA_12	hYWHAZ-2	79813	20256	100069	Y
RTA_29	mRn18S	57576	41441	99017	Y
RTA_16	hPOLR2A-4	40334	57054	97388	Y
RTA_37	mWrnip1-2	53648	41883	95531	Y
RTA_42	mSptbn	10821	83834	94655	Y
RTA_27	hGUSB	58460	31284	89744	Y
RTA_15	hDDX5-2	9406	79656	89062	Y
RTA_28	mGUSB-2	51066	35411	86477	Y
RTA_22	hDDX5	37102	48861	85963	Y
RTA_09	mTubala	35216	48263	83479	Y
RTA_31	mRer1-2	43106	37086	80192	N
RTA_45	mEef2-3	57578	17497	75075	N
RTA_44	mHPRT-1	8652	54458	63110	N
RTA_14	hRPS23	15713	44599	60312	N
RTA_43	mYwhaz/hH3F3A	17693	41948	59641	N
RTA_39	mPPia	40505	19088	59593	N
RTA_46	mPpib	34796	20380	55176	N
RTA_47	mRn18S-2	5706	44083	49789	N
RTA_11	hTBP	28887	19408	48295	N
RTA_20	hRPL29	22093	22244	44337	N
RTA_23	hPOLR2A	17684	23924	41608	N
RTA_13	hTBP-2	18354	22879	41233	N
RTA_18	hHUWE1	15016	24170	39186	N
RTA_05	mEef2	25004	11389	36393	N
RTA_25	hB2M	3452	30084	33536	N
RTA_38	mB2M/mSptbn1-4	13876	17551	31427	N
RTA_41	mWrnip	11652	18256	29908	N
RTA_07	mRplp0	21655	8157	29812	N
RTA_30	mTGFB1-2	9806	13328	23134	N
RTA_02	ORF1ab	3947	18938	22885	N
RTA_00 (ONT)	hGAPDH	2554	12833	15387	N
RTA_34	mYwhaz-2	2286	10183	12469	N
RTA_04	Nsp1	2777	9423	12200	N
RTA_01	mActB/hRPL13-3	1479	5119	6598	N

### Sheet: 6. Barcode classification
6. Data used for model training and testing of DEMINERS in classifying different numbers of barcodes.
Number of barcodes	RTA ID	Training reads	Testing reads
2	RTA_33	107896	58484
2	RTA_35	107896	46240
4	RTA_21	105196	45399
4	RTA_33	105196	61184
4	RTA_35	105196	48940
4	RTA_40	105196	45083
6	RTA_03	103545	45121
6	RTA_21	103545	47050
6	RTA_26	103545	44376
6	RTA_33	103545	62835
6	RTA_35	103545	50591
6	RTA_40	103545	46734
8	RTA_03	100910	47756
8	RTA_08	100910	45010
8	RTA_10	100910	43246
8	RTA_21	100910	49685
8	RTA_26	100910	47011
8	RTA_33	100910	65470
8	RTA_35	100910	53226
8	RTA_40	100910	49369
10	RTA_03	85281	63385
10	RTA_08	85281	60639
10	RTA_10	85281	58875
10	RTA_21	85281	65314
10	RTA_24	85281	36549
10	RTA_26	85281	62640
10	RTA_33	85281	81099
10	RTA_35	85281	68855
10	RTA_36	85281	41182
10	RTA_40	85281	64998
12	RTA_03	81333	67333
12	RTA_06	81333	37709
12	RTA_08	81333	64587
12	RTA_10	81333	62823
12	RTA_21	81333	69262
12	RTA_24	81333	40497
12	RTA_26	81333	66588
12	RTA_32	81333	34856
12	RTA_33	81333	85047
12	RTA_35	81333	72803
12	RTA_36	81333	45130
12	RTA_40	81333	68946
14	RTA_03	75480	73186
14	RTA_06	75480	43562
14	RTA_08	75480	70440
14	RTA_10	75480	68676
14	RTA_17	75480	32348
14	RTA_19	75480	39745
14	RTA_21	75480	75115
14	RTA_24	75480	46350
14	RTA_26	75480	72441
14	RTA_32	75480	40709
14	RTA_33	75480	90900
14	RTA_35	75480	78656
14	RTA_36	75480	50983
14	RTA_40	75480	74799
16	RTA_03	67018	81648
16	RTA_06	67018	52024
16	RTA_08	67018	78902
16	RTA_10	67018	77138
16	RTA_12	67018	29953
16	RTA_16	67018	28722
16	RTA_17	67018	40810
16	RTA_19	67018	48207
16	RTA_21	67018	83577
16	RTA_24	67018	54812
16	RTA_26	67018	80903
16	RTA_32	67018	49171
16	RTA_33	67018	99362
16	RTA_35	67018	87118
16	RTA_36	67018	59445
16	RTA_40	67018	83261
18	RTA_03	65322	83344
18	RTA_06	65322	53720
18	RTA_08	65322	80598
18	RTA_10	65322	78834
18	RTA_12	65322	31649
18	RTA_16	65322	30418
18	RTA_17	65322	42506
18	RTA_19	65322	49903
18	RTA_21	65322	85273
18	RTA_24	65322	56508
18	RTA_26	65322	82599
18	RTA_32	65322	50867
18	RTA_33	65322	101058
18	RTA_35	65322	88814
18	RTA_36	65322	61141
18	RTA_37	65322	28096
18	RTA_40	65322	84957
18	RTA_42	65322	27994
20	RTA_03	61496	87170
20	RTA_06	61496	57546
20	RTA_08	61496	84424
20	RTA_10	61496	82660
20	RTA_12	61496	35475
20	RTA_16	61496	34244
20	RTA_17	61496	46332
20	RTA_19	61496	53729
20	RTA_21	61496	89099
20	RTA_24	61496	60334
20	RTA_26	61496	86425
20	RTA_27	61496	26355
20	RTA_29	61496	30496
20	RTA_32	61496	54693
20	RTA_33	61496	104884
20	RTA_35	61496	92640
20	RTA_36	61496	64967
20	RTA_37	61496	31922
20	RTA_40	61496	88783
20	RTA_42	61496	31820
22	RTA_03	59547	89119
22	RTA_06	59547	59495
22	RTA_08	59547	86373
22	RTA_10	59547	84609
22	RTA_12	59547	37424
22	RTA_15	59547	28231
22	RTA_16	59547	36193
22	RTA_17	59547	48281
22	RTA_19	59547	55678
22	RTA_21	59547	91048
22	RTA_24	59547	62283
22	RTA_26	59547	88374
22	RTA_27	59547	28304
22	RTA_28	59547	25520
22	RTA_29	59547	32445
22	RTA_32	59547	56642
22	RTA_33	59547	106833
22	RTA_35	59547	94589
22	RTA_36	59547	66916
22	RTA_37	59547	33871
22	RTA_40	59547	90732
22	RTA_42	59547	33769
24	RTA_03	56901	91765
24	RTA_06	56901	62141
24	RTA_08	56901	89019
24	RTA_09	56901	24386
24	RTA_10	56901	87255
24	RTA_12	56901	40070
24	RTA_15	56901	30877
24	RTA_16	56901	38839
24	RTA_17	56901	50927
24	RTA_19	56901	58324
24	RTA_21	56901	93694
24	RTA_22	56901	27681
24	RTA_24	56901	64929
24	RTA_26	56901	91020
24	RTA_27	56901	30950
24	RTA_28	56901	28166
24	RTA_29	56901	35091
24	RTA_32	56901	59288
24	RTA_33	56901	109479
24	RTA_35	56901	97235
24	RTA_36	56901	69562
24	RTA_37	56901	36517
24	RTA_40	56901	93378
24	RTA_42	56901	36415

### Sheet: 7. Probability cutoff
7. Accuracy and recovery rates of DEMINERS on the test set at different probability cutoffs.
Number of barcodes	Probability cutoff	Unclassified (%)	Recovery (%)	Accuracy (%)
2	0.1	0	100	98.4158
2	0.2	0	100	98.4158
2	0.3	0	100	98.4158
2	0.4	0	100	98.4158
2	0.5	0	100	98.4158
2	0.6	1.53642	98.4636	98.974
2	0.7	3.47485	96.5252	99.3837
2	0.8	6.26981	93.7302	99.6363
2	0.9	11.9629	88.0371	99.834
2	1	63.4917	36.5083	99.9895
4	0.1	0	100	97.1232
4	0.2	0	100	97.1232
4	0.3	0.0917221	99.9083	97.1844
4	0.4	1.43166	98.5683	97.9209
4	0.5	3.66988	96.3301	98.7456
4	0.6	6.35325	93.6468	99.2904
4	0.7	9.93889	90.0611	99.6253
4	0.8	15.3455	84.6545	99.8139
4	0.9	25.911	74.089	99.9172
4	1	82.0673	17.9327	99.9722
6	0.1	0	100	96.4686
6	0.2	0.00505549	99.9949	96.4724
6	0.3	0.979754	99.0202	97.0919
6	0.4	3.3255	96.6745	98.1464
6	0.5	6.43193	93.5681	98.9958
6	0.6	10.1919	89.8081	99.4686
6	0.7	15.0697	84.9303	99.7159
6	0.8	22.5617	77.4383	99.8411
6	0.9	35.6995	64.3005	99.9161
6	1	89.9187	10.0813	99.9565
8	0.1	0	100	96.242
8	0.2	0.128003	99.872	96.3411
8	0.3	1.71793	98.2821	97.3226
8	0.4	4.44217	95.5578	98.4304
8	0.5	7.79968	92.2003	99.1808
8	0.6	11.8162	88.1838	99.575
8	0.7	17.1953	82.8047	99.7586
8	0.8	25.2248	74.7752	99.8535
8	0.9	39.1511	60.8489	99.9106
8	1	92.1247	7.87528	99.9366
10	0.1	0	100	95.5842
10	0.2	0.392851	99.6071	95.8815
10	0.3	2.90488	97.0951	97.3014
10	0.4	6.52488	93.4751	98.5323
10	0.5	10.8042	89.1958	99.2629
10	0.6	15.9265	84.0735	99.6179
10	0.7	22.7027	77.2973	99.7831
10	0.8	32.4542	67.5458	99.8653
10	0.9	48.31	51.69	99.9099
10	1	95.4412	4.5588	99.9164
12	0.1	0	100	95.2358
12	0.2	0.7278	99.2722	95.7809
12	0.3	4.12071	95.8793	97.5344
12	0.4	8.40897	91.591	98.7342
12	0.5	13.3814	86.6186	99.3693
12	0.6	19.2301	80.7699	99.6495
12	0.7	26.7768	73.2232	99.791
12	0.8	37.1013	62.8987	99.8587
12	0.9	53.1948	46.8052	99.8973
12	1	96.2692	3.73081	99.9326
14	0.1	0.000233125	99.9998	94.7471
14	0.2	1.16026	98.8397	95.5814
14	0.3	5.10368	94.8963	97.4829
14	0.4	9.85873	90.1413	98.7315
14	0.5	15.2792	84.7208	99.3571
14	0.6	21.7201	78.2799	99.6586
14	0.7	29.8668	70.1332	99.7929
14	0.8	40.7384	59.2616	99.8633
14	0.9	57.1523	42.8477	99.8983
14	1	97.34	2.65995	99.9124
16	0.1	0.000676294	99.9993	94.1763
16	0.2	1.6261	98.3739	95.2943
16	0.3	6.16558	93.8344	97.3907
16	0.4	11.4061	88.5939	98.6939
16	0.5	17.2772	82.7228	99.3339
16	0.6	24.182	75.818	99.6303
16	0.7	32.8032	67.1968	99.7723
16	0.8	44.1639	55.8361	99.8529
16	0.9	60.7988	39.2012	99.8906
16	1	97.8279	2.17206	99.8844
18	0.1	0.00518654	99.9948	91.291
18	0.2	3.81014	96.1899	93.6061
18	0.3	12.1326	87.8674	96.8797
18	0.4	20.7985	79.2015	98.5398
18	0.5	29.8749	70.1251	99.2812
18	0.6	39.7669	60.2331	99.5914
18	0.7	50.9807	49.0193	99.7433
18	0.8	64.0431	35.9569	99.8334
18	0.9	79.717	20.283	99.8779
18	1	99.5308	0.469203	99.8475
20	0.1	0.0132637	99.9867	90.8579
20	0.2	4.74446	95.2555	93.6732
20	0.3	13.6574	86.3426	96.9229
20	0.4	22.7832	77.2168	98.5285
20	0.5	32.3714	67.6286	99.2607
20	0.6	42.6854	57.3146	99.6059
20	0.7	54.0956	45.9044	99.7603
20	0.8	67.0689	32.9311	99.8443
20	0.9	82.1468	17.8532	99.8856
20	1	99.7318	0.268168	99.9101
22	0.1	0.0343376	99.9657	90.5907
22	0.2	5.71769	94.2823	93.9041
22	0.3	15.0594	84.9406	97.1505
22	0.4	24.3807	75.6193	98.6406
22	0.5	34.1237	65.8763	99.3249
22	0.6	44.5425	55.4575	99.6228
22	0.7	56.067	43.933	99.7575
22	0.8	69.0161	30.9839	99.837
22	0.9	83.758	16.242	99.8724
22	1	99.8043	0.195702	99.7706
24	0.1	0.0435333	99.9565	92.2071
24	0.2	4.14478	95.8552	94.7212
24	0.3	11.3879	88.6121	97.4383
24	0.4	18.7795	81.2205	98.775
24	0.5	26.7054	73.2946	99.3823
24	0.6	35.5243	64.4757	99.6611
24	0.7	45.8128	54.1872	99.7767
24	0.8	58.3428	41.6572	99.8264
24	0.9	74.6538	25.3462	99.8531
24	1	99.4408	0.559163	99.8318
