## Supplementary material for "DEMINERS enables clinical metagenomics and comparative transcriptomic analysis by increasing throughput and accuracy of nanopore direct RNA sequencing": Supplementary Data 2.xlsx

### Sheet: Outline
Supplementary Data 2. Data used to evaluate DEMINERS performance.
	1. Data used to demultiplex four DeePlexiCon or four Poreplex barcodes.
	2. Accuracies of DEMINERS in demultiplexing four DeePlexiCon barcodes.
	3. Data used to demultiplex 24 custom-designed barcodes.
	4. Accuracies of DEMINERS and DeePlexiCon in demultiplexing 24 barcodes.

### Sheet: 1. Data for 4 barcodes
1. Data used to demultiplex four DeePlexiCon or four Poreplex barcodes.
Barcode ID	Barcode type	RTA ID	IVT-RNA	Sequencing run	Uniquely mapped reads	Application
D_BC1	DeePlexiCon	RTA_00 (ONT)	hGAPDH	1	16349	Validation
D_BC2	DeePlexiCon	RTA_41	mActB	1	3634	Validation
D_BC3	DeePlexiCon	RTA_42	ORF1ab	1	432000	Validation
D_BC4	DeePlexiCon	RTA_43	NSP1	1	133636	Validation
D_BC1	DeePlexiCon	RTA_00 (ONT)	hGAPDH	2	57410	Training
D_BC2	DeePlexiCon	RTA_41	mActB	2	2901	Training
D_BC3	DeePlexiCon	RTA_42	ORF1ab	2	64469	Training
D_BC4	DeePlexiCon	RTA_43	NSP1	2	38038	Training
D_BC1	DeePlexiCon	RTA_00 (ONT)	hGAPDH	3	2554	Training
D_BC2	DeePlexiCon	RTA_41	mActB/hRPL13-3	3	1479	Training
D_BC3	DeePlexiCon	RTA_42	ORF1ab	3	3947	Training
D_BC4	DeePlexiCon	RTA_43	NSP1	3	2777	Training
D_BC1	DeePlexiCon	RTA_00 (ONT)	hGAPDH	4	12833	Training
D_BC2	DeePlexiCon	RTA_41	hRPL13-3	4	5119	Training
D_BC3	DeePlexiCon	RTA_42	ORF1ab	4	18938	Training
P_BC1	Poreplex	RTA_44	hGAPDH	5	167924	Validation
P_BC2	Poreplex	RTA_45	mActB	5	1563	Validation
P_BC3	Poreplex	RTA_46	ORF1ab	5	429767	Validation
P_BC4	Poreplex	RTA_47	NSP1	5	306156	Validation
P_BC1	Poreplex	RTA_44	mEef2	2	99137	Training
P_BC2	Poreplex	RTA_45	mGapdH	2	74356	Training
P_BC3	Poreplex	RTA_46	mRplp0	2	21677	Training
P_BC4	Poreplex	RTA_47	mTubala	2	58597	Training
P_BC1	Poreplex	RTA_44	mEef2	3	25004	Training
P_BC2	Poreplex	RTA_45	mGapdH	3	88221	Training
P_BC3	Poreplex	RTA_46	mRplp0	3	21655	Training
P_BC4	Poreplex	RTA_47	mTubala	3	35216	Training
P_BC1	Poreplex	RTA_44	mTubala	4	11389	Training
P_BC2	Poreplex	RTA_45	mGapdH	4	32967	Training
P_BC3	Poreplex	RTA_46	mRplp0	4	8157	Training
P_BC4	Poreplex	RTA_47	mEef2	4	48263	Training

### Sheet: 2. Accuracies 4 barcodes
2. Accuracies of DEMINERS in demultiplexing four DeePlexiCon barcodes.
Run 1		Reference
		D_BC1	D_BC2	D_BC3	D_BC4
Prediction	D_BC1	0.8367	0.0414	0.0388	0.0174
	D_BC2	0.0504	0.9237	0.02232	0.0275
	D_BC3	0.0278	0.0078	0.9287	0.0065
	D_BC4	0.085	0.0272	0.0102	0.9486
Run 2		Reference
		D_BC1	D_BC2	D_BC3	D_BC4
Prediction	D_BC1	0.9195	0.0459	0.0643	0.0272
	D_BC2	0.0402	0.9246	0.0372	0.0323
	D_BC3	0.0247	0.0082	0.8841	0.0077
	D_BC4	0.0155	0.0213	0.0144	0.9328
Run3		Reference
		D_BC1	D_BC2	D_BC3	D_BC4
Prediction	D_BC1	0.9222	0.0918	0.079	0.0442
	D_BC2	0.0348	0.8033	0.0289	0.0497
	D_BC3	0.0316	0.082	0.8793	0.0082
	D_BC4	0.0113	0.023	0.0127	0.8978
Run4		Reference
		D_BC1	D_BC2	D_BC3	D_BC4
Prediction	D_BC1	0.9284	0.0214	0.0499	NA
	D_BC2	0.0315	0.9446	0.0201	NA
	D_BC3	0.0302	0.0152	0.921	NA
	D_BC4	0.0099	0.0188	0.009	NA

### Sheet: 3. Data for 24 barcodes
3. Data used to demultiplex 24 custom-designed barcodes.
IVT-RNA	RTA ID	Application	Frequency
H14-hHMBS	RTA_21	Testing	518 (5.18%)
H14-hHMBS	RTA_21	Training	8556 (85.56%)
H14-hHMBS	RTA_21	Validation	926 (9.26%)
H15-hDDX5	RTA_22	Testing	494 (4.94%)
H15-hDDX5	RTA_22	Training	8467 (84.67%)
H15-hDDX5	RTA_22	Validation	1039 (10.39%)
H17-hPRT1	RTA_24	Testing	489 (4.89%)
H17-hPRT1	RTA_24	Training	8495 (84.95%)
H17-hPRT1	RTA_24	Validation	1016 (10.16%)
H20-CYC1	RTA_26	Testing	494 (4.94%)
H20-CYC1	RTA_26	Training	8540 (85.4%)
H20-CYC1	RTA_26	Validation	966 (9.66%)
H21-hGUSB	RTA_27	Testing	510 (5.1%)
H21-hGUSB	RTA_27	Training	8509 (85.09%)
H21-hGUSB	RTA_27	Validation	981 (9.81%)
H4-hYWHAZ-2	RTA_12	Testing	467 (4.67%)
H4-hYWHAZ-2	RTA_12	Training	8544 (85.44%)
H4-hYWHAZ-2	RTA_12	Validation	989 (9.89%)
H8-hPOLR2A-4	RTA_16	Testing	553 (5.53%)
H8-hPOLR2A-4	RTA_16	Training	8472 (84.72%)
H8-hPOLR2A-4	RTA_16	Validation	975 (9.75%)
M1-mGUSB-2	RTA_28	Testing	520 (5.2%)
M1-mGUSB-2	RTA_28	Training	8549 (85.49%)
M1-mGUSB-2	RTA_28	Validation	931 (9.31%)
M10-mWrnip1-2	RTA_37	Testing	530 (5.3%)
M10-mWrnip1-2	RTA_37	Training	8432 (84.32%)
M10-mWrnip1-2	RTA_37	Validation	1038 (10.38%)
M13-mPPia	RTA_39	Testing	499 (4.99%)
M13-mPPia	RTA_39	Training	8470 (84.7%)
M13-mPPia	RTA_39	Validation	1031 (10.31%)
M15-mTgfb1	RTA_40	Testing	496 (4.96%)
M15-mTgfb1	RTA_40	Training	8439 (84.39%)
M15-mTgfb1	RTA_40	Validation	1065 (10.65%)
M2-mRn18S	RTA_29	Testing	498 (4.98%)
M2-mRn18S	RTA_29	Training	8519 (85.19%)
M2-mRn18S	RTA_29	Validation	983 (9.83%)
M4-mRer1-2	RTA_31	Testing	543 (5.43%)
M4-mRer1-2	RTA_31	Training	8478 (84.78%)
M4-mRer1-2	RTA_31	Validation	979 (9.79%)
M5-mSDHA-2	RTA_32	Testing	482 (4.82%)
M5-mSDHA-2	RTA_32	Training	8520 (85.2%)
M5-mSDHA-2	RTA_32	Validation	998 (9.98%)
M6-mEef2-2	RTA_33	Testing	493 (4.93%)
M6-mEef2-2	RTA_33	Training	8526 (85.26%)
M6-mEef2-2	RTA_33	Validation	981 (9.81%)
M8-mGUSB-3	RTA_35	Testing	461 (4.61%)
M8-mGUSB-3	RTA_35	Training	8551 (85.51%)
M8-mGUSB-3	RTA_35	Validation	988 (9.88%)
M9-mSptbn1-2	RTA_36	Testing	483 (4.83%)
M9-mSptbn1-2	RTA_36	Training	8456 (84.56%)
M9-mSptbn1-2	RTA_36	Validation	1061 (10.61%)
h22-hRPL13A	RTA_03	Testing	495 (4.95%)
h22-hRPL13A	RTA_03	Training	8472 (84.72%)
h22-hRPL13A	RTA_03	Validation	1033 (10.33%)
h23-hEEF1A1	RTA_08	Testing	498 (4.98%)
h23-hEEF1A1	RTA_08	Training	8494 (84.94%)
h23-hEEF1A1	RTA_08	Validation	1008 (10.08%)
h24-hActB	RTA_10	Testing	469 (4.69%)
h24-hActB	RTA_10	Training	8525 (85.25%)
h24-hActB	RTA_10	Validation	1006 (10.06%)
m21-mGAPDH	RTA_06	Testing	499 (4.99%)
m21-mGAPDH	RTA_06	Training	8479 (84.79%)
m21-mGAPDH	RTA_06	Validation	1022 (10.22%)
m22-mTubala	RTA_09	Testing	506 (5.06%)
m22-mTubala	RTA_09	Training	8519 (85.19%)
m22-mTubala	RTA_09	Validation	975 (9.75%)
m25-mEef2-3	RTA_45	Testing	512 (5.12%)
m25-mEef2-3	RTA_45	Training	8511 (85.11%)
m25-mEef2-3	RTA_45	Validation	977 (9.77%)
m26-mPpib	RTA_46	Testing	491 (4.91%)
m26-mPpib	RTA_46	Training	8477 (84.77%)
m26-mPpib	RTA_46	Validation	1032 (10.32%)

### Sheet: 4. Accuracies 24 barcodes
4. Accuracies of DEMINERS and DeePlexiCon in demultiplexing 24 custom-designed barcodes.
DEMINERS		Reference
		RTA-03	RTA-06	RTA-08	RTA-09	RTA-10	RTA-12	RTA-16	RTA-21	RTA-22	RTA-24	RTA-26	RTA-27	RTA-28	RTA-29	RTA-31	RTA-32	RTA-33	RTA-35	RTA-36	RTA-37	RTA-39	RTA-40	RTA-45	RTA-46
Prediction	RTA-03	0.9004	0.0183	0.001	0.0041	0	0.001	0.0112	0.0071	0.001	0.0071	0.002	0.001	0.0031	0.0109	0	0.001	0.001	0.0021	0.002	0.0031	0.0052	0.0021	0.0072	0.0092
	RTA-06	0.0173	0.857	0.0082	0.0041	0	0.001	0.0082	0.0071	0.002	0.0101	0.0081	0.0021	0.0061	0.0141	0	0.0031	0.0062	0	0.0152	0.0061	0.0208	0.0031	0.0021	0.002
	RTA-08	0.001	0.0061	0.9375	0	0.0021	0.0031	0.0041	0.0112	0.0122	0.003	0.002	0	0.001	0.0011	0.001	0	0.0021	0.0021	0.001	0.002	0.0031	0.0104	0	0
	RTA-09	0	0	0	0.8558	0.0031	0.0031	0.002	0.0061	0.001	0.005	0.004	0	0.0051	0.0022	0	0.0186	0.0123	0.0021	0	0.0031	0.0073	0.0052	0.001	0
	RTA-10	0.001	0.0061	0.0082	0.0041	0.9258	0.0083	0.0092	0.0041	0.0051	0.001	0.001	0.0042	0.001	0.0054	0.0224	0.0041	0	0.0083	0.001	0.0051	0.001	0.0031	0.0021	0
	RTA-12	0.002	0.0041	0.0041	0.001	0.0072	0.8975	0.002	0.0122	0.003	0.003	0.0172	0.001	0.001	0.0033	0.0051	0.0031	0.0041	0	0.001	0.002	0.0052	0.0041	0	0.001
	RTA-16	0.001	0.0061	0.001	0.0031	0.0093	0	0.8907	0.0081	0.0081	0.003	0.002	0.0031	0.0133	0.0065	0.0051	0.0021	0.0051	0.0093	0.0101	0	0.0052	0.0031	0.0103	0.0061
	RTA-21	0.0051	0.0041	0.0041	0.0112	0.0082	0.001	0.0082	0.8789	0.0102	0.0081	0.001	0.001	0	0.0011	0	0.0021	0.001	0.0073	0.003	0	0.0021	0.0021	0.0021	0
	RTA-22	0.002	0.0081	0.0143	0.001	0	0.0031	0.0102	0.0163	0.8904	0.004	0.001	0	0.0051	0.0076	0	0.0052	0.0031	0.0114	0.0323	0.0031	0.0042	0.0155	0.0031	0.001
	RTA-24	0.0081	0.0142	0.001	0.0235	0.0072	0.0083	0.002	0.0081	0.0051	0.9143	0.0081	0.0021	0	0.0076	0.001	0.0041	0.0113	0.0052	0.0071	0.0071	0.0031	0.0021	0.0051	0
	RTA-26	0.002	0.002	0.001	0.0133	0	0.0186	0.001	0.002	0.001	0.005	0.9018	0.0021	0.002	0.0011	0.001	0.0031	0.0206	0.001	0.001	0.0041	0.0042	0.0031	0	0
	RTA-27	0.001	0.002	0.001	0.0072	0.0051	0.0072	0.002	0.001	0	0.001	0.0071	0.92	0.002	0.0011	0.0133	0.0062	0.0051	0.0073	0.002	0	0.0042	0.001	0.001	0.0031
	RTA-28	0.0041	0.003	0	0.0174	0.0021	0.0031	0.0123	0.0061	0.0041	0.006	0.0051	0.0052	0.9185	0.0033	0	0.0021	0.0123	0.0042	0.0111	0.002	0.0083	0.0021	0.0082	0.0173
	RTA-29	0.0061	0.0041	0.002	0	0.001	0.0041	0.0031	0.0051	0.0142	0.002	0.001	0.0021	0.0061	0.8324	0.002	0.0052	0.0021	0.0083	0.003	0.0061	0.0073	0.0114	0.0031	0.0112
	RTA-31	0	0	0.0041	0.001	0.0175	0.0052	0	0.001	0.003	0	0.001	0.0156	0.001	0	0.9265	0	0.001	0.0031	0.001	0.001	0.0031	0.0021	0.001	0
	RTA-32	0.0041	0.002	0.002	0.0102	0	0.0021	0	0	0	0.002	0.001	0.0093	0.0031	0.0022	0.001	0.9214	0.0031	0	0.002	0.002	0.0021	0.0031	0.0062	0
	RTA-33	0.003	0.002	0.002	0.0307	0.001	0.0072	0.001	0.0092	0.002	0.004	0.0111	0.0021	0.0061	0.0022	0	0.0041	0.8827	0.0083	0.002	0	0.001	0.0093	0.0021	0
	RTA-35	0.002	0.0051	0.001	0	0.0021	0.001	0.0102	0.001	0.0091	0.005	0.0051	0.0083	0.0031	0.0207	0.0102	0	0.0072	0.893	0.002	0.002	0.001	0.0021	0	0.0265
	RTA-36	0.0051	0.0061	0.001	0.002	0.001	0.0052	0.0051	0.002	0.0162	0	0.002	0.0062	0.002	0.0294	0.002	0.0041	0.0051	0.0042	0.8657	0.002	0.0042	0.0104	0.0144	0.0041
	RTA-37	0.0071	0.0081	0.001	0	0.0021	0.0031	0	0.002	0.001	0.004	0.004	0.0042	0.001	0.0044	0.001	0.0031	0.0041	0	0.0071	0.9378	0.0094	0.0041	0.001	0.0051
	RTA-39	0.0051	0.0284	0.001	0.002	0	0.0052	0.0041	0.0071	0.0041	0.006	0.003	0.001	0.002	0.0033	0	0.0021	0.001	0.0021	0.002	0.0041	0.8939	0.0052	0.0021	0.0031
	RTA-40	0.001	0.0061	0.0031	0.001	0	0.0052	0.001	0	0.0061	0.002	0.0071	0.0031	0.001	0.0033	0.0041	0.0021	0.0041	0.0052	0.0081	0.0041	0.001	0.8923	0.0021	0
	RTA-45	0.0071	0.0061	0	0.0072	0.0021	0.0052	0.0082	0.002	0.001	0.003	0.002	0.0021	0.002	0.0098	0.002	0.001	0.0041	0.0021	0.0152	0.002	0.001	0.0021	0.9241	0.002
	RTA-46	0.0142	0.001	0.001	0	0.0031	0.001	0.0041	0.002	0	0.001	0.002	0.0042	0.0143	0.0272	0.002	0.0021	0.001	0.0135	0.0051	0.001	0.0021	0.001	0.0021	0.9083
DeePlexiCon		Reference
		RTA-03	RTA-06	RTA-08	RTA-09	RTA-10	RTA-12	RTA-16	RTA-21	RTA-22	RTA-24	RTA-26	RTA-27	RTA-28	RTA-29	RTA-31	RTA-32	RTA-33	RTA-35	RTA-36	RTA-37	RTA-39	RTA-40	RTA-45	RTA-46
Prediction	RTA-03	0.7988	0.0061	0.0031	0.0031	0.001	0.0021	0.0123	0.0153	0.0102	0.0212	0.0051	0.0031	0.0092	0.0065	0.002	0.0041	0.0175	0.0052	0.0101	0.0071	0.0031	0.0104	0.0072	0.0387
	RTA-06	0.0081	0.7606	0.0061	0.002	0	0	0.0112	0.001	0.0193	0.002	0.0111	0.0031	0.0112	0.0033	0.002	0.0093	0.0051	0.0062	0.0111	0.001	0.0114	0.0021	0.0205	0.0041
	RTA-08	0	0.0081	0.8125	0.0051	0.0082	0.0124	0.0031	0.0081	0.0081	0.0081	0.002	0.0031	0.002	0.0011	0.0041	0.0072	0.0082	0.0073	0.0081	0.0051	0.0135	0.0124	0.0062	0.0031
	RTA-09	0.0041	0.0071	0.0061	0.8773	0.0062	0.0052	0.0102	0.0092	0.002	0.0071	0.0071	0.0083	0.0102	0.0022	0.0143	0.0103	0.0041	0.0052	0.003	0.0031	0.0073	0.0072	0.0082	0
	RTA-10	0.0081	0.0142	0.0061	0.0082	0.8641	0.0424	0.001	0.0142	0.002	0.0081	0.0314	0.0145	0.0041	0.0022	0.0194	0.0093	0.0021	0.0073	0.004	0.0061	0.0114	0.0052	0.0041	0.001
	RTA-12	0.003	0.0101	0.0092	0.0031	0.0175	0.6967	0.0051	0.0326	0.0041	0.0101	0.086	0.0312	0.0082	0.0054	0.0306	0.0031	0.0082	0.0052	0.0051	0.0051	0.0062	0.0072	0.0041	0.001
	RTA-16	0.0061	0.0183	0.002	0.0051	0.0031	0.0083	0.809	0.0051	0.0142	0.002	0	0.0062	0.0418	0.0065	0.0051	0.0434	0.0041	0.0042	0.0071	0.0041	0.0198	0.0052	0.0297	0.0031
	RTA-21	0.0132	0.0051	0.0133	0.0102	0.0082	0.03	0.0041	0.825	0.0071	0.0212	0.002	0.0042	0.0051	0.0033	0.0041	0.001	0.0103	0.0062	0.003	0.0061	0.0073	0.0031	0.0041	0.001
	RTA-22	0.0132	0.0314	0.0051	0.002	0.0031	0.0104	0.0143	0.0031	0.7929	0.0071	0.0111	0.0042	0.0265	0.0054	0.001	0.0114	0.0103	0.0052	0.0333	0.0061	0.0125	0.0166	0.0472	0.0092
	RTA-24	0.0285	0.0061	0.0174	0.0102	0.0082	0.0145	0.001	0.0153	0.002	0.8155	0.002	0.0042	0.0041	0.0044	0.0041	0.0062	0.0175	0.0166	0.003	0.0327	0.0042	0.0104	0.001	0.0061
	RTA-26	0.0071	0.0081	0.0072	0.0031	0.0072	0.0673	0.001	0.0112	0.0051	0.003	0.7642	0.0125	0.0061	0.0022	0.0459	0.0041	0.0113	0.0062	0.004	0.002	0.0031	0.0062	0.0051	0
	RTA-27	0.003	0.002	0.0061	0.0041	0.0072	0.0114	0.001	0.0031	0.001	0.006	0.0142	0.8058	0.001	0.0076	0.0163	0.0176	0.001	0.0052	0.0081	0.0051	0.0021	0.0083	0.0103	0.0031
	RTA-28	0.0051	0.0193	0.0051	0.0061	0.0072	0.0072	0.0215	0.002	0.0102	0.002	0.0051	0.0031	0.7125	0.0359	0.0041	0.0103	0.0082	0.0031	0.0061	0.0122	0.0135	0.0052	0.0246	0.0051
	RTA-29	0.0122	0.0081	0.0041	0.0051	0.0041	0.0093	0.0072	0.002	0.0071	0.003	0.0051	0.0093	0.0316	0.8215	0.0031	0.0093	0.0062	0.0083	0.0162	0.0041	0.0042	0.0207	0.0092	0.0092
	RTA-31	0.002	0.0051	0.0072	0.0092	0.0113	0.0238	0.0041	0.0051	0	0.002	0.0243	0.0239	0.0031	0.0022	0.8224	0.001	0.0021	0.0021	0.0051	0.002	0.0062	0.001	0.001	0.002
	RTA-32	0.002	0.0081	0.0174	0.0061	0.0237	0.0145	0.0419	0.0031	0.0102	0.0071	0.004	0.0312	0.0265	0.0065	0.002	0.8014	0.0031	0.0073	0.004	0.0041	0.0302	0.0093	0.0103	0.0031
	RTA-33	0.0132	0.0071	0.0072	0.002	0.001	0.0083	0.002	0.0102	0.0102	0.0121	0.0051	0.0031	0.0102	0.0054	0.002	0.0021	0.8642	0.0021	0.0061	0.0133	0.0083	0.0124	0.0082	0.0041
	RTA-35	0.0091	0.0051	0.0113	0.0051	0.001	0.0031	0.002	0.0041	0.002	0.0131	0.001	0.0021	0.001	0.0076	0.0031	0.0021	0.0031	0.8453	0.003	0.0082	0.0031	0.0114	0.0051	0.0071
	RTA-36	0.002	0.0142	0.0072	0.001	0.0031	0.0041	0.0072	0.0041	0.0203	0.001	0.0051	0.0021	0.0061	0.0141	0.001	0.0052	0.0021	0.0021	0.803	0.002	0.0062	0.0135	0.0195	0.0041
	RTA-37	0.0183	0.003	0.0164	0.0123	0.001	0.0072	0.002	0.0071	0.0102	0.0312	0.001	0.0073	0.0082	0.0044	0.0041	0.0041	0.0072	0.0052	0.004	0.849	0.0042	0.0062	0.0072	0.0082
	RTA-39	0.0061	0.0203	0.0113	0.0102	0.0093	0.0041	0.0143	0.0092	0.0162	0.006	0.0071	0.0062	0.0122	0.0044	0.0041	0.0186	0.0021	0.0062	0.0101	0.0041	0.7981	0.0062	0.0246	0.002
	RTA-40	0.0061	0.0112	0.0133	0.0061	0.0021	0.0093	0.002	0.0061	0.0162	0.002	0.002	0.0073	0.0173	0.0185	0.0031	0.0134	0.0021	0.0187	0.0111	0.0071	0.0021	0.8033	0.0144	0.002
	RTA-45	0.0112	0.0193	0.0051	0.002	0	0.0041	0.0225	0.0041	0.0234	0.004	0.001	0.0021	0.0347	0.0174	0	0.0052	0	0.0135	0.0293	0.001	0.0198	0.0124	0.7231	0.0031
	RTA-46	0.0193	0.002	0	0.001	0.0021	0.0041	0	0	0.0061	0.005	0.003	0.0021	0.0071	0.012	0.002	0	0	0.0062	0.002	0.0092	0.0021	0.0041	0.0051	0.8797
