## Supplementary material for "DEMINERS enables clinical metagenomics and comparative transcriptomic analysis by increasing throughput and accuracy of nanopore direct RNA sequencing": Supplementary Data 3.xlsx

### Sheet: Outline
Supplementary Data 3. DEMINERS performance on pathogen identification.
	1. Sample information and DEMINERS retrieved reads.
	2. Accuracies of DEMINERS on pathogen identification.
	3. Primers used for Sanger sequencing.
	4. Identification and validation of SNVs in PRRSV genome.

### Sheet: 1. Sample info
1. Sample information and DEMINERS retrieved reads.
Experiment ID	RTA ID	Sample name	Description	RNA concentration (ng/μL)	A260/A280	Input (ng)	Uniquely mapped and overlapping reads for metagenomic analysis	DEMINERS predicted reads	DEMINERS mapping efficiency (%)
Exp1	RTA-8	GETA	Getah virus	5.24	1.93	47.16	43	43	1
Exp1	RTA-27	PEDV	Porcine epidemic diarrhea virus	7.72	1.87	69.48	13	12	0.923077
Exp1	RTA-33	SVV	Seneca valley virus	55.4	2.1	498.6	7383	7189	0.973723
Exp2	RTA-33	SVV	Seneca valley virus	59	2.09	531	7999	7779	0.972497
Exp2	RTA-10	PRRSV	Porcine reproductive and respiratory syndrome virus / Betaarterivirus suid 2	312.6	1.97	2813.4	2050	1849	0.901951
Exp2	RTA-8	P. berghei	Plasmodium berghei	192.5	1.9	1732.5	53576	46737	0.959049
Exp2	RTA-27	P. berghei	Plasmodium berghei	52	1.9	780		4645
Exp3	RTA-10	PRRSV	Porcine reproductive and respiratory syndrome virus / Betaarterivirus suid 2	312.6	1.97	691.2	43	35	0.813953
Exp3	RTA-16	S. enteritidis	Salmonella enteritidis	980.5	2.01	221.22	6965	6590	0.946159
Exp3	RTA-17	E. coil	Escherichia coli O157:H7	1594	1.85	474.3	33730	30663	0.909072
Exp3	RTA-24	P. berghei	Plasmodium berghei	176.8	1.97	300	3669	3519	0.959117
Exp3	RTA-32	S. cerevisiae	Saccharomyces cerevisiae W303	584	1.98	618.3	16546	16211	0.979753

### Sheet: 2. Accuracy 
2. Accuracies of DEMINERS on pathogen identification.
Exp1 no cut-off 99.34% accuracy		Reference			Precision	Recall	F1-Score
		GETA	PEDV	SVV
Prediction	GETA	43	0	33	0.565789	1	0.722689
	PEDV	0	12	56	0.176471	1	0.3
	SVV	0	0	7189	1	0.987771	0.993848
Exp2 no cut-off 97.25% accuracy		Reference			Precision	Recall	F1-Score
		P.berghei	PRRSV	SVV
Prediction	P.berghei	51382	174	95	0.994792	0.973513	0.984037
	PRRSV	963	1849	45	0.647182	0.909941	0.756392
	SVV	435	9	7779	0.946005	0.982321	0.963821
Exp3 no cut-off 92.53% accuracy		Reference					Precision	Recall	F1-Score
		PRRSV	S. enteritidis	E. coli	PbergheiANKA	S. cerevisiae
Prediction	PRRSV	35	165	750	35	67	0.03327	0.813953	0.0639269
	S. enteritidis	4	6590	799	17	62	0.881959	0.954243	0.916678
	E. coli	0	78	30663	27	90	0.993681	0.924448	0.957815
	PbergheiANKA	3	64	656	3519	78	0.814583	0.96729	0.884393
	S. cerevisiae	1	9	301	40	16211	0.978807	0.982009	0.980405

### Sheet: 3. Primers
3. Primers used for Sanger sequencing.
Primer ID	Species	GenBank Accession/ Genomic region	Primer sequence	Primer length (nt)	Amplicon length (bp)
1_F	PRRSV	NC_001961.1: 13934-14731	GCTGAATGGCACAGATTGGC	20	798
1_R	PRRSV		GGCACTTTCAACGTGGTGGG	20
2_F	PRRSV	NC_001961.1: 14712-15411	CCCACCACGTTGAAAGTGCC	20	700
2_R	PRRSV		AATTTCGGCCGCATGGTTCT	20

### Sheet: 4. SNV in PRRSV
4. Identification and validation of SNVs in PRRSV genome.
GenBank Accession	Position	Reference	Variant	Quality score	Validation
NC_001961.1	15307	T	A	145	Sanger sequencing
NC_001961.1	15286	A	G	163	Sanger sequencing
NC_001961.1	15284	T	C	173	Sanger sequencing
NC_001961.1	15282	T	C	194	Sanger sequencing
NC_001961.1	15279	G	A	216	Sanger sequencing
NC_001961.1	15278	G	A	225	Sanger sequencing
NC_001961.1	15263	G	A	208	Sanger sequencing
NC_001961.1	15245	A	G	63	Sanger sequencing
NC_001961.1	15243	G	A	150	Sanger sequencing
NC_001961.1	15242	A	G	129	Sanger sequencing
NC_001961.1	15233	C	T	123	Sanger sequencing
NC_001961.1	15221	T	C	131	Sanger sequencing
NC_001961.1	15212	G	T	39.431	Sanger sequencing
NC_001961.1	15179	G	A	155	Sanger sequencing
NC_001961.1	15170	T	C	163	Sanger sequencing
NC_001961.1	15160	C	T	140	Sanger sequencing
NC_001961.1	15158	C	T	206	Sanger sequencing
NC_001961.1	15152	G	A	228	Sanger sequencing
NC_001961.1	15140	T	C	136	Sanger sequencing
NC_001961.1	15131	C	T	199	Sanger sequencing
NC_001961.1	15127	A	G	110	Sanger sequencing
NC_001961.1	15104	G	A	207	Sanger sequencing
NC_001961.1	15095	C	T	39.9706	Sanger sequencing
NC_001961.1	15074	T	C	182	Sanger sequencing
NC_001961.1	15035	C	A	79	Sanger sequencing
NC_001961.1	15029	G	T	69	Sanger sequencing
NC_001961.1	15020	A	G	142	Sanger sequencing
NC_001961.1	15004	A	G	40.5511	Sanger sequencing
NC_001961.1	15002	C	T	126	Sanger sequencing
NC_001961.1	14998	G	A	166	Sanger sequencing
NC_001961.1	14989	A	G	210	Sanger sequencing
NC_001961.1	14987	A	G	178	Sanger sequencing
NC_001961.1	14981	T	C	198	Sanger sequencing
NC_001961.1	14972	G	A	225	Sanger sequencing
NC_001961.1	14964	C	T	141	Sanger sequencing
NC_001961.1	14933	T	A	185	Sanger sequencing
NC_001961.1	14921	A	C	34.5415	Sanger sequencing
NC_001961.1	14920	G	A	88	Sanger sequencing
NC_001961.1	14918	G	T	100	Sanger sequencing
NC_001961.1	14915	G	A	184	Sanger sequencing
NC_001961.1	14909	G	A	149	Sanger sequencing
NC_001961.1	14908	A	G	139	Sanger sequencing
NC_001961.1	14884	C	T	228	Sanger sequencing
NC_001961.1	14875	A	G	202	Sanger sequencing
NC_001961.1	14866	G	A	158	Sanger sequencing
NC_001961.1	14865	A	G	131	Sanger sequencing
NC_001961.1	14863	G	A	228	Sanger sequencing
NC_001961.1	14853	A	G	228	Sanger sequencing
NC_001961.1	14821	C	A	5.22492	Sanger sequencing
NC_001961.1	14813	T	C	209	Sanger sequencing
NC_001961.1	14803	C	T	121	Sanger sequencing
NC_001961.1	14757	A	G	172	Sanger sequencing
NC_001961.1	14750	G	A	228	Sanger sequencing
NC_001961.1	14674	T	G	132	Sanger sequencing
NC_001961.1	14652	A	G	177	Sanger sequencing
NC_001961.1	14646	C	T	128	Sanger sequencing
NC_001961.1	14641	A	G	166	Sanger sequencing
NC_001961.1	14632	C	T	90	Sanger sequencing
NC_001961.1	14602	A	T	114	Sanger sequencing
NC_001961.1	14597	A	T	89	Sanger sequencing
NC_001961.1	14596	T	C	90	Sanger sequencing
NC_001961.1	14593	C	T	136	Sanger sequencing
NC_001961.1	14590	G	A	37.9817	Sanger sequencing
NC_001961.1	14587	C	T	113	Sanger sequencing
NC_001961.1	14583	A	G	139	Sanger sequencing
NC_001961.1	14581	T	C	151	Sanger sequencing
NC_001961.1	14566	C	T	78	Sanger sequencing
NC_001961.1	14563	G	T	70	Sanger sequencing
NC_001961.1	14562	C	T	65	Sanger sequencing
NC_001961.1	14561	A	G	71	Sanger sequencing
NC_001961.1	14560	C	T	102	Sanger sequencing
NC_001961.1	14557	T	A	76	Sanger sequencing
NC_001961.1	14551	C	T	122	Sanger sequencing
NC_001961.1	14545	C	T	134	Sanger sequencing
NC_001961.1	14542	C	T	5.30654	Sanger sequencing
NC_001961.1	14521	C	T	139	Sanger sequencing
NC_001961.1	14518	G	A	129	Sanger sequencing
NC_001961.1	14500	A	G	183	Sanger sequencing
NC_001961.1	14491	C	T	216	Sanger sequencing
NC_001961.1	14479	G	A	205	Sanger sequencing
NC_001961.1	14476	G	A	116	Sanger sequencing
NC_001961.1	14474	C	T	96	Sanger sequencing
NC_001961.1	14461	G	A	211	Sanger sequencing
NC_001961.1	14459	G	A	165	Sanger sequencing
NC_001961.1	14446	T	C	76	Sanger sequencing
NC_001961.1	14440	C	T	11.7707	Sanger sequencing
NC_001961.1	14431	C	A	162	Sanger sequencing
NC_001961.1	14422	A	G	64	Sanger sequencing
NC_001961.1	14419	A	G	46.9274	Sanger sequencing
NC_001961.1	14418	C	T	82	Sanger sequencing
NC_001961.1	14417	C	G	155	Sanger sequencing
NC_001961.1	14402	C	A	184	Sanger sequencing
NC_001961.1	14401	T	C	163	Sanger sequencing
NC_001961.1	14392	T	C	204	Sanger sequencing
NC_001961.1	14387	T	A	87	Sanger sequencing
NC_001961.1	14352	A	G	176	Sanger sequencing
NC_001961.1	14341	T	C	166	Sanger sequencing
NC_001961.1	14318	A	G	122	Sanger sequencing
NC_001961.1	14309	C	T	228	Sanger sequencing
NC_001961.1	14304	C	T	69	Sanger sequencing
NC_001961.1	14297	A	G	132	Sanger sequencing
NC_001961.1	14296	A	G	184	Sanger sequencing
NC_001961.1	14294	C	T	134	Sanger sequencing
NC_001961.1	14291	G	C	114	Sanger sequencing
NC_001961.1	14282	C	T	185	Sanger sequencing
NC_001961.1	14258	G	A	102	Sanger sequencing
NC_001961.1	14239	G	A	169	Sanger sequencing
NC_001961.1	14228	C	T	195	Sanger sequencing
NC_001961.1	14223	T	C	38.9781	Sanger sequencing
NC_001961.1	14219	T	C	4.07449	Sanger sequencing
NC_001961.1	14216	C	T	124	Sanger sequencing
NC_001961.1	14213	C	T	157	Sanger sequencing
NC_001961.1	14210	T	C	203	Sanger sequencing
NC_001961.1	14198	G	A	186	Sanger sequencing
NC_001961.1	14196	G	T	180	Sanger sequencing
NC_001961.1	14195	T	C	143	Sanger sequencing
NC_001961.1	14174	G	A	228	Sanger sequencing
NC_001961.1	14171	A	G	107	Sanger sequencing
NC_001961.1	14168	T	G	213	Sanger sequencing
NC_001961.1	14158	T	C	121	Sanger sequencing
NC_001961.1	14156	T	C	30.8993	Sanger sequencing
NC_001961.1	14144	G	A	60	Sanger sequencing
NC_001961.1	14126	G	T	226	Sanger sequencing
NC_001961.1	14123	C	T	216	Sanger sequencing
NC_001961.1	14114	T	C	228	Sanger sequencing
NC_001961.1	14109	C	T	170	Sanger sequencing
NC_001961.1	14108	C	A	199	Sanger sequencing
NC_001961.1	14091	G	C	33.419	Sanger sequencing
NC_001961.1	14089	T	A	58	Sanger sequencing
NC_001961.1	14087	G	T	124	Sanger sequencing
NC_001961.1	14078	T	C	164	Sanger sequencing
NC_001961.1	14065	T	G	64	Sanger sequencing
NC_001961.1	14063	T	C	59	Sanger sequencing
NC_001961.1	14057	A	G	176	Sanger sequencing
NC_001961.1	14039	C	T	113	Sanger sequencing
NC_001961.1	14033	C	T	29.2846	Sanger sequencing
NC_001961.1	14027	T	A	205	Sanger sequencing
NC_001961.1	14024	T	C	186	Sanger sequencing
NC_001961.1	14004	T	C	124	Sanger sequencing
NC_001961.1	14003	T	A	107	Sanger sequencing
NC_001961.1	14000	C	T	165	Sanger sequencing
NC_001961.1	13988	T	C	135	Sanger sequencing
NC_001961.1	13984	G	C	167	Sanger sequencing
NC_001961.1	13970	T	C	139	Sanger sequencing
NC_001961.1	13956	G	A	30.8188	Sanger sequencing
