## Supplementary material for "DEMINERS enables clinical metagenomics and comparative transcriptomic analysis by increasing throughput and accuracy of nanopore direct RNA sequencing": Supplementary Data 4.xlsx

### Sheet: Outline
Supplementary Data 4. DEMINERS performance on clinical metagenomics.
	1. Information of 24 swab samples for COVID-19 testing.
	2. Taxonomic assignment and relative abundance.
	3. Metagenomic contig assembly and taxonomic classification.
	4. m6A sites identified using three software.
	5. Identification and validation of SNVs and deletions.

### Sheet: 1. Sample Info
1. Information of 24 swab samples for COVID-19 testing.
Sample ID	Sample type	N gene Ct value	Orf1ab gene Ct value	RTA ID	NGS index	NGS sequencing coverage% (Depth>0)	NGS sequencing coverage% (Depth>10)	NGS mean sequencing depth
C01	Nasopharyngeal swab	20.22	22.72	RTA_03	UDB-226	100	100	25962.7
C02	Nasopharyngeal swab	14.2	17.23	RTA_06	UDB-230	100	100	33232.1
C03	Nasopharyngeal swab	12.59	14.92	RTA_08	UDB-232	100	100	25700.1
C04	Nasopharyngeal swab	24.73	28.25	RTA_09	UDB-233	100	100	33306.2
C05	Nasopharyngeal swab	21.94	25.25	RTA_10	UDB-237	100	100	31560.3
C06	Nasopharyngeal swab	23.86	26.74	RTA_12	UDB-238	100	100	30634.9
C07	Nasopharyngeal swab	16.7	19.38	RTA_15	UDB-247	100	100	28677.8
C08	Nasopharyngeal swab	22.01	24.94	RTA_16	UDB-254	100	100	34832.1
C09	Nasopharyngeal swab	24.34	27.71	RTA_17	UDB-261	100	100	35848
C10	Nasopharyngeal swab	24.73	27.3	RTA_19	UDB-262	100	100	32181.7
C11	Nasopharyngeal swab	23.91	26.33	RTA_21	UDB-272	100	100	30575.2
C12	Oropharyngeal swab	21.89	24.35	RTA_22	UDB-101	100	99.91	31486
C13	Oropharyngeal swab	16.98	19.09	RTA_24	UDB-103	100	99.91	28268.6
C14	Oropharyngeal swab	15.48	17.73	RTA_26	UDB-110	100	99.91	35644.7
C15	Oropharyngeal swab	15.77	18.08	RTA_27	UDB-112	100	99.94	32968.9
C16	Oropharyngeal swab	22.21	24.39	RTA_28	UDB-119	100	99.91	29775.3
C17	Oropharyngeal swab	22.34	24.65	RTA_29	UDB-135	100	100	21723
C18	Oropharyngeal swab	24.06	26.34	RTA_32	UDB-136	100	99.91	23471
C19	Oropharyngeal swab	19.24	21.67	RTA_33	UDB-137	100	99.91	22405.5
C20	Oropharyngeal swab	21.09	23.25	RTA_35	UDB-138	100	99.92	22386.1
C21	Oropharyngeal swab	17.15	19.62	RTA_36	UDB-150	100	99.91	20597.8
C22	Oropharyngeal swab	20.09	23.59	RTA_37	UDB-153	100	99.91	28044.4
C23	Oropharyngeal swab	19.35	21.27	RTA_40	UDB-154	100	99.91	24962.6
C24	Oropharyngeal swab	21.02	23.23	RTA_42	UDB-168	100	99.99	31687.6

### Sheet: 2. Taxonomy
2. Taxonomic assignment and relative abundance.
Tax_ID	Genus	Percentage (%)	Read count	Rank	Swab type
9605	Homo	19.18	14405	G	Ooropharyngeal_swb
9605	Homo	14.83	43054	G	Nasopharyngeal_swab
1301	Streptococcus	11.09	8326	G	Ooropharyngeal_swb
29465	Veillonella	8.14	23647	G	Nasopharyngeal_swab
838	Prevotella	7.39	21446	G	Nasopharyngeal_swab
1301	Streptococcus	6.63	19250	G	Nasopharyngeal_swab
838	Prevotella	5.28	3964	G	Ooropharyngeal_swb
29465	Veillonella	5.07	3806	G	Ooropharyngeal_swb
482	Neisseria	3.59	10431	G	Nasopharyngeal_swab
482	Neisseria	2.79	2095	G	Ooropharyngeal_swb
32207	Rothia	1.74	1305	G	Ooropharyngeal_swb
2767353	Lancefieldella	1.7	4932	G	Nasopharyngeal_swab
970	Selenomonas	1.7	1277	G	Ooropharyngeal_swb
970	Selenomonas	1.62	4692	G	Nasopharyngeal_swab
2529408	Schaalia	1.56	4533	G	Nasopharyngeal_swab
848	Fusobacterium	1.54	4466	G	Nasopharyngeal_swab
2529408	Schaalia	1.51	1135	G	Ooropharyngeal_swb
848	Fusobacterium	1.49	1120	G	Ooropharyngeal_swb
1016	Capnocytophaga	1.38	1040	G	Ooropharyngeal_swb
1386	Bacillus	1.22	3531	G	Nasopharyngeal_swab
194	Campylobacter	1.16	872	G	Ooropharyngeal_swb
2638335	unclassified Prevotella	1.09	3154	G1	Nasopharyngeal_swab
1016	Capnocytophaga	1.03	2997	G	Nasopharyngeal_swab
2608887	unclassified Streptococcus	1	2890	G1	Nasopharyngeal_swab
1378	Gemella	1	748	G	Ooropharyngeal_swb
836	Porphyromonas	0.99	746	G	Ooropharyngeal_swb
2767353	Lancefieldella	0.98	733	G	Ooropharyngeal_swb
836	Porphyromonas	0.95	2770	G	Nasopharyngeal_swab
2608887	unclassified Streptococcus	0.95	716	G1	Ooropharyngeal_swb
1386	Bacillus	0.94	703	G	Ooropharyngeal_swb
2637378	unclassified Selenomonas	0.91	682	G1	Ooropharyngeal_swb
194	Campylobacter	0.89	2574	G	Nasopharyngeal_swab
32207	Rothia	0.81	2347	G	Nasopharyngeal_swab
2638335	unclassified Prevotella	0.8	599	G1	Ooropharyngeal_swb
2637378	unclassified Selenomonas	0.74	2145	G1	Nasopharyngeal_swab
2093823	Candidatus Nanosynbacter	0.7	2025	G	Nasopharyngeal_swab
816	Bacteroides	0.62	1814	G	Nasopharyngeal_swab
86661	Bacillus cereus group	0.6	1733	G1	Nasopharyngeal_swab
2093823	Candidatus Nanosynbacter	0.58	439	G	Ooropharyngeal_swb
475	Moraxella	0.57	430	G	Ooropharyngeal_swb
1654	Actinomyces	0.55	1603	G	Nasopharyngeal_swab
2645799	unclassified Porphyromonas	0.54	405	G1	Ooropharyngeal_swb
32067	Leptotrichia	0.51	1478	G	Nasopharyngeal_swab
1654	Actinomyces	0.48	363	G	Ooropharyngeal_swb
577309	Paraprevotella	0.46	1333	G	Nasopharyngeal_swab
86661	Bacillus cereus group	0.45	341	G1	Ooropharyngeal_swb
195950	Tannerella	0.44	1286	G	Nasopharyngeal_swab
1378	Gemella	0.43	1262	G	Nasopharyngeal_swab
816	Bacteroides	0.43	324	G	Ooropharyngeal_swb
2645799	unclassified Porphyromonas	0.39	1131	G1	Nasopharyngeal_swab
2725944	unclassified Candidatus Nanosynbacter	0.38	1110	G1	Nasopharyngeal_swab
577309	Paraprevotella	0.35	264	G	Ooropharyngeal_swb
2725944	unclassified Candidatus Nanosynbacter	0.35	260	G1	Ooropharyngeal_swb
2884814	Pseudoprevotella	0.33	968	G	Nasopharyngeal_swab
195950	Tannerella	0.33	246	G	Ooropharyngeal_swb
724	Haemophilus	0.33	250	G	Ooropharyngeal_swb
32067	Leptotrichia	0.28	214	G	Ooropharyngeal_swb
1485	Clostridium	0.26	743	G	Nasopharyngeal_swab
1164882	Lachnoanaerobaculum	0.25	740	G	Nasopharyngeal_swab
118747	Bulleidia	0.24	710	G	Nasopharyngeal_swab
2704656	unclassified Bulleidia	0.24	710	G1	Nasopharyngeal_swab
1485	Clostridium	0.24	184	G	Ooropharyngeal_swb
2884814	Pseudoprevotella	0.24	177	G	Ooropharyngeal_swb
909656	Phocaeicola	0.22	652	G	Nasopharyngeal_swab
653685	Bacillus subtilis group	0.22	651	G1	Nasopharyngeal_swab
117563	Granulicatella	0.22	168	G	Ooropharyngeal_swb
118747	Bulleidia	0.22	167	G	Ooropharyngeal_swb
2704656	unclassified Bulleidia	0.22	167	G1	Ooropharyngeal_swb
1883	Streptomyces	0.21	623	G	Nasopharyngeal_swab
724	Haemophilus	0.21	612	G	Nasopharyngeal_swab
119603	Streptococcus dysgalactiae group	0.2	148	G1	Ooropharyngeal_swb
1164882	Lachnoanaerobaculum	0.2	150	G	Ooropharyngeal_swb
1716	Corynebacterium	0.19	556	G	Nasopharyngeal_swab
2633022	unclassified Leptotrichia	0.19	538	G1	Nasopharyngeal_swab
653685	Bacillus subtilis group	0.19	144	G1	Ooropharyngeal_swb
469	Acinetobacter	0.18	137	G	Ooropharyngeal_swb
1883	Streptomyces	0.17	130	G	Ooropharyngeal_swb
909656	Phocaeicola	0.17	124	G	Ooropharyngeal_swb
2974257	Hoylesella	0.16	474	G	Nasopharyngeal_swab
157	Treponema	0.15	446	G	Nasopharyngeal_swab
1279	Staphylococcus	0.15	426	G	Nasopharyngeal_swab
44249	Paenibacillus	0.15	113	G	Ooropharyngeal_swb
157	Treponema	0.15	112	G	Ooropharyngeal_swb
44249	Paenibacillus	0.14	397	G	Nasopharyngeal_swab
33882	Microbacterium	0.14	393	G	Nasopharyngeal_swab
1350	Enterococcus	0.14	104	G	Ooropharyngeal_swb
1279	Staphylococcus	0.14	105	G	Ooropharyngeal_swb
2633022	unclassified Leptotrichia	0.14	105	G1	Ooropharyngeal_swb
119603	Streptococcus dysgalactiae group	0.13	386	G1	Nasopharyngeal_swab
1350	Enterococcus	0.13	382	G	Nasopharyngeal_swab
906	Megasphaera	0.13	382	G	Nasopharyngeal_swab
1716	Corynebacterium	0.13	95	G	Ooropharyngeal_swb
117563	Granulicatella	0.12	356	G	Nasopharyngeal_swab
2630086	unclassified Veillonella	0.12	353	G1	Nasopharyngeal_swab
59	Vitreoscilla	0.12	337	G	Nasopharyngeal_swab
671232	Streptococcus anginosus group	0.12	90	G1	Ooropharyngeal_swb
694002	Betacoronavirus	0.11	312	G	Nasopharyngeal_swab
2509511	Sarbecovirus	0.11	312	G1	Nasopharyngeal_swab
1506577	Tyzzerella	0.11	86	G	Ooropharyngeal_swb
2974257	Hoylesella	0.11	81	G	Ooropharyngeal_swb
2640652	unclassified Capnocytophaga	0.11	85	G1	Ooropharyngeal_swb
32257	Kingella	0.11	81	G	Ooropharyngeal_swb
46123	Abiotrophia	0.1	299	G	Nasopharyngeal_swab
1506577	Tyzzerella	0.1	287	G	Nasopharyngeal_swab
1069494	Trueperella	0.1	76	G	Ooropharyngeal_swb
909768	Acinetobacter calcoaceticus/baumannii complex	0.1	76	G1	Ooropharyngeal_swb
1257	Peptostreptococcus	0.09	270	G	Nasopharyngeal_swab
2652281	unclassified Peptostreptococcus	0.09	270	G1	Nasopharyngeal_swab
2060094	Aminipila	0.09	261	G	Nasopharyngeal_swab
2623750	unclassified Neisseria	0.09	256	G1	Nasopharyngeal_swab
1193515	Snodgrassella	0.09	256	G	Nasopharyngeal_swab
2640652	unclassified Capnocytophaga	0.09	247	G1	Nasopharyngeal_swab
2060094	Aminipila	0.09	65	G	Ooropharyngeal_swb
33882	Microbacterium	0.09	65	G	Ooropharyngeal_swb
745	Pasteurella	0.09	68	G	Ooropharyngeal_swb
570	Klebsiella	0.09	64	G	Ooropharyngeal_swb
86331	Mogibacterium	0.08	238	G	Nasopharyngeal_swab
1470540	Jeotgalibaca	0.08	233	G	Nasopharyngeal_swab
1938374	Bacillus amyloliquefaciens group	0.08	231	G2	Nasopharyngeal_swab
517	Bordetella	0.08	231	G	Nasopharyngeal_swab
574697	Butyricimonas	0.08	225	G	Nasopharyngeal_swab
671232	Streptococcus anginosus group	0.08	224	G1	Nasopharyngeal_swab
906	Megasphaera	0.08	60	G	Ooropharyngeal_swb
2013	Nocardiopsis	0.08	62	G	Ooropharyngeal_swb
32008	Burkholderia	0.08	57	G	Ooropharyngeal_swb
185979	unclassified Bacillus (in: firmicutes)	0.07	215	G1	Nasopharyngeal_swab
239759	Alistipes	0.07	205	G	Nasopharyngeal_swab
32008	Burkholderia	0.07	201	G	Nasopharyngeal_swab
375288	Parabacteroides	0.07	192	G	Nasopharyngeal_swab
1938374	Bacillus amyloliquefaciens group	0.07	55	G2	Ooropharyngeal_swb
1257	Peptostreptococcus	0.07	49	G	Ooropharyngeal_swb
2652281	unclassified Peptostreptococcus	0.07	49	G1	Ooropharyngeal_swb
1827	Rhodococcus	0.07	50	G	Ooropharyngeal_swb
2623750	unclassified Neisseria	0.07	50	G1	Ooropharyngeal_swb
1193515	Snodgrassella	0.07	49	G	Ooropharyngeal_swb
561	Escherichia	0.07	52	G	Ooropharyngeal_swb
561	Escherichia	0.06	185	G	Nasopharyngeal_swab
2767842	Lactiplantibacillus	0.06	184	G	Nasopharyngeal_swab
2898489	Paralysiella	0.06	181	G	Nasopharyngeal_swab
469	Acinetobacter	0.06	181	G	Nasopharyngeal_swab
1578	Lactobacillus	0.06	178	G	Nasopharyngeal_swab
2691889	unclassified Schaalia	0.06	176	G1	Nasopharyngeal_swab
2013	Nocardiopsis	0.06	174	G	Nasopharyngeal_swab
237	Flavobacterium	0.06	166	G	Nasopharyngeal_swab
570	Klebsiella	0.06	165	G	Nasopharyngeal_swab
32257	Kingella	0.06	162	G	Nasopharyngeal_swab
55080	Brevibacillus	0.06	160	G	Nasopharyngeal_swab
1578	Lactobacillus	0.06	42	G	Ooropharyngeal_swb
2767842	Lactiplantibacillus	0.06	42	G	Ooropharyngeal_swb
185979	unclassified Bacillus (in: firmicutes)	0.06	47	G1	Ooropharyngeal_swb
86331	Mogibacterium	0.06	44	G	Ooropharyngeal_swb
59	Vitreoscilla	0.06	46	G	Ooropharyngeal_swb
2898489	Paralysiella	0.06	46	G	Ooropharyngeal_swb
47670	Lautropia	0.06	46	G	Ooropharyngeal_swb
517	Bordetella	0.06	42	G	Ooropharyngeal_swb
1827	Rhodococcus	0.05	159	G	Nasopharyngeal_swab
1069494	Trueperella	0.05	150	G	Nasopharyngeal_swab
286	Pseudomonas	0.05	149	G	Nasopharyngeal_swab
47670	Lautropia	0.05	145	G	Nasopharyngeal_swab
2609248	unclassified Actinomyces	0.05	144	G1	Nasopharyngeal_swab
416916	Aggregatibacter	0.05	137	G	Nasopharyngeal_swab
1870884	Clostridioides	0.05	134	G	Nasopharyngeal_swab
46255	Weissella	0.05	131	G	Nasopharyngeal_swab
1470540	Jeotgalibaca	0.05	40	G	Ooropharyngeal_swb
2630086	unclassified Veillonella	0.05	40	G1	Ooropharyngeal_swb
2691889	unclassified Schaalia	0.05	40	G1	Ooropharyngeal_swb
375288	Parabacteroides	0.05	40	G	Ooropharyngeal_swb
239759	Alistipes	0.05	34	G	Ooropharyngeal_swb
416916	Aggregatibacter	0.05	40	G	Ooropharyngeal_swb
590	Salmonella	0.05	34	G	Ooropharyngeal_swb
286	Pseudomonas	0.05	37	G	Ooropharyngeal_swb
1511648	Defluviitoga	0.05	34	G	Ooropharyngeal_swb
694002	Betacoronavirus	0.05	37	G	Ooropharyngeal_swb
2509511	Sarbecovirus	0.05	37	G1	Ooropharyngeal_swb
2760873	Tenuifilum	0.04	124	G	Nasopharyngeal_swab
111500	Muricauda	0.04	122	G	Nasopharyngeal_swab
745	Pasteurella	0.04	120	G	Nasopharyngeal_swab
2638727	unclassified Treponema	0.04	120	G1	Nasopharyngeal_swab
662	Vibrio	0.04	116	G	Nasopharyngeal_swab
1663	Arthrobacter	0.04	114	G	Nasopharyngeal_swab
346096	Paludibacter	0.04	112	G	Nasopharyngeal_swab
2840174	Rhodococcus erythropolis group	0.04	110	G1	Nasopharyngeal_swab
2930384	Periweissella	0.04	107	G	Nasopharyngeal_swab
2614128	unclassified Clostridium	0.04	105	G1	Nasopharyngeal_swab
1637	Listeria	0.04	104	G	Nasopharyngeal_swab
207244	Anaerostipes	0.04	104	G	Nasopharyngeal_swab
2930384	Periweissella	0.04	33	G	Ooropharyngeal_swb
46255	Weissella	0.04	30	G	Ooropharyngeal_swb
55080	Brevibacillus	0.04	28	G	Ooropharyngeal_swb
1870884	Clostridioides	0.04	29	G	Ooropharyngeal_swb
543311	Parvimonas	0.04	28	G	Ooropharyngeal_swb
2609248	unclassified Actinomyces	0.04	30	G1	Ooropharyngeal_swb
1663	Arthrobacter	0.04	33	G	Ooropharyngeal_swb
2840174	Rhodococcus erythropolis group	0.04	27	G1	Ooropharyngeal_swb
237	Flavobacterium	0.04	29	G	Ooropharyngeal_swb
507	Alcaligenes	0.04	28	G	Ooropharyngeal_swb
613	Serratia	0.04	30	G	Ooropharyngeal_swb
590	Salmonella	0.03	100	G	Nasopharyngeal_swab
2978947	unclassified Lancefieldella	0.03	97	G1	Nasopharyngeal_swab
29330	Alicyclobacillus	0.03	96	G	Nasopharyngeal_swab
1678	Bifidobacterium	0.03	95	G	Nasopharyngeal_swab
1649459	Hungatella	0.03	94	G	Nasopharyngeal_swab
909768	Acinetobacter calcoaceticus/baumannii complex	0.03	94	G1	Nasopharyngeal_swab
1792192	Bacillus altitudinis complex	0.03	90	G1	Nasopharyngeal_swab
572511	Blautia	0.03	88	G	Nasopharyngeal_swab
13687	Sphingomonas	0.03	86	G	Nasopharyngeal_swab
830	Butyrivibrio	0.03	84	G	Nasopharyngeal_swab
196159	unclassified Sphingomonas	0.03	78	G1	Nasopharyngeal_swab
1372	Planococcus	0.03	77	G	Nasopharyngeal_swab
204447	Skermanella	0.03	77	G	Nasopharyngeal_swab
111527	pseudomallei group	0.03	73	G1	Nasopharyngeal_swab
1357	Lactococcus	0.03	23	G	Ooropharyngeal_swb
1792192	Bacillus altitudinis complex	0.03	25	G1	Ooropharyngeal_swb
2785518	Radiobacillus	0.03	21	G	Ooropharyngeal_swb
182709	Oceanobacillus	0.03	21	G	Ooropharyngeal_swb
1637	Listeria	0.03	26	G	Ooropharyngeal_swb
1372	Planococcus	0.03	23	G	Ooropharyngeal_swb
29330	Alicyclobacillus	0.03	20	G	Ooropharyngeal_swb
572511	Blautia	0.03	26	G	Ooropharyngeal_swb
830	Butyrivibrio	0.03	25	G	Ooropharyngeal_swb
1649459	Hungatella	0.03	25	G	Ooropharyngeal_swb
192944	unclassified Rhodococcus (in: high G+C Gram-positive bacteria)	0.03	19	G1	Ooropharyngeal_swb
1678	Bifidobacterium	0.03	23	G	Ooropharyngeal_swb
2760873	Tenuifilum	0.03	25	G	Ooropharyngeal_swb
194195	Alysiella	0.03	20	G	Ooropharyngeal_swb
87882	Burkholderia cepacia complex	0.03	20	G1	Ooropharyngeal_swb
111527	pseudomallei group	0.03	19	G1	Ooropharyngeal_swb
497	Psychrobacter	0.03	20	G	Ooropharyngeal_swb
581	Morganella	0.03	19	G	Ooropharyngeal_swb
662	Vibrio	0.03	24	G	Ooropharyngeal_swb
2638727	unclassified Treponema	0.03	25	G1	Ooropharyngeal_swb
2675229	Peribacillus	0.02	71	G	Nasopharyngeal_swab
841	Roseburia	0.02	71	G	Nasopharyngeal_swab
1730	Eubacterium	0.02	68	G	Nasopharyngeal_swab
87882	Burkholderia cepacia complex	0.02	68	G1	Nasopharyngeal_swab
1647	Erysipelothrix	0.02	65	G	Nasopharyngeal_swab
1357	Lactococcus	0.02	64	G	Nasopharyngeal_swab
336809	Candidatus Karelsulcia	0.02	63	G	Nasopharyngeal_swab
2767885	Latilactobacillus	0.02	61	G	Nasopharyngeal_swab
2646097	unclassified Bacteroides	0.02	61	G1	Nasopharyngeal_swab
283168	Odoribacter	0.02	61	G	Nasopharyngeal_swab
235627	unclassified Arthrobacter	0.02	60	G1	Nasopharyngeal_swab
2815305	Staphylococcus intermedius group	0.02	59	G1	Nasopharyngeal_swab
194195	Alysiella	0.02	59	G	Nasopharyngeal_swab
2800373	Priestia	0.02	58	G	Nasopharyngeal_swab
300264	Silvimonas	0.02	58	G	Nasopharyngeal_swab
2625441	unclassified Silvimonas	0.02	58	G1	Nasopharyngeal_swab
209	Helicobacter	0.02	58	G	Nasopharyngeal_swab
885864	Jeongeupia	0.02	57	G	Nasopharyngeal_swab
2619593	unclassified Jeongeupia	0.02	57	G1	Nasopharyngeal_swab
294702	Proteiniphilum	0.02	55	G	Nasopharyngeal_swab
713	Actinobacillus	0.02	55	G	Nasopharyngeal_swab
581	Morganella	0.02	55	G	Nasopharyngeal_swab
1707	Cellulomonas	0.02	54	G	Nasopharyngeal_swab
336276	Olleya	0.02	54	G	Nasopharyngeal_swab
2615019	unclassified Olleya	0.02	54	G1	Nasopharyngeal_swab
2662419	unclassified Planococcus (in: firmicutes)	0.02	52	G1	Nasopharyngeal_swab
1348911	Coprobacter	0.02	52	G	Nasopharyngeal_swab
34019	Liberibacter	0.02	52	G	Nasopharyngeal_swab
511434	Candidatus Azobacteroides	0.02	51	G	Nasopharyngeal_swab
1253	Pediococcus	0.02	50	G	Nasopharyngeal_swab
543311	Parvimonas	0.02	50	G	Nasopharyngeal_swab
2795776	Calycomorphotria	0.02	50	G	Nasopharyngeal_swab
252965	Mahella	0.02	49	G	Nasopharyngeal_swab
196821	unclassified Pseudomonas	0.02	49	G1	Nasopharyngeal_swab
2593676	unclassified Streptomyces	0.02	48	G1	Nasopharyngeal_swab
2767358	Mycoplasmopsis	0.02	48	G	Nasopharyngeal_swab
1649453	Gimesia	0.02	48	G	Nasopharyngeal_swab
400634	Lysinibacillus	0.02	47	G	Nasopharyngeal_swab
717610	Vibrio harveyi group	0.02	47	G1	Nasopharyngeal_swab
1663717	Herbinix	0.02	46	G	Nasopharyngeal_swab
59739	Flammeovirga	0.02	46	G	Nasopharyngeal_swab
2900570	Candidatus Absconditicoccus	0.02	46	G	Nasopharyngeal_swab
334107	Conchiformibius	0.02	45	G	Nasopharyngeal_swab
1778601	Apibacter	0.02	44	G	Nasopharyngeal_swab
2620435	unclassified Lactobacillus	0.02	12	G1	Ooropharyngeal_swb
2767887	Ligilactobacillus	0.02	13	G	Ooropharyngeal_swb
46123	Abiotrophia	0.02	18	G	Ooropharyngeal_swb
400634	Lysinibacillus	0.02	16	G	Ooropharyngeal_swb
2675229	Peribacillus	0.02	14	G	Ooropharyngeal_swb
2800373	Priestia	0.02	12	G	Ooropharyngeal_swb
2624949	unclassified Gemella	0.02	17	G1	Ooropharyngeal_swb
2815305	Staphylococcus intermedius group	0.02	14	G1	Ooropharyngeal_swb
2662419	unclassified Planococcus (in: firmicutes)	0.02	18	G1	Ooropharyngeal_swb
207244	Anaerostipes	0.02	18	G	Ooropharyngeal_swb
841	Roseburia	0.02	15	G	Ooropharyngeal_swb
1663717	Herbinix	0.02	14	G	Ooropharyngeal_swb
2614128	unclassified Clostridium	0.02	12	G1	Ooropharyngeal_swb
1926556	Emergencia	0.02	13	G	Ooropharyngeal_swb
1730	Eubacterium	0.02	16	G	Ooropharyngeal_swb
1647	Erysipelothrix	0.02	15	G	Ooropharyngeal_swb
235627	unclassified Arthrobacter	0.02	16	G1	Ooropharyngeal_swb
1763	Mycobacterium	0.02	14	G	Ooropharyngeal_swb
1866885	Mycolicibacterium	0.02	12	G	Ooropharyngeal_swb
2053	Gordonia	0.02	13	G	Ooropharyngeal_swb
2593676	unclassified Streptomyces	0.02	14	G1	Ooropharyngeal_swb
72763	Tessaracoccus	0.02	13	G	Ooropharyngeal_swb
907364	Phytohabitans	0.02	15	G	Ooropharyngeal_swb
2767358	Mycoplasmopsis	0.02	15	G	Ooropharyngeal_swb
283168	Odoribacter	0.02	18	G	Ooropharyngeal_swb
574697	Butyricimonas	0.02	14	G	Ooropharyngeal_swb
1348911	Coprobacter	0.02	16	G	Ooropharyngeal_swb
346096	Paludibacter	0.02	18	G	Ooropharyngeal_swb
111500	Muricauda	0.02	15	G	Ooropharyngeal_swb
59732	Chryseobacterium	0.02	14	G	Ooropharyngeal_swb
1433993	Chryseolinea	0.02	12	G	Ooropharyngeal_swb
300264	Silvimonas	0.02	14	G	Ooropharyngeal_swb
2625441	unclassified Silvimonas	0.02	14	G1	Ooropharyngeal_swb
196806	unclassified Psychrobacter	0.02	14	G1	Ooropharyngeal_swb
713	Actinobacillus	0.02	16	G	Ooropharyngeal_swb
13687	Sphingomonas	0.02	14	G	Ooropharyngeal_swb
196159	unclassified Sphingomonas	0.02	13	G1	Ooropharyngeal_swb
209	Helicobacter	0.02	12	G	Ooropharyngeal_swb
2905967	Candidatus Minimicrobia	0.02	12	G	Ooropharyngeal_swb
196869	unclassified Flavobacterium	0.01	43	G1	Nasopharyngeal_swab
1822464	Paraburkholderia	0.01	43	G	Nasopharyngeal_swab
2624949	unclassified Gemella	0.01	42	G1	Nasopharyngeal_swab
2839105	Streptomyces violaceusniger group	0.01	42	G1	Nasopharyngeal_swab
72763	Tessaracoccus	0.01	42	G	Nasopharyngeal_swab
1839	Nocardioides	0.01	42	G	Nasopharyngeal_swab
59732	Chryseobacterium	0.01	42	G	Nasopharyngeal_swab
544	Citrobacter	0.01	42	G	Nasopharyngeal_swab
1926556	Emergencia	0.01	41	G	Nasopharyngeal_swab
441	Gluconobacter	0.01	41	G	Nasopharyngeal_swab
2316020	Mediterraneibacter	0.01	40	G	Nasopharyngeal_swab
2815786	Sodaliphilus	0.01	40	G	Nasopharyngeal_swab
2637820	unclassified Flammeovirga	0.01	40	G1	Nasopharyngeal_swab
642	Aeromonas	0.01	40	G	Nasopharyngeal_swab
39948	Dialister	0.01	39	G	Nasopharyngeal_swab
2740557	Pauljensenia	0.01	39	G	Nasopharyngeal_swab
308865	Elizabethkingia	0.01	39	G	Nasopharyngeal_swab
2624170	unclassified Erysipelothrix	0.01	38	G1	Nasopharyngeal_swab
2050	Mobiluncus	0.01	38	G	Nasopharyngeal_swab
2831665	Candidatus Mycosynbacter	0.01	38	G	Nasopharyngeal_swab
2767887	Ligilactobacillus	0.01	37	G	Nasopharyngeal_swab
1890059	Serpentinicella	0.01	37	G	Nasopharyngeal_swab
261827	Algibacter	0.01	37	G	Nasopharyngeal_swab
2615009	unclassified Algibacter	0.01	37	G1	Nasopharyngeal_swab
2759736	Lacticaseibacillus	0.01	36	G	Nasopharyngeal_swab
192944	unclassified Rhodococcus (in: high G+C Gram-positive bacteria)	0.01	36	G1	Nasopharyngeal_swab
455076	Rhodocytophaga	0.01	36	G	Nasopharyngeal_swab
1937972	Bernardetia	0.01	36	G	Nasopharyngeal_swab
943	Ehrlichia	0.01	36	G	Nasopharyngeal_swab
156973	Dysgonomonas	0.01	35	G	Nasopharyngeal_swab
2630389	unclassified Dysgonomonas	0.01	35	G1	Nasopharyngeal_swab
34098	Blattabacterium	0.01	35	G	Nasopharyngeal_swab
2639383	unclassified Aggregatibacter	0.01	35	G1	Nasopharyngeal_swab
136841	Pseudomonas aeruginosa group	0.01	35	G1	Nasopharyngeal_swab
185978	unclassified Paenibacillus	0.01	34	G1	Nasopharyngeal_swab
34084	Riemerella	0.01	34	G	Nasopharyngeal_swab
538	Eikenella	0.01	34	G	Nasopharyngeal_swab
1843210	Anaerocolumna	0.01	33	G	Nasopharyngeal_swab
2719313	Enterocloster	0.01	33	G	Nasopharyngeal_swab
44258	Caloramator	0.01	33	G	Nasopharyngeal_swab
2629145	unclassified Caloramator	0.01	33	G1	Nasopharyngeal_swab
397864	Barnesiella	0.01	33	G	Nasopharyngeal_swab
2767893	Lentilactobacillus	0.01	32	G	Nasopharyngeal_swab
2630820	unclassified Apibacter	0.01	32	G1	Nasopharyngeal_swab
2593687	Aquella	0.01	32	G	Nasopharyngeal_swab
2785518	Radiobacillus	0.01	31	G	Nasopharyngeal_swab
2675233	Metabacillus	0.01	31	G	Nasopharyngeal_swab
182709	Oceanobacillus	0.01	31	G	Nasopharyngeal_swab
2620175	unclassified Cellulomonas	0.01	31	G1	Nasopharyngeal_swab
28263	Arcanobacterium	0.01	30	G	Nasopharyngeal_swab
120831	Dyadobacter	0.01	30	G	Nasopharyngeal_swab
2644389	unclassified Citrobacter	0.01	30	G1	Nasopharyngeal_swab
983507	Ponticoccus	0.01	30	G	Nasopharyngeal_swab
1331051	Candidatus Saccharimonas	0.01	30	G	Nasopharyngeal_swab
1400133	Allobacillus	0.01	29	G	Nasopharyngeal_swab
292635	Laceyella	0.01	29	G	Nasopharyngeal_swab
1848399	Crassaminicella	0.01	29	G	Nasopharyngeal_swab
1866885	Mycolicibacterium	0.01	29	G	Nasopharyngeal_swab
2923352	Mesomycoplasma	0.01	29	G	Nasopharyngeal_swab
2132	Spiroplasma	0.01	29	G	Nasopharyngeal_swab
52959	Polaribacter	0.01	29	G	Nasopharyngeal_swab
84567	Pedobacter	0.01	29	G	Nasopharyngeal_swab
33024	Phascolarctobacterium	0.01	28	G	Nasopharyngeal_swab
1696	Brevibacterium	0.01	28	G	Nasopharyngeal_swab
76831	Myroides	0.01	28	G	Nasopharyngeal_swab
653388	Bacillus mojavensis subgroup	0.01	27	G2	Nasopharyngeal_swab
323449	Pontibacter	0.01	27	G	Nasopharyngeal_swab
1160973	Auritidibacter	0.01	26	G	Nasopharyngeal_swab
907364	Phytohabitans	0.01	26	G	Nasopharyngeal_swab
33926	Candidatus Phytoplasma	0.01	26	G	Nasopharyngeal_swab
283	Comamonas	0.01	26	G	Nasopharyngeal_swab
613	Serratia	0.01	26	G	Nasopharyngeal_swab
2593542	unclassified Campylobacter	0.01	26	G1	Nasopharyngeal_swab
2093	Mycoplasma	0.01	25	G	Nasopharyngeal_swab
1298	Deinococcus	0.01	25	G	Nasopharyngeal_swab
28453	Sphingobacterium	0.01	25	G	Nasopharyngeal_swab
129337	Geobacillus	0.01	24	G	Nasopharyngeal_swab
2834348	Caproicibacterium	0.01	24	G	Nasopharyngeal_swab
1817	Nocardia	0.01	24	G	Nasopharyngeal_swab
1301080	Candidatus Nasuia	0.01	24	G	Nasopharyngeal_swab
374	Bradyrhizobium	0.01	24	G	Nasopharyngeal_swab
2907187	Tichowtungia	0.01	24	G	Nasopharyngeal_swab
1511648	Defluviitoga	0.01	24	G	Nasopharyngeal_swab
2304693	Pseudoclostridium	0.01	23	G	Nasopharyngeal_swab
165779	Anaerococcus	0.01	23	G	Nasopharyngeal_swab
43673	Jonesia	0.01	23	G	Nasopharyngeal_swab
289201	Pontibacillus	0.01	22	G	Nasopharyngeal_swab
2628296	unclassified Pontibacillus	0.01	22	G1	Nasopharyngeal_swab
2642604	unclassified Anaerocolumna	0.01	22	G1	Nasopharyngeal_swab
1835	Saccharopolyspora	0.01	22	G	Nasopharyngeal_swab
187492	Thalassolituus	0.01	22	G	Nasopharyngeal_swab
2620435	unclassified Lactobacillus	0.01	21	G1	Nasopharyngeal_swab
329857	Cohnella	0.01	21	G	Nasopharyngeal_swab
158846	Megamonas	0.01	21	G	Nasopharyngeal_swab
28895	Thermoanaerobacterium	0.01	21	G	Nasopharyngeal_swab
1742993	Pseudarthrobacter	0.01	21	G	Nasopharyngeal_swab
2609290	unclassified Microbacterium	0.01	21	G1	Nasopharyngeal_swab
929509	Solitalea	0.01	21	G	Nasopharyngeal_swab
629	Yersinia	0.01	21	G	Nasopharyngeal_swab
171	Leptospira	0.01	21	G	Nasopharyngeal_swab
42255	Rubrobacter	0.01	20	G	Nasopharyngeal_swab
2593645	unclassified Chryseobacterium	0.01	20	G1	Nasopharyngeal_swab
319458	Leadbetterella	0.01	20	G	Nasopharyngeal_swab
299568	Uruburuella	0.01	20	G	Nasopharyngeal_swab
2613784	unclassified Burkholderia	0.01	20	G1	Nasopharyngeal_swab
2644856	unclassified Actinobacillus	0.01	20	G1	Nasopharyngeal_swab
445	Legionella	0.01	20	G	Nasopharyngeal_swab
2905967	Candidatus Minimicrobia	0.01	20	G	Nasopharyngeal_swab
175304	Lentibacillus	0.01	19	G	Nasopharyngeal_swab
235888	Salinibacterium	0.01	19	G	Nasopharyngeal_swab
626119	Ruania	0.01	19	G	Nasopharyngeal_swab
1851	Saccharomonospora	0.01	19	G	Nasopharyngeal_swab
270	Thermus	0.01	19	G	Nasopharyngeal_swab
2621505	unclassified Jeotgalibaca	0.01	18	G1	Nasopharyngeal_swab
82800	Desemzia	0.01	18	G	Nasopharyngeal_swab
2614679	unclassified Lentibacillus	0.01	18	G1	Nasopharyngeal_swab
2717089	Massilistercora	0.01	18	G	Nasopharyngeal_swab
2647000	unclassified Pseudarthrobacter	0.01	18	G1	Nasopharyngeal_swab
1763	Mycobacterium	0.01	18	G	Nasopharyngeal_swab
1434010	Jatrophihabitans	0.01	18	G	Nasopharyngeal_swab
2629395	unclassified Jatrophihabitans	0.01	18	G1	Nasopharyngeal_swab
84111	Eggerthella	0.01	18	G	Nasopharyngeal_swab
1177	Nostoc	0.01	18	G	Nasopharyngeal_swab
89966	Hymenobacter	0.01	18	G	Nasopharyngeal_swab
657	Photobacterium	0.01	18	G	Nasopharyngeal_swab
22	Shewanella	0.01	18	G	Nasopharyngeal_swab
2631580	unclassified Bradyrhizobium	0.01	18	G1	Nasopharyngeal_swab
99	Ancylobacter	0.01	18	G	Nasopharyngeal_swab
2035811	Pseudodesulfovibrio	0.01	18	G	Nasopharyngeal_swab
32	Myxococcus	0.01	18	G	Nasopharyngeal_swab
2742598	Limosilactobacillus	0.01	17	G	Nasopharyngeal_swab
670516	Mycobacteroides	0.01	17	G	Nasopharyngeal_swab
2053	Gordonia	0.01	17	G	Nasopharyngeal_swab
1912216	Cutibacterium	0.01	17	G	Nasopharyngeal_swab
182639	Kribbella	0.01	17	G	Nasopharyngeal_swab
359407	Methylotenera	0.01	17	G	Nasopharyngeal_swab
75984	Mannheimia	0.01	17	G	Nasopharyngeal_swab
475	Moraxella	0.01	17	G	Nasopharyngeal_swab
288793	Salinimonas	0.01	17	G	Nasopharyngeal_swab
810	Chlamydia	0.01	17	G	Nasopharyngeal_swab
2767881	Fructilactobacillus	0.01	16	G	Nasopharyngeal_swab
2737	Vagococcus	0.01	16	G	Nasopharyngeal_swab
2803850	Mammaliicoccus	0.01	16	G	Nasopharyngeal_swab
46205	Pseudobutyrivibrio	0.01	16	G	Nasopharyngeal_swab
2943184	Tannockella	0.01	16	G	Nasopharyngeal_swab
2593658	unclassified Nostoc	0.01	16	G1	Nasopharyngeal_swab
2518495	Duncaniella	0.01	16	G	Nasopharyngeal_swab
48736	Ralstonia	0.01	16	G	Nasopharyngeal_swab
2094023	Glaesserella	0.01	16	G	Nasopharyngeal_swab
40222	Methylophaga	0.01	16	G	Nasopharyngeal_swab
262	Francisella	0.01	16	G	Nasopharyngeal_swab
34104	Streptobacillus	0.01	16	G	Nasopharyngeal_swab
57665	Sulfurospirillum	0.01	16	G	Nasopharyngeal_swab
2661612	unclassified Pseudodesulfovibrio	0.01	16	G1	Nasopharyngeal_swab
46254	Oenococcus	0.01	15	G	Nasopharyngeal_swab
2767892	Secundilactobacillus	0.01	15	G	Nasopharyngeal_swab
1906945	Parageobacillus	0.01	15	G	Nasopharyngeal_swab
2755	Brochothrix	0.01	15	G	Nasopharyngeal_swab
2603323	Petrocella	0.01	15	G	Nasopharyngeal_swab
1676651	Limnochorda	0.01	15	G	Nasopharyngeal_swab
107	Spirosoma	0.01	15	G	Nasopharyngeal_swab
1769012	Arachidicoccus	0.01	15	G	Nasopharyngeal_swab
311181	Denitratisoma	0.01	15	G	Nasopharyngeal_swab
2614977	unclassified Vibrio	0.01	15	G1	Nasopharyngeal_swab
2759736	Lacticaseibacillus	0.01	8	G	Ooropharyngeal_swb
1253	Pediococcus	0.01	7	G	Ooropharyngeal_swb
2767885	Latilactobacillus	0.01	7	G	Ooropharyngeal_swb
46254	Oenococcus	0.01	5	G	Ooropharyngeal_swb
2767893	Lentilactobacillus	0.01	5	G	Ooropharyngeal_swb
2747	Carnobacterium	0.01	6	G	Ooropharyngeal_swb
2737	Vagococcus	0.01	5	G	Ooropharyngeal_swb
51668	Tetragenococcus	0.01	5	G	Ooropharyngeal_swb
2817139	Weizmannia	0.01	6	G	Ooropharyngeal_swb
129337	Geobacillus	0.01	6	G	Ooropharyngeal_swb
2642459	unclassified Geobacillus	0.01	4	G1	Ooropharyngeal_swb
2675230	Cytobacillus	0.01	6	G	Ooropharyngeal_swb
289201	Pontibacillus	0.01	5	G	Ooropharyngeal_swb
2628296	unclassified Pontibacillus	0.01	5	G1	Ooropharyngeal_swb
1400133	Allobacillus	0.01	5	G	Ooropharyngeal_swb
2675233	Metabacillus	0.01	4	G	Ooropharyngeal_swb
175304	Lentibacillus	0.01	4	G	Ooropharyngeal_swb
185978	unclassified Paenibacillus	0.01	9	G1	Ooropharyngeal_swb
91994	unclassified Staphylococcus	0.01	5	G1	Ooropharyngeal_swb
292635	Laceyella	0.01	5	G	Ooropharyngeal_swb
39948	Dialister	0.01	6	G	Ooropharyngeal_swb
864	Pectinatus	0.01	6	G	Ooropharyngeal_swb
2375	Sporomusa	0.01	4	G	Ooropharyngeal_swb
28050	Lachnospira	0.01	6	G	Ooropharyngeal_swb
2719313	Enterocloster	0.01	6	G	Ooropharyngeal_swb
46205	Pseudobutyrivibrio	0.01	5	G	Ooropharyngeal_swb
1843210	Anaerocolumna	0.01	4	G	Ooropharyngeal_swb
2316020	Mediterraneibacter	0.01	4	G	Ooropharyngeal_swb
1848399	Crassaminicella	0.01	10	G	Ooropharyngeal_swb
1890059	Serpentinicella	0.01	4	G	Ooropharyngeal_swb
2717089	Massilistercora	0.01	6	G	Ooropharyngeal_swb
2304693	Pseudoclostridium	0.01	8	G	Ooropharyngeal_swb
2834348	Caproicibacterium	0.01	7	G	Ooropharyngeal_swb
244127	Anaerotruncus	0.01	4	G	Ooropharyngeal_swb
698776	Cellulosilyticum	0.01	9	G	Ooropharyngeal_swb
28895	Thermoanaerobacterium	0.01	7	G	Ooropharyngeal_swb
252965	Mahella	0.01	5	G	Ooropharyngeal_swb
2624170	unclassified Erysipelothrix	0.01	6	G1	Ooropharyngeal_swb
3025755	Thomasclavelia	0.01	5	G	Ooropharyngeal_swb
165779	Anaerococcus	0.01	10	G	Ooropharyngeal_swb
2050	Mobiluncus	0.01	9	G	Ooropharyngeal_swb
28263	Arcanobacterium	0.01	6	G	Ooropharyngeal_swb
2740557	Pauljensenia	0.01	6	G	Ooropharyngeal_swb
1742993	Pseudarthrobacter	0.01	9	G	Ooropharyngeal_swb
2647000	unclassified Pseudarthrobacter	0.01	9	G1	Ooropharyngeal_swb
1160973	Auritidibacter	0.01	5	G	Ooropharyngeal_swb
1269	Micrococcus	0.01	4	G	Ooropharyngeal_swb
2609290	unclassified Microbacterium	0.01	4	G1	Ooropharyngeal_swb
235888	Salinibacterium	0.01	6	G	Ooropharyngeal_swb
1707	Cellulomonas	0.01	10	G	Ooropharyngeal_swb
2620175	unclassified Cellulomonas	0.01	7	G1	Ooropharyngeal_swb
665568	Paraoerskovia	0.01	4	G	Ooropharyngeal_swb
1696	Brevibacterium	0.01	10	G	Ooropharyngeal_swb
626119	Ruania	0.01	7	G	Ooropharyngeal_swb
577469	Demequina	0.01	6	G	Ooropharyngeal_swb
2620311	unclassified Demequina	0.01	6	G1	Ooropharyngeal_swb
1817	Nocardia	0.01	10	G	Ooropharyngeal_swb
670516	Mycobacteroides	0.01	10	G	Ooropharyngeal_swb
2839105	Streptomyces violaceusniger group	0.01	7	G1	Ooropharyngeal_swb
196081	Scardovia	0.01	5	G	Ooropharyngeal_swb
1912216	Cutibacterium	0.01	6	G	Ooropharyngeal_swb
1839	Nocardioides	0.01	6	G	Ooropharyngeal_swb
1835	Saccharopolyspora	0.01	8	G	Ooropharyngeal_swb
2978947	unclassified Lancefieldella	0.01	9	G1	Ooropharyngeal_swb
1380	Atopobium	0.01	4	G	Ooropharyngeal_swb
2643817	unclassified Atopobium	0.01	4	G1	Ooropharyngeal_swb
2093	Mycoplasma	0.01	9	G	Ooropharyngeal_swb
2923352	Mesomycoplasma	0.01	8	G	Ooropharyngeal_swb
2132	Spiroplasma	0.01	4	G	Ooropharyngeal_swb
1218	Prochlorococcus	0.01	5	G	Ooropharyngeal_swb
2646097	unclassified Bacteroides	0.01	8	G1	Ooropharyngeal_swb
397864	Barnesiella	0.01	6	G	Ooropharyngeal_swb
294702	Proteiniphilum	0.01	10	G	Ooropharyngeal_swb
156973	Dysgonomonas	0.01	5	G	Ooropharyngeal_swb
2630389	unclassified Dysgonomonas	0.01	5	G1	Ooropharyngeal_swb
2815786	Sodaliphilus	0.01	7	G	Ooropharyngeal_swb
2518495	Duncaniella	0.01	6	G	Ooropharyngeal_swb
511434	Candidatus Azobacteroides	0.01	11	G	Ooropharyngeal_swb
196869	unclassified Flavobacterium	0.01	4	G1	Ooropharyngeal_swb
261827	Algibacter	0.01	10	G	Ooropharyngeal_swb
2615009	unclassified Algibacter	0.01	10	G1	Ooropharyngeal_swb
76831	Myroides	0.01	10	G	Ooropharyngeal_swb
336276	Olleya	0.01	9	G	Ooropharyngeal_swb
2615019	unclassified Olleya	0.01	9	G1	Ooropharyngeal_swb
52959	Polaribacter	0.01	8	G	Ooropharyngeal_swb
104267	Tenacibaculum	0.01	4	G	Ooropharyngeal_swb
2593645	unclassified Chryseobacterium	0.01	4	G1	Ooropharyngeal_swb
34084	Riemerella	0.01	10	G	Ooropharyngeal_swb
1778601	Apibacter	0.01	5	G	Ooropharyngeal_swb
2630820	unclassified Apibacter	0.01	4	G1	Ooropharyngeal_swb
308865	Elizabethkingia	0.01	4	G	Ooropharyngeal_swb
336809	Candidatus Karelsulcia	0.01	11	G	Ooropharyngeal_swb
34098	Blattabacterium	0.01	7	G	Ooropharyngeal_swb
323449	Pontibacter	0.01	7	G	Ooropharyngeal_swb
89966	Hymenobacter	0.01	6	G	Ooropharyngeal_swb
2615202	unclassified Hymenobacter	0.01	4	G1	Ooropharyngeal_swb
455076	Rhodocytophaga	0.01	6	G	Ooropharyngeal_swb
1937972	Bernardetia	0.01	10	G	Ooropharyngeal_swb
59739	Flammeovirga	0.01	6	G	Ooropharyngeal_swb
2637820	unclassified Flammeovirga	0.01	5	G1	Ooropharyngeal_swb
120831	Dyadobacter	0.01	5	G	Ooropharyngeal_swb
84567	Pedobacter	0.01	8	G	Ooropharyngeal_swb
28453	Sphingobacterium	0.01	5	G	Ooropharyngeal_swb
538	Eikenella	0.01	9	G	Ooropharyngeal_swb
334107	Conchiformibius	0.01	8	G	Ooropharyngeal_swb
299568	Uruburuella	0.01	4	G	Ooropharyngeal_swb
885864	Jeongeupia	0.01	9	G	Ooropharyngeal_swb
2619593	unclassified Jeongeupia	0.01	9	G1	Ooropharyngeal_swb
2613784	unclassified Burkholderia	0.01	8	G1	Ooropharyngeal_swb
48736	Ralstonia	0.01	8	G	Ooropharyngeal_swb
1822464	Paraburkholderia	0.01	8	G	Ooropharyngeal_swb
2018044	Candidatus Vallotia	0.01	4	G	Ooropharyngeal_swb
152267	Pigmentiphaga	0.01	6	G	Ooropharyngeal_swb
283	Comamonas	0.01	6	G	Ooropharyngeal_swb
219181	Ottowia	0.01	4	G	Ooropharyngeal_swb
2645081	unclassified Ottowia	0.01	4	G1	Ooropharyngeal_swb
212744	Rugamonas	0.01	7	G	Ooropharyngeal_swb
2620350	unclassified Rugamonas	0.01	7	G1	Ooropharyngeal_swb
2685852	unclassified Moraxella	0.01	9	G1	Ooropharyngeal_swb
196816	unclassified Acinetobacter	0.01	9	G1	Ooropharyngeal_swb
2609962	unclassified Haemophilus	0.01	4	G1	Ooropharyngeal_swb
2639383	unclassified Aggregatibacter	0.01	6	G1	Ooropharyngeal_swb
2644856	unclassified Actinobacillus	0.01	8	G1	Ooropharyngeal_swb
2094023	Glaesserella	0.01	9	G	Ooropharyngeal_swb
75984	Mannheimia	0.01	8	G	Ooropharyngeal_swb
476528	Bibersteinia	0.01	4	G	Ooropharyngeal_swb
2899790	Mergibacter	0.01	4	G	Ooropharyngeal_swb
544	Citrobacter	0.01	10	G	Ooropharyngeal_swb
2644389	unclassified Citrobacter	0.01	8	G1	Ooropharyngeal_swb
629	Yersinia	0.01	7	G	Ooropharyngeal_swb
583	Proteus	0.01	10	G	Ooropharyngeal_swb
637	Arsenophonus	0.01	4	G	Ooropharyngeal_swb
551	Erwinia	0.01	7	G	Ooropharyngeal_swb
32199	Buchnera	0.01	6	G	Ooropharyngeal_swb
635	Edwardsiella	0.01	7	G	Ooropharyngeal_swb
196821	unclassified Pseudomonas	0.01	10	G1	Ooropharyngeal_swb
136841	Pseudomonas aeruginosa group	0.01	9	G1	Ooropharyngeal_swb
136843	Pseudomonas fluorescens group	0.01	5	G1	Ooropharyngeal_swb
2901164	Stutzerimonas	0.01	5	G	Ooropharyngeal_swb
136846	Stutzerimonas stutzeri group	0.01	5	G1	Ooropharyngeal_swb
578833	Stutzerimonas stutzeri subgroup	0.01	5	G2	Ooropharyngeal_swb
717610	Vibrio harveyi group	0.01	9	G1	Ooropharyngeal_swb
34067	Cycloclasticus	0.01	5	G	Ooropharyngeal_swb
40222	Methylophaga	0.01	4	G	Ooropharyngeal_swb
262	Francisella	0.01	4	G	Ooropharyngeal_swb
226	Alteromonas	0.01	4	G	Ooropharyngeal_swb
288793	Salinimonas	0.01	4	G	Ooropharyngeal_swb
642	Aeromonas	0.01	8	G	Ooropharyngeal_swb
2717	Cardiobacterium	0.01	5	G	Ooropharyngeal_swb
445	Legionella	0.01	5	G	Ooropharyngeal_swb
34019	Liberibacter	0.01	5	G	Ooropharyngeal_swb
379	Rhizobium	0.01	4	G	Ooropharyngeal_swb
374	Bradyrhizobium	0.01	6	G	Ooropharyngeal_swb
2631580	unclassified Bradyrhizobium	0.01	6	G1	Ooropharyngeal_swb
68287	Mesorhizobium	0.01	4	G	Ooropharyngeal_swb
441	Gluconobacter	0.01	9	G	Ooropharyngeal_swb
204447	Skermanella	0.01	9	G	Ooropharyngeal_swb
983507	Ponticoccus	0.01	10	G	Ooropharyngeal_swb
2648384	unclassified Fusobacterium	0.01	7	G1	Ooropharyngeal_swb
34104	Streptobacillus	0.01	5	G	Ooropharyngeal_swb
2593542	unclassified Campylobacter	0.01	4	G1	Ooropharyngeal_swb
57665	Sulfurospirillum	0.01	4	G	Ooropharyngeal_swb
1331051	Candidatus Saccharimonas	0.01	11	G	Ooropharyngeal_swb
2831665	Candidatus Mycosynbacter	0.01	10	G	Ooropharyngeal_swb
2900570	Candidatus Absconditicoccus	0.01	6	G	Ooropharyngeal_swb
64895	Borreliella	0.01	5	G	Ooropharyngeal_swb
171	Leptospira	0.01	7	G	Ooropharyngeal_swb
1649453	Gimesia	0.01	11	G	Ooropharyngeal_swb
2795776	Calycomorphotria	0.01	9	G	Ooropharyngeal_swb
1676125	Thermogutta	0.01	6	G	Ooropharyngeal_swb
3049269	Candidatus Pelagisphaera	0.01	4	G	Ooropharyngeal_swb
810	Chlamydia	0.01	4	G	Ooropharyngeal_swb
32	Myxococcus	0.01	5	G	Ooropharyngeal_swb

### Sheet: 3. Assembly
3. Metagenomic contig assembly and taxonomic classification.
Contig ID	Identity%	TaxID	Kingdom	Phylum	Class	Order	Family	Genus	Species
tig00000001	98.416	2697049	Viruses	Pisuviricota	Pisoniviricetes	Nidovirales	Coronaviridae	Betacoronavirus	Severe acute respiratory syndrome-related coronavirus
tig00000002	98.182	1382	Bacteria	Actinomycetota	Coriobacteriia	Coriobacteriales	Atopobiaceae	Lancefieldella	Lancefieldella parvula
tig00000003	98.153	39778	Bacteria	Bacillota	Negativicutes	Veillonellales	Veillonellaceae	Veillonella	Veillonella dispar
tig00000004	98.103	46125	Bacteria	Bacillota	Bacilli	Lactobacillales	Aerococcaceae	Abiotrophia	Abiotrophia defectiva
tig00000005	97.723	1382	Bacteria	Actinomycetota	Coriobacteriia	Coriobacteriales	Atopobiaceae	Lancefieldella	Lancefieldella parvula
tig00000006	97.673	46125	Bacteria	Bacillota	Bacilli	Lactobacillales	Aerococcaceae	Abiotrophia	Abiotrophia defectiva
tig00000007	97.539	1156431	Bacteria	Bacillota	Bacilli	Lactobacillales	Streptococcaceae	Streptococcus	Streptococcus ilei
tig00000008	92.002	9606	Eukaryota	Chordata	Mammalia	Primates	Hominidae	Homo	Homo sapiens
tig00000009	91.293	9606	Eukaryota	Chordata	Mammalia	Primates	Hominidae	Homo	Homo sapiens

### Sheet: 4. m6A
4. m6A sites identified using three software.
m6A IDs	m6A motif	Number of samples identified by m6A-net	Number of samples identified by nanom6A	Number of samples identified by TandeMod	Number of identified software	Publication
MN908947.3:28268:+	AAACT		1		1
MN908947.3:28288:+	GGACC		1		1
MN908947.3:28330:+	GGACC		1		1
MN908947.3:28387:+	AAACA		1		1
MN908947.3:28461:+	AGACC	1	1		2
MN908947.3:28480:+	GGACA	1	1		2
MN908947.3:28518:+	TGACC	1		1	2
MN908947.3:28616:+	GAACT	1	1	1	3
MN908947.3:28633:+	GGACT	1	1	1	3
MN908947.3:28650:+	TAACA			1	1
MN908947.3:28731:+	TAACA			1	1
MN908947.3:28766:+	GAACA	1	2	1	3
MN908947.3:28886:+	GAACT	1	2	1	3
MN908947.3:28947:+	TGACA	1		1	2
MN908947.3:28956:+	GAACC	1	2	1	3
MN908947.3:29006:+	AAACT	1	2	1	3
MN908947.3:29084:+	TAACA			1	1
MN908947.3:29113:+	GAACA	1	2	1	3
MN908947.3:29117:+	AAACC		2	1	2
MN908947.3:29136:+	GGACC	1	2	1	3
MN908947.3:29143:+	GAACT	1	2	1	3
MN908947.3:29152:+	AGACA	1	2	1	3
MN908947.3:29159:+	GAACT	1	2	1	3
MN908947.3:29170:+	AAACA		2	2	2	[1]
MN908947.3:29267:+	TGACC	1		2	2
MN908947.3:29295:+	TGACA	1		2	2
MN908947.3:29357:+	AAACA		2	2	2
MN908947.3:29385:+	GGACA	1	2	2	3
MN908947.3:29408:+	AAACT	2	2	2	3	[1]
MN908947.3:29428:+	AGACA	1	2	2	3	[2]
MN908947.3:29437:+	AAACA		2	2	2
MN908947.3:29444:+	AAACT	2	2	2	3	[1]
MN908947.3:29450:+	TGACT	2		2	2	[2]
MN908947.3:29488:+	AAACA		2	2	2
MN908947.3:29517:+	TGACT	2		2	2
MN908947.3:29534:+	AAACT	1	2	2	3
MN908947.3:29544:+	AGACC	1	2	2	3
MN908947.3:29631:+	TAACT	1		2	2
MN908947.3:29658:+	TAACT	2		2	2
MN908947.3:29695:+	TAACA			2	1
MN908947.3:29707:+	GGACT	2	2	2	3
MN908947.3:29768:+	GAACA	2	2	2	3
MN908947.3:29869:+	TGACA			1	1
References
[1] Kim D,et al. The Architecture of SARS-CoV-2 Transcriptome. Cell. 2020 May 14;181(4):914-921.e10.
[2] Liu J, et al. The m6A methylome of SARS-CoV-2 in host cells. Cell Res. 2021 Apr;31(4):404-414.

### Sheet: 5. Mutation
5. Identification and validation of SNVs and deletions.
Mutation ID	Type	GenBank Accession	Position	Reference base	Alternate base	Samples detected by DEMINERS	Number of samples validated by NGS
9424:A>G	SNV	MN908947.3	9424	A	G	RTA_09	24
22578:G>A	SNV	MN908947.3	22578	G	A	RTA_09	24
22679:T>C	SNV	MN908947.3	22679	T	C	RTA_09	24
22775:G>A	SNV	MN908947.3	22775	G	A	RTA_09	24
22786:A>C	SNV	MN908947.3	22786	A	C	RTA_09	24
22813:G>T	SNV	MN908947.3	22813	G	T	RTA_09	24
22882:T>G	SNV	MN908947.3	22882	T	G	RTA_09	24
23013:A>C	SNV	MN908947.3	23013	A	C	RTA_09	24
23018:T>G	SNV	MN908947.3	23018	T	G	RTA_09	10
26060:C>T	SNV	MN908947.3	26060	C	T	RTA_09	24
26529:G>A	SNV	MN908947.3	26529	G	A	RTA_09	10
26709:G>A	SNV	MN908947.3	26709	G	A	RTA_09	24
27012:C>T	SNV	MN908947.3	27012	C	T	RTA_09	8
27201:G>T	SNV	MN908947.3	27201	G	T	RTA_09	1
27513:C>T	SNV	MN908947.3	27513	C	T	RTA_09	8
27807:C>T	SNV	MN908947.3	27807	C	T	RTA_09	24
27889:C>T	SNV	MN908947.3	27889	C	T	RTA_09	11
28271:A>T	SNV	MN908947.3	28271	A	T	RTA_09	24
28311:C>T	SNV	MN908947.3	28311	C	T	RTA_09	24
28330:A>G	SNV	MN908947.3	28330	A	G	RTA_09	9
28881:G>A	SNV	MN908947.3	28881	G	A	RTA_08 RTA_09	24
28882:G>A	SNV	MN908947.3	28882	G	A	RTA_08 RTA_09	24
28883:G>C	SNV	MN908947.3	28883	G	C	RTA_08 RTA_09	24
29510:A>C	SNV	MN908947.3	29510	A	C	RTA_08 RTA_09 RTA_27	24
29849:A>G	SNV	MN908947.3	29849	A	G	RTA_08	1
29868:G>A	SNV	MN908947.3	29868	G	A	RTA_08 RTA_09	3
DEL28362-28370 (9bp)	Deletion	MN908947.3	28361			RTA_08 RTA_09	24
DEL29734-29759 (26bp)	Deletion	MN908947.3	29733			RTA_08 RTA_09 RTA_27	24
