## Supplementary material for "DEMINERS enables clinical metagenomics and comparative transcriptomic analysis by increasing throughput and accuracy of nanopore direct RNA sequencing": Supplementary Data 5.xlsx

### Sheet: Outline
Supplementary Data 5. DEMINERS applied on parallel comparisons of RNA features.
	1. Information of P. berghei samples and retrieved reads.
	2. Analysis of splice junctions, isoforms, and m6A of different stages of P. berghei.
	3. Prediction of coding sequence and protein sequence of novel isoforms.

### Sheet: 1. Sample Info
1. Information of P. berghei samples and retrieved reads.
RTA ID	Biological replicates	RNA concentration (ng/uL)	RNA input (ng)	RT-product input (ng)	Demultiplexed read count	Gene count	Isoform count	Poly(A) count	m6A site count
RTA_03	P. berghei Trophozoite 1	93.6	748.8	310.8	56977	3159	3716	31495	665
RTA_10	P. berghei Trophozoite 2	31.4	125.6	27.02	17600	2013	2188	7665	47
RTA_16	P. berghei Trophozoite 3	28.5	114	30.1	7859	1258	1342	3038	21
RTA_17	P. berghei Schizont 1	176.8	707.8	413	67236	3174	3828	37260	874
RTA_24	P. berghei Schizont 2	158.8	794.8	345	100982	3375	4108	67371	1841
RTA_32	P. berghei Schizont 3	213.7	858	445	68504	3229	3859	41570	1146

### Sheet: 2. Identification
2. Analysis of splice junctions, isoforms, and m6A of different stages of P. berghei.
Identification type	Number in Trophozoites	Number in Schizonts	Total number
Splicing Junction	5938	6495	12433
Novel Splicing Junction	445	745	1190
Alternative Splicing Junction	234	336	570
Isoform	3936	4491	8427
Novel Isoform	2065	2501	4566
m6A Modification Sites	650	1865	2515

### Sheet: 3. Prediction
3. Prediction of coding sequence and protein sequence of novel isoforms.
Gene ID	Annotation type	Retrieved sequence	Predicted start site	Predicted stop site	Predicted coding sequence (CDS)	CDS length (bp)	Predicted protein sequence	Protein length (aa)
PBANKA_1316400	Annotated isoform	ATGGAAGAAATGCGATCATTACTTGATTCCCTTATGGGAAAGGACAGAAATGAAATGAGCTCAAAAAGAAATTACTCATTTAAAGATGAAAATGTATGCAAGTATTACTTAATTGATTTTTGCCCACATGATCTATTTCCAAATACAAAAAGTGATATAGGAAGGTGCAAAAGTATACACGCAGAGATATTAAAAGAACAGCTTGAAAATGATGAAAATTATAAATATTACTTAGCAAAATATCAACAAAAGTTTATGAGAAAATTAGAAGATATTGTTCAAATGGCTGATATAAAAATAGAAAGAAGTAAAGAAAAACTAAAACAGTTATCAGAAAATCCTAAAAACATTGATGACAAAAAGGAAAAAATTGAAAGTATCAACACCCATATATGTGAC…	1	957	ATGGAAGAAATGCGATCATTACTTGATTCCCTTATGGGAAAGGACAGAAATGAAATGAGCTCAAAAAGAAATTACTCATTTAAAGATGAAAATGTATGCAAGTATTACTTAATTGATTTTTGCCCACATGATCTATTTCCAAATACAAAAAGTGATATAGGAAGGTGCAAAAGTATACACGCAGAGATATTAAAAGAACAGCTTGAAAATGATGAAAATTATAAATATTACTTAGCAAAATATCAACAAAAGTTTATGAGAAAATTAGAAGATATTGTTCAAATGGCTGATATAAAAATAGAAAGAAGTAAAGAAAAACTAAAACAGTTATCAGAAAATCCTAAAAACATTGATGACAAAAAGGAAAAAATTGAAAGTATCAACACCCATATATGTGAC…	957	MEEMRSLLDSLMGKDRNEMSSKRNYSFKDENVCKYYLIDFCPHDLFPNTKSDIGRCKSIHAEILKEQLENDENYKYYLAKYQQKFMRKLEDIVQMADIKIERSKEKLKQLSENPKNIDDKKEKIESINTHICDLLKQAEKAGEDGDIAKATSFNNQVTTLQAEIKRLNEEGVQSSDTNLKVCEVCGAMKAAGDLIQRFENHLNGKQHIGFERIRNALKKLKEGIKERETIIEEYRKSKHSNEHNGSRKEYNNHEHHHKRRYSDHRRSSRDRRSRDRNSKSYHSSRKKRSRGHSSSNRSRSNNSSHSRDRHRNRSSRRR*	319
PBANKA_1316400	Novel isoform1	ATGGAAGAAATGCGATATTTCCTGGAGTGCCATGATATATATTTTTAATTAGCAACTATTCAAATGTATATTCATTTGTGTTTCCAATCGAAGCATCATTACTTGATTCCCTTATGGGAAAGGACAGAAATGAAATGAGCTCAAAAAGAAATTACTCATTTAAAGATGAAAATGTATGCAAGTATTACTTAATTGATTTTTGCCCACATGATCTATTTCCAAATACAAAAAGTGATATAGGAAGGTGCAAAAGTATACACGCAGAGATATTAAAAGAACAGCTTGAAAATGATGAAAATTATAAATATTACTTAGCAAAATATCAACAAAAGTTTATGAGAAAATTAGAAGATATTGTTCAAATGGCTGATATAAAAATAGAAAGAAGTAAAGAAAAAC…	114	1037	ATGGGAAAGGACAGAAATGAAATGAGCTCAAAAAGAAATTACTCATTTAAAGATGAAAATGTATGCAAGTATTACTTAATTGATTTTTGCCCACATGATCTATTTCCAAATACAAAAAGTGATATAGGAAGGTGCAAAAGTATACACGCAGAGATATTAAAAGAACAGCTTGAAAATGATGAAAATTATAAATATTACTTAGCAAAATATCAACAAAAGTTTATGAGAAAATTAGAAGATATTGTTCAAATGGCTGATATAAAAATAGAAAGAAGTAAAGAAAAACTAAAACAGTTATCAGAAAATCCTAAAAACATTGATGACAAAAAGGAAAAAATTGAAAGTATCAACACCCATATATGTGACTTACTAAAACAAGCGGAAAAAGCTGGAGAAGAT…	924	MGKDRNEMSSKRNYSFKDENVCKYYLIDFCPHDLFPNTKSDIGRCKSIHAEILKEQLENDENYKYYLAKYQQKFMRKLEDIVQMADIKIERSKEKLKQLSENPKNIDDKKEKIESINTHICDLLKQAEKAGEDGDIAKATSFNNQVTTLQAEIKRLNEEGVQSSDTNLKVCEVCGAMKAAGDLIQRFENHLNGKQHIGFERIRNALKKLKEGIKERETIIEEYRKSKHSNEHNGSRKEYNNHEHHHKRRYSDHRRSSRDRRSRDRNSKSYHSSRKKRSRGHSSSNRSRSNNSSHSRDRHRNRSSRRR*	308
PBANKA_1316400	Novel isoform2	ATGGAAGAAATGCGATATTTCCTGGAGTGCCATGATATATATTTTTAATTAGCAACTATTCAAATGTATATTCATTTGTGTTTCCAATCGAAGCATCATTACTTGATTCCCTTATGGGAAAGGACAGAAATGAAATGAGCTCAAAAAGAAATTACTCATTTAAAGATGAAAATGTATGCAAGTATTACTTAATTGATTTTTGCCCACATGATCTATTTCCAAATACAAAAAGTGATATAGGAAGGTGCAAAAGTATACACGCAGAGATATTAAAAGAACAGCTTGAAAATGATGAAAATTATAAATATTACTTAGCAAAATATCAACAAAAGTTTATGAGAAAATTAGAAGATATTGTTCAAATGGCTGATATAAAAATAGAAAGAAGTAAAGAAAAAC…	114	638	ATGGGAAAGGACAGAAATGAAATGAGCTCAAAAAGAAATTACTCATTTAAAGATGAAAATGTATGCAAGTATTACTTAATTGATTTTTGCCCACATGATCTATTTCCAAATACAAAAAGTGATATAGGAAGGTGCAAAAGTATACACGCAGAGATATTAAAAGAACAGCTTGAAAATGATGAAAATTATAAATATTACTTAGCAAAATATCAACAAAAGTTTATGAGAAAATTAGAAGATATTGTTCAAATGGCTGATATAAAAATAGAAAGAAGTAAAGAAAAACTAAAACAGTTATCAGAAAATCCTAAAAACATTGATGACAAAAAGGAAAAAATTGAAAGTATCAACACCCATATATGTGACTTACTAAAACAAGCGGAAAAAGCTGGAGAAGAT…	525	MGKDRNEMSSKRNYSFKDENVCKYYLIDFCPHDLFPNTKSDIGRCKSIHAEILKEQLENDENYKYYLAKYQQKFMRKLEDIVQMADIKIERSKEKLKQLSENPKNIDDKKEKIESINTHICDLLKQAEKAGEDVSTSCLTSTKLFKLLLCLYGYIFNGLYTFELVLIFFSGRHS*	175
PBANKA_0701800	Annotated isoform	ATGGAGGATAAAAACATTGAAAATATTGATGAGCAAGATCAAGCCGAAAATATTTATTATAACGAAGATCAAGATGGCGTCACAGTAGCTCAAGAGGCGGAAATAGTTTTAGTTACAACATCATTCGGTGGAATAAAATCATCCTTTTTTTCATCTTTAAGAGCTCAAAACTTGTTAAACTGTAAGAAGTTTTTATATTTTATAATAGACTCCAATAGGGACACAGGATTAGCAAAAAAATTAAAAGACGAAGAACTGTTTAATAAATGGAAAGACGATGGGTTACTAATAGAAGATGAAAAAGGAATAATTTTACCACAAATTTTAATTGATGGTGTTGCAATAGGAAATGATGTAATATTGCAAAATTTAGAAGATGAAGGAAATTTAGATTATATA…	1	558	ATGGAGGATAAAAACATTGAAAATATTGATGAGCAAGATCAAGCCGAAAATATTTATTATAACGAAGATCAAGATGGCGTCACAGTAGCTCAAGAGGCGGAAATAGTTTTAGTTACAACATCATTCGGTGGAATAAAATCATCCTTTTTTTCATCTTTAAGAGCTCAAAACTTGTTAAACTGTAAGAAGTTTTTATATTTTATAATAGACTCCAATAGGGACACAGGATTAGCAAAAAAATTAAAAGACGAAGAACTGTTTAATAAATGGAAAGACGATGGGTTACTAATAGAAGATGAAAAAGGAATAATTTTACCACAAATTTTAATTGATGGTGTTGCAATAGGAAATGATGTAATATTGCAAAATTTAGAAGATGAAGGAAATTTAGATTATATA…	558	MEDKNIENIDEQDQAENIYYNEDQDGVTVAQEAEIVLVTTSFGGIKSSFFSSLRAQNLLNCKKFLYFIIDSNRDTGLAKKLKDEELFNKWKDDGLLIEDEKGIILPQILIDGVAIGNDVILQNLEDEGNLDYIVSRLKCPNCLAEKSNTDITCPQCQYDYASLISDEMINGKEVIRMLQGELYED*	186
PBANKA_0701800	Novel isoform1	ATGGAGGATAAAAACATTGAAAATATTGATGAGCAAGATCAAGCCGAAAATATTTATTATAACGAAGCTCAAGAGGCGGAAATAGTTTTAGTTACAACATCATTCGGTGGAATAAAATCATCCTTTTTTTCATCTTTAAGAGCTCAAAACTTGTTAAACTGTAAGAAGTTTTTATATTTTATAATAGACTCCAATAGGGACACAGGATTAGCAAAAAAATTAAAAGACGAAGAACTGTTTAATAAATGGAAAGACGATGGGTTACTAATAGAAGATGAAAAAGGAATAATTTTACCACAAATTTTAATTGATGGTGTTGCAATAGGAAATGATGTAATATTGCAAAATTTAGAAGATGAAGGAAATTTAGATTATATAGTATCTAGATTAAAATGCCCA…	1	537	ATGGAGGATAAAAACATTGAAAATATTGATGAGCAAGATCAAGCCGAAAATATTTATTATAACGAAGCTCAAGAGGCGGAAATAGTTTTAGTTACAACATCATTCGGTGGAATAAAATCATCCTTTTTTTCATCTTTAAGAGCTCAAAACTTGTTAAACTGTAAGAAGTTTTTATATTTTATAATAGACTCCAATAGGGACACAGGATTAGCAAAAAAATTAAAAGACGAAGAACTGTTTAATAAATGGAAAGACGATGGGTTACTAATAGAAGATGAAAAAGGAATAATTTTACCACAAATTTTAATTGATGGTGTTGCAATAGGAAATGATGTAATATTGCAAAATTTAGAAGATGAAGGAAATTTAGATTATATAGTATCTAGATTAAAATGCCCA…	537	MEDKNIENIDEQDQAENIYYNEAQEAEIVLVTTSFGGIKSSFFSSLRAQNLLNCKKFLYFIIDSNRDTGLAKKLKDEELFNKWKDDGLLIEDEKGIILPQILIDGVAIGNDVILQNLEDEGNLDYIVSRLKCPNCLAEKSNTDITCPQCQYDYASLISDEMINGKEVIRMLQGELYED*	179
PBANKA_0701800	Novel isoform2	ATGGAGGATAAAAACATTGAAAATATTGATGAGCAAGATCAAGCCGAAAATATTTATTATAACGAAGATCAAGATGGCGTCACAGTAGGTATGTATTGAAAAAAAAAGCGAAAATAGTTGTATAATAATGAATATTATAAGGTAACAATTTTGTCTTTTTTAGCTCAAGAGGCGGAAATAGTTTTAGTTACAACATCATTCGGTGGAATAAAATCATCCTTTTTTTCATCTTTAAGAGCTCAAAACTTGTTAAACTGTAAGAAGTTTTTATATTTTATAATAGACTCCAATAGGGACACAGGATTAGCAAAAAAATTAAAAGACGAAGAACTGTTTAATAAATGGAAAGACGATGGGTTACTAATAGAAGATGAAAAAGGAATAATTTTACCACAAATT…	1	99	ATGGAGGATAAAAACATTGAAAATATTGATGAGCAAGATCAAGCCGAAAATATTTATTATAACGAAGATCAAGATGGCGTCACAGTAGGTATGTATTGA	99	MEDKNIENIDEQDQAENIYYNEDQDGVTVGMY*	33
